# Erythropoietin reshapes the adult hippocampal chromatin landscape to promote neurogenesis

**DOI:** 10.1101/2025.10.13.682070

**Authors:** Umut Cakir, Melanie Fritz, Umer Javed Butt, Riki Kawaguchi, Daniel Geschwind, Klaus-Armin Nave, Hannelore Ehrenreich, Manvendra Singh

**Affiliations:** Clinical Neuroscience, Max Planck Institute for Multidisciplinary Sciences, City Campus, Göttingen, Germany; Georg-August-University, Göttingen, Germany; Experimental Medicine, Department of Psychiatry and Psychotherapy, Central Institute of Mental Health, Medical Faculty Mannheim, Heidelberg University, J 5, Mannheim, Germany; Center for Neurobehavioral Genetics, Semel Institute for Neuroscience and Human Behavior, University of California Los Angeles, Los Angeles, CA, USA; Institute of Precision Health, University of California Los Angeles, Los Angeles, CA, USA; Department of Neurogenetics, Max Planck Institute for Multidisciplinary Sciences, City Campus, Göttingen, Germany; Department of Neuropathology, Charite, Berlin, Germany

**Keywords:** EPO, TE, pyramidal neurons, therapy, cognition, neuropsychiatric disorders

## Abstract

Understanding the molecular mechanisms by which erythropoietin (EPO) acts as neurotrophic factor that enhances hippocampal function and learning is essential to harness its therapeutic potential. Here, we employ single-nucleus ATAC-seq and RNA-seq to map the epigenomic and transcriptional landscapes of adult mouse hippocampus under recombinant human EPO (rhEPO) treatment. We discover significant lineage-specific chromatin remodeling predominantly in newly formed and immature excitatory neurons, highlighting a robust EPO-driven neurogenic response as the first direct evidence that an extrinsic factor can induce adult hippocampal neurogenesis. Notably, many EPO-induced accessible regions overlap ancient transposable elements, particularly ancient LINEs and SINEs, that are bound by key neurogenic transcription factors such as NEUROD1/2, NEUROG2, FOXG1, and ASCL1 and are linked to nearby genes governing neuronal differentiation and synaptic plasticity. Our findings uncover a previously unrecognized transposon-mediated mechanism underlying EPO-induced neurogenesis, highlighting an underappreciated role for TE-derived sequences in this process, and establish a publicly available single-nucleus multiomic atlas as a resource for understanding cell-type-specific gene regulation and neuroplasticity in the adult brain.
