## Supplementary Table 1 for "Erythropoietin reshapes the adult hippocampal chromatin landscape to promote neurogenesis"

### Sheet: Tabelle1
Sample	# of	Mean raw read	Fraction of high-quality	Fraction of high-quality	Median high-quality	Fraction	# of
	cells	pairs per cell	fragments overlapping peaks	fragments in cells	fragments per cell	duplicates	peaks
Hipp A1	3383	33966.8	0.4638	0.9586	24570	0.1794	159631
Hipp A2	2981	29247.3	0.5279	0.9629	21243	0.18	162143
Hipp A4	3639	33372	0.4922	0.9701	23830	0.1907	148187
Hipp A6	7750	19238.2	0.5349	0.9103	14030.5	0.1349	172184
Hipp B7	1968	47319.7	0.4962	0.9573	31900.5	0.2281	153405
Hipp B8	1910	35333.3	0.5278	0.9636	25325.5	0.2084	144765
Hipp B9	6011	17002.5	0.4835	0.9314	12673	0.1316	145402
Hipp B11	6586	27354.2	0.5347	0.927	19867	0.1783	171436
