## Supplementary Table 5 for "Erythropoietin reshapes the adult hippocampal chromatin landscape to promote neurogenesis"

### Sheet: S5_TE enrichment in all ATAC pe
TE_name	Pvalue	Observed	Expected	OE_ratio
RMER13B	0.000999001	50	17.82	2.806
MTD	0.000999001	638	431.39	1.479
MERVL_2A-int	0.000999001	53	32.55	1.628
L2	0.000999001	468	147.8	3.167
Charlie15b	0.000999001	14	2.35	5.968
LTR33	0.000999001	66	12.33	5.351
MER21B	0.000999001	40	13.39	2.987
MTE2b	0.000999001	209	120.58	1.733
HAL1	0.000999001	86	30.01	2.866
L1MC5	0.000999001	66	29.25	2.256
L1MA5A	0.000999001	23	10.2	2.255
MIR	0.000999001	500	326.72	1.53
RLTR20A3_MM	0.000999001	17	7.37	2.305
MTC-int	0.000999001	61	28.97	2.105
B4A	0.000999001	1058	899.08	1.177
Lx5c	0.000999001	208	137.99	1.507
ORR1E	0.000999001	477	190.93	2.498
L1MA4	0.000999001	115	62.6	1.837
RMER19C	0.000999001	70	22.96	3.049
MTE-int	0.000999001	111	41.56	2.671
L1M5	0.000999001	267	138.84	1.923
Tigger6a	0.000999001	14	3.09	4.535
MTEa	0.000999001	343	168.45	2.036
RMER21B	0.000999001	24	10.54	2.278
RMER19B	0.000999001	258	46.97	5.493
MLT2B3	0.000999001	37	12.3	3.009
L1ME4b	0.000999001	48	15.35	3.128
ORR1D2	0.000999001	224	126.81	1.766
MTE2b-int	0.000999001	24	6.04	3.975
Lx8	0.000999001	686	411.65	1.666
L1MB7	0.000999001	164	58.46	2.805
L1MB3	0.000999001	108	44.93	2.404
RMER6A	0.000999001	116	33.26	3.488
MLTR14	0.000999001	122	56.61	2.155
MIRb	0.000999001	589	354.18	1.663
ORR1E-int	0.000999001	38	12.23	3.106
MT2A	0.000999001	150	85.05	1.764
RLTR34C_MM	0.000999001	22	3.36	6.548
MIR3	0.000999001	248	135.15	1.835
LTR33A_	0.000999001	28	3.95	7.09
MamRep434	0.000999001	20	4.4	4.541
RMER19B2	0.000999001	82	19.3	4.248
LTR82B	0.000999001	10	2.44	4.1
MER58B	0.000999001	65	23.72	2.74
MTEb	0.000999001	220	90.42	2.433
Charlie7	0.000999001	19	7.1	2.675
MER90a	0.000999001	16	4.79	3.339
MLT1E3	0.000999001	24	8.57	2.801
B3	0.000999001	1667	1245.32	1.339
MTE2a	0.000999001	209	127.2	1.643
MLT1F	0.000999001	55	12.94	4.252
Lx4A	0.000999001	142	88.25	1.609
RMER15	0.000999001	258	151.81	1.699
RMER17C-int	0.000999001	37	16.38	2.26
MLT1J	0.000999001	83	24.84	3.342
L1ME3Cz	0.000999001	23	8.78	2.618
MER63A	0.000999001	18	5.4	3.335
L1MC5a	0.000999001	62	21.82	2.842
HAL1M8	0.000999001	23	6.03	3.814
RCHARR1	0.000999001	149	56.99	2.615
Charlie1	0.000999001	24	8.2	2.927
MLT1F2	0.000999001	78	19.21	4.061
L1MC3	0.000999001	82	44.17	1.857
L1MC4	0.000999001	87	46.82	1.858
MLT1K	0.000999001	74	23.12	3.2
ORR1F	0.000999001	260	193.01	1.347
L1MCa	0.000999001	76	30.09	2.526
RMER17C	0.000999001	113	54.23	2.084
L2c	0.000999001	242	102.98	2.35
L1M4	0.000999001	185	116.5	1.588
MLT1F1	0.000999001	51	13.48	3.782
MMVL30-int	0.000999001	24	8.12	2.954
MER90	0.000999001	14	2.06	6.809
L1MB2	0.000999001	64	24.54	2.608
RLTR26B_MM	0.000999001	20	4.25	4.708
L1MEf	0.000999001	49	26.4	1.856
RLTR14	0.000999001	43	19.46	2.21
Tigger7	0.000999001	70	43.57	1.607
MER119	0.000999001	12	3.38	3.549
L2a	0.000999001	421	203.33	2.071
L1MEg	0.000999001	54	32.05	1.685
RMER1B	0.000999001	379	62.92	6.023
MLT1B	0.000999001	130	78.09	1.665
MLT1C	0.000999001	118	65.63	1.798
MLT1D	0.000999001	112	69.68	1.607
L4_C_Mam	0.000999001	37	4.94	7.493
RMER17A2	0.000999001	48	21.59	2.223
HAL1ME	0.000999001	22	7.61	2.89
RMER1A	0.000999001	207	32.13	6.443
L2b	0.000999001	251	115.46	2.174
L1MC2	0.000999001	50	18.89	2.647
L1MC1	0.000999001	132	46.32	2.85
MLT2B4	0.000999001	44	15.76	2.792
L1MD	0.000999001	80	53.05	1.508
L4_B_Mam	0.000999001	19	2.96	6.417
MER5A	0.000999001	131	75.09	1.745
L1MEd	0.000999001	49	27.25	1.798
MIRc	0.000999001	255	195.27	1.306
L1MA6	0.000999001	104	59.05	1.761
Tigger18a	0.000999001	9	1.92	4.7
L1M4b	0.000999001	52	18.34	2.836
L1MA5	0.000999001	80	41.4	1.932
MER5A1	0.000999001	60	32.86	1.826
L1MD1	0.000999001	63	19	3.316
Zaphod	0.000999001	26	6.25	4.16
MER89	0.000999001	32	5.18	6.175
L3	0.000999001	237	81.57	2.906
MTD-int	0.000999001	57	21.08	2.704
L1MD3	0.000999001	37	20.73	1.785
RMER17B	0.000999001	91	24.3	3.744
L1MB8	0.000999001	128	50.66	2.526
RMER13A2	0.000999001	32	12.31	2.6
UCON28a	0.000999001	9	0.71	12.73
(CCG)n	0.000999001	49	7.47	6.563
Tigger16a	0.000999001	14	2.5	5.593
ORR1B1-int	0.000999001	45	24.85	1.811
L1MD2	0.000999001	79	26.86	2.941
UCON26	0.000999001	12	0.9	13.304
RMER13A	0.000999001	25	8.78	2.847
RLTR51B_Mm	0.000999001	21	5.61	3.743
MLT-int	0.000999001	21	7.07	2.972
MLTR11B	0.000999001	81	24.88	3.256
RLTR28	0.000999001	38	16.39	2.318
ERV3-16A3_I-int	0.000999001	27	7.64	3.534
L1MB4	0.000999001	53	22.57	2.349
LTR16B2	0.000999001	13	3.17	4.097
RLTR17	0.000999001	57	14.79	3.854
RLTR16B_MM	0.000999001	14	5.19	2.696
Charlie13a	0.000999001	13	1.55	8.403
ERVL-B4-int	0.000999001	30	11.7	2.564
L1ME3	0.000999001	29	12.89	2.25
LTR16C	0.000999001	44	11.38	3.866
Cheshire	0.000999001	25	9.04	2.766
MLT1E2	0.000999001	46	15.09	3.048
MLT1G3	0.000999001	43	8.98	4.787
MER20	0.000999001	190	50.13	3.79
MLTR11A	0.000999001	40	17.61	2.272
MMAR1	0.000999001	12	2.59	4.63
MamSINE1	0.000999001	17	3.46	4.909
Tigger1	0.000999001	26	8.54	3.043
RLTR30	0.000999001	22	3.25	6.778
L1M4c	0.000999001	38	17.24	2.204
MMERGLN-int	0.000999001	26	7.14	3.642
MER44B	0.000999001	25	12.32	2.029
L1ME1	0.000999001	128	44.6	2.87
ORR1C1-int	0.000999001	19	6.55	2.9
L1MDa	0.000999001	72	28.95	2.487
LTR78B	0.000999001	16	3.54	4.526
Charlie1a	0.000999001	73	22.49	3.245
L1ME3A	0.000999001	54	17.43	3.098
Plat_L3	0.000999001	25	4.77	5.242
Tigger17a	0.000999001	24	7.78	3.083
Tigger17c	0.000999001	17	5.43	3.131
RLTR12B	0.000999001	20	7.7	2.598
L1ME3G	0.000999001	22	9.92	2.218
LTR16A	0.000999001	43	12.41	3.464
Tigger5	0.000999001	53	16.63	3.187
MLT1L	0.000999001	41	12.92	3.173
L1MB5	0.000999001	76	31.65	2.402
Charlie19a	0.000999001	14	2.01	6.958
ORR1D2-int	0.000999001	24	11.39	2.106
L1MEc	0.000999001	112	45.05	2.486
RMER17B2	0.000999001	23	7.41	3.103
MamRep137	0.000999001	19	2.85	6.674
LTR50	0.000999001	32	4.61	6.949
Tigger5b	0.000999001	41	20.72	1.979
RMER15-int	0.000999001	83	25.75	3.223
RLTR40	0.000999001	40	22.43	1.783
RMER19A	0.000999001	41	17.59	2.332
RMER13A1	0.000999001	21	9.24	2.272
RLTR16C_MM	0.000999001	25	3.13	7.992
MER68	0.000999001	27	5.31	5.082
MLT2D	0.000999001	37	13.15	2.814
MLT1J1	0.000999001	30	9.63	3.115
RLTR44B	0.000999001	12	2.36	5.076
RLTR44-int	0.000999001	16	5.56	2.88
RLTR44A	0.000999001	16	2.2	7.263
RLTR26	0.000999001	14	3.49	4.016
MER21C	0.000999001	62	18.95	3.272
MLT2B1	0.000999001	32	13.82	2.315
LFSINE_Vert	0.000999001	35	10.31	3.393
RMER21A	0.000999001	19	5.27	3.605
L1ME2z	0.000999001	33	12.95	2.549
LTR55	0.000999001	10	1.32	7.547
MLT1O	0.000999001	19	4.54	4.19
RLTR18-int	0.000999001	15	4.13	3.628
RLTR26_Mus	0.000999001	38	9.11	4.173
MLT1E1A	0.000999001	36	9.58	3.757
MER34A	0.000999001	24	5.72	4.195
MLTR31F_MM	0.000999001	14	3.45	4.058
MuRRS-int	0.000999001	22	8.14	2.701
RLTR4_MM-int	0.000999001	16	3.65	4.379
ERVL-E-int	0.000999001	36	8.71	4.131
RLTR34B_MM	0.000999001	22	4.5	4.894
MER57C2	0.000999001	16	3.39	4.723
MTEa-int	0.000999001	38	11.42	3.327
UCON11	0.000999001	8	0.38	21.053
Tigger9b	0.000999001	15	2.97	5.049
MLT1J2	0.000999001	30	9.3	3.227
MER121	0.000999001	41	5.1	8.038
RLTR19-int	0.000999001	40	20.24	1.976
L3b	0.000999001	54	19.2	2.812
MARNA	0.000999001	24	4.66	5.155
RLTR12E	0.000999001	19	5.06	3.754
RLTR20A2B_MM	0.000999001	21	3.76	5.584
RLTR20B5_MM	0.000999001	28	7.36	3.804
MLT1E	0.000999001	16	4.4	3.634
MLT1-int	0.000999001	10	2.35	4.261
AmnSINE1	0.000999001	58	11.12	5.216
MERVK26-int	0.000999001	24	8.54	2.811
L1ME2	0.000999001	57	22.09	2.581
RMER17A-int	0.000999001	11	3.46	3.178
LTR104_Mam	0.000999001	10	2.09	4.785
RLTR34D_MM	0.000999001	21	3.4	6.184
L1MEb	0.000999001	11	2.98	3.694
HERVL40-int	0.000999001	11	1.69	6.528
LTR40a	0.000999001	17	5.89	2.885
MER58A	0.000999001	102	31.03	3.287
MLT1H	0.000999001	83	19.47	4.262
BLACKJACK	0.000999001	24	6.2	3.868
Charlie8	0.000999001	22	6.17	3.566
(CGG)n	0.000999001	49	7.07	6.928
Charlie29a	0.000999001	17	2.7	6.296
LTR85a	0.000999001	9	1.95	4.627
MLT1I	0.000999001	52	14.88	3.495
Tigger13a	0.000999001	34	5.33	6.38
MLT1H1	0.000999001	26	8.32	3.126
LTR33A	0.000999001	24	4.18	5.74
MLT1H2	0.000999001	29	8.55	3.391
MER102c	0.000999001	13	2.98	4.355
MER20B	0.000999001	32	7.21	4.441
MER103C	0.000999001	21	9.02	2.328
LTR67B	0.000999001	24	5.35	4.483
Charlie24	0.000999001	24	3.17	7.573
RLTR31_Mur	0.000999001	19	2.86	6.643
MamTip2	0.000999001	19	7.6	2.499
MER130	0.000999001	31	0.75	41.278
MLT1G1	0.000999001	44	9.06	4.855
MTEb-int	0.000999001	15	5.34	2.812
(CGGGG)n	0.000999001	37	4.4	8.415
MER115	0.000999001	12	4.36	2.753
MLT1G	0.000999001	28	7.6	3.687
ERVL-int	0.000999001	19	6.2	3.064
L4_A_Mam	0.000999001	29	5.34	5.435
LTR33B	0.000999001	23	2.18	10.526
HERV16-int	0.000999001	12	2.37	5.063
MER70B	0.000999001	11	2.22	4.955
Tigger19a	0.000999001	32	6.43	4.976
LTR41	0.000999001	47	4.25	11.064
MER113	0.000999001	15	5.4	2.777
HAL1b	0.000999001	25	6.46	3.87
L1ME5	0.000999001	7	1.24	5.654
CR1_Mam	0.000999001	23	2.17	10.575
MER102b	0.000999001	38	4.27	8.899
Tigger15a	0.000999001	21	5.81	3.614
(CCCCG)n	0.000999001	37	4.6	8.049
LTR16A2	0.000999001	11	3.44	3.2
LTR16B1	0.000999001	14	2.56	5.46
LTR16A1	0.000999001	22	5.5	4.001
LTR78	0.000999001	22	4.93	4.463
MLT1J-int	0.000999001	20	4.34	4.609
MER126	0.000999001	11	0.97	11.364
Zaphod3	0.000999001	13	3.88	3.352
LTR16E2	0.000999001	14	3.56	3.935
MLT1N2	0.000999001	29	5.74	5.054
UCON5	0.000999001	6	0.48	12.5
Eulor11	0.000999001	7	0.38	18.47
UCON29	0.000999001	14	1.19	11.765
MamGypLTR1d	0.000999001	6	0.97	6.198
LTR101_Mam	0.000999001	10	1.31	7.622
MER97c	0.000999001	6	0.6	10.033
UCON25	0.000999001	4	0.2	20.408
L1M7	0.000999001	13	1.82	7.143
RLTR30B_MM	0.000999001	9	2.33	3.856
L1M6	0.000999001	14	2.87	4.871
Tigger11a	0.000999001	5	0.64	7.862
LTR16E1	0.000999001	16	4.21	3.8
MLT2F	0.000999001	24	4.83	4.971
LTR79	0.000999001	15	3.22	4.658
Charlie25	0.000999001	13	2.47	5.27
UCON31	0.000999001	14	0.72	19.364
LTR75B	0.000999001	5	0.59	8.446
MER57D	0.000999001	12	2.55	4.7
MER91B	0.000999001	14	1.95	7.176
Tigger10	0.000999001	11	2.05	5.358
Charlie13b	0.000999001	10	0.96	10.406
(CCGCG)n	0.000999001	10	0.63	15.898
MLT1F-int	0.000999001	12	3.47	3.459
Charlie22a	0.000999001	13	1.39	9.346
LTR41B	0.000999001	29	2.46	11.813
MLT1F1-int	0.000999001	6	0.69	8.721
LTR87	0.000999001	11	1.8	6.125
MamGypLTR1a	0.000999001	7	1.15	6.071
Eulor8	0.000999001	8	0.9	8.85
(CGCGG)n	0.000999001	7	0.56	12.411
LTR75	0.000999001	6	0.78	7.742
Tigger20a	0.000999001	12	1.53	7.823
MLT1G1-int	0.000999001	5	0.42	11.82
MamGypLTR3	0.000999001	9	0.87	10.321
Eulor9A	0.000999001	4	0.5	7.984
MamRep564	0.000999001	6	1	5.982
Tigger8	0.000999001	9	1.03	8.729
Charlie20a	0.000999001	13	1.33	9.738
LTR103b_Mam	0.000999001	5	0.47	10.661
IAPEY4_LTR	0.000999001	25	0.76	32.808
(CAGCT)n	0.000999001	5	0.66	7.61
UCON2	0.000999001	5	0.64	7.752
MER91C	0.000999001	6	0.95	6.322
(CGGAG)n	0.000999001	3	0.15	20.27
UCON23	0.000999001	3	0.18	16.667
UCON1	0.000999001	3	0.13	22.388
ORR1B2-int	0.001998	17	7.12	2.388
MER3	0.001998	41	24.77	1.655
MMERVK9C_I-int	0.001998	28	15.26	1.835
RLTR28B	0.001998	11	3.52	3.128
MLTR31FA_MM	0.001998	13	4.41	2.947
MLTR18_MM	0.001998	12	3.61	3.325
L1ME3B	0.001998	16	6.23	2.567
AmnSINE2	0.001998	10	3.29	3.043
RLTR9B2	0.001998	7	1.53	4.587
ORR1C2-int	0.001998	21	7.66	2.743
RLTR26D_MM	0.001998	10	2.1	4.773
RLTR26C_MM	0.001998	11	3.92	2.805
L1MCc	0.001998	13	4.46	2.916
Charlie2a	0.001998	12	4.02	2.984
MER45R	0.001998	10	3.12	3.205
Arthur1B	0.001998	13	4.93	2.635
MER70A	0.001998	6	1.43	4.196
LTR16B	0.001998	8	2.22	3.596
L1MEa	0.001998	7	1.45	4.818
LTR88a	0.001998	4	0.5	8.065
L1M2a	0.001998	7	1.7	4.122
RLTR53_Mm	0.001998	12	4.06	2.954
LTR88c	0.001998	6	1.05	5.693
Tigger14a	0.001998	8	1.85	4.334
(CTCCG)n	0.001998	3	0.21	14.563
Mam_R4	0.001998	6	1.18	5.068
MamGypLTR1b	0.001998	6	1.21	4.955
MLT1J2-int	0.001998	3	0.2	14.851
RLTR11D	0.002997	12	4.48	2.676
LTR84a	0.002997	5	1.11	4.492
RLTR15	0.002997	35	20.29	1.725
L1MB1	0.002997	35	21.47	1.63
ORR1D1-int	0.002997	30	14.53	2.064
RLTR12BD_Mm	0.002997	15	7.25	2.07
UCON15	0.002997	3	0.28	10.676
MLT1H-int	0.002997	10	3.24	3.087
MLT2C1	0.002997	16	7.31	2.188
LTR40c	0.002997	8	2.13	3.758
LTR48B	0.002997	9	2.53	3.56
MLTR31E_MM	0.002997	6	1.3	4.612
RLTR31A_Mm	0.002997	7	1.76	3.975
LTR53B	0.002997	5	0.76	6.57
MER127	0.002997	5	0.99	5.051
LTR81	0.002997	4	0.64	6.289
ERVB4_1-I_MM-int	0.002997	8	2.42	3.299
UCON27	0.002997	4	0.55	7.273
MER74C	0.002997	5	0.96	5.208
LTR85b	0.002997	6	0.91	6.579
MLTR31C_MM	0.002997	8	1.88	4.262
MYSERV6-int	0.003996	41	26.89	1.525
L1MA7	0.003996	42	27.4	1.533
Charlie2b	0.003996	15	7.29	2.057
L1MC	0.003996	65	45.38	1.432
L1M4a1	0.003996	13	5.08	2.559
MLTR25A	0.003996	32	18.21	1.758
UCON4	0.003996	4	0.59	6.734
RMER6B	0.003996	22	11.37	1.934
MER31A	0.003996	14	5.95	2.354
MER112	0.003996	9	3.08	2.924
MLT2E	0.003996	5	1.04	4.794
MER63B	0.003996	14	5.9	2.374
LTR88b	0.003996	6	1.43	4.187
LTR52-int	0.003996	4	0.4	9.975
RLTR46A2	0.003996	4	0.48	8.247
L1MA9	0.00499501	57	38.55	1.478
L1MA4A	0.00499501	37	22.45	1.648
L1MC4a	0.00499501	42	26.11	1.608
MER74A	0.00499501	14	6.24	2.244
MER34	0.00499501	14	6.12	2.288
RLTR20B1	0.00499501	13	5.7	2.282
MLT1E1A-int	0.00499501	3	0.24	12.5
L1ME4c	0.00599401	17	8.09	2.102
MER74B	0.00599401	8	2.67	3
RMER20B	0.00599401	28	16.39	1.709
Kanga1b	0.00599401	5	0.99	5.056
RLTR9A3A	0.00599401	6	1.78	3.363
LTR89	0.00599401	5	1.23	4.058
RLTR12C	0.00599401	8	2.64	3.025
RLTR20A	0.00599401	9	3.11	2.891
UCON28c	0.00599401	3	0.32	9.494
RLTR46B	0.00599401	4	0.6	6.645
RLTR30E_MM	0.00699301	8	2.72	2.943
MLT1A0	0.00699301	114	87.49	1.303
RMER20C_Mm	0.00699301	23	13.34	1.724
LTR31	0.00699301	6	1.62	3.692
Tigger16b	0.00699301	6	1.63	3.686
MER102a	0.00699301	9	3.21	2.802
LTR10_RN	0.00799201	11	4.62	2.384
L1M8	0.00799201	6	1.65	3.639
L1M6B	0.00799201	3	0.39	7.653
LTR37-int	0.00799201	7	1.91	3.659
RLTR12B2	0.00799201	4	0.76	5.236
LTR80A	0.00899101	4	0.88	4.556
MLT2B2	0.00899101	22	11.43	1.926
RMER16_Mm	0.00899101	10	3.67	2.726
MER31-int	0.00899101	5	1.27	3.925
RMER10A	0.00999001	53	37.35	1.419
MER99	0.00999001	6	1.66	3.621
Kanga1	0.00999001	8	2.7	2.966
Lx6	0.010989	180	152.54	1.18
L1ME3C	0.010989	8	2.84	2.82
RLTR42	0.010989	7	2.22	3.15
L1MA8	0.010989	47	32.86	1.43
ERV3-16A3_LTR	0.010989	7	2.35	2.98
LTR90B	0.010989	4	0.82	4.896
L1M3f	0.010989	4	0.85	4.706
MER31B	0.011988	11	4.73	2.326
MamRep1879	0.011988	4	0.88	4.525
Eulor1	0.011988	3	0.45	6.637
MER88	0.012987	3	0.49	6.098
MER67A	0.012987	5	1.5	3.336
RLTR48B	0.013986	4	0.94	4.237
MER67C	0.013986	11	5.21	2.111
RLTR20D	0.014985	13	6.5	2
Ricksha_0	0.014985	4	0.94	4.274
RLTR11C_MM	0.015984	14	7.44	1.882
MER94	0.015984	9	3.97	2.266
LTR102_Mam	0.015984	6	1.79	3.346
(CAGC)n	0.015984	6	2.12	2.834
ORSL-2b	0.015984	6	1.75	3.432
MLT1D-int	0.015984	5	1.5	3.336
L5	0.015984	4	1	4.012
RLTR20A2	0.015984	8	3.13	2.559
L1ME3D	0.016983	7	2.67	2.619
X6B_LINE	0.016983	6	2.21	2.717
MER105	0.016983	5	1.39	3.608
RLTR16	0.017982	20	11.34	1.764
MamGypLTR2c	0.017982	4	0.95	4.193
MLTR73	0.017982	15	7.93	1.892
(AGCTG)n	0.017982	3	0.64	4.666
L1VL2	0.018981	53	39.5	1.342
LTR40b	0.018981	10	4.69	2.132
MER45B	0.018981	12	5.76	2.082
IAPEY5_LTR	0.018981	6	2	3.003
MER76	0.01998	6	2.07	2.899
MLT1E1	0.020979	10	4.78	2.093
Charlie21a	0.020979	5	1.45	3.458
LTR81A	0.021978	5	1.45	3.446
RLTR44E	0.022977	4	1.05	3.795
RMER17C2	0.023976	40	28.89	1.385
Kanga1d	0.023976	4	1.08	3.707
MER34-int	0.023976	3	0.57	5.291
RLTR3_Mm	0.024975	2	0.24	8.23
X3_LINE	0.025974	6	2.15	2.786
ORR1G-int	0.025974	3	0.63	4.739
(CTCGG)n	0.025974	2	0.25	7.874
MER63C	0.026973	8	3.53	2.266
MamTip3	0.026973	5	1.5	3.344
L1MEj	0.026973	5	1.49	3.36
Tigger6b	0.026973	5	1.8	2.776
RLTR20B4_MM	0.027972	8	3.44	2.326
MER5B	0.027972	57	43.08	1.323
Kanga2_a	0.027972	7	2.93	2.392
HUERS-P3b-int	0.027972	1	0.03	37.037
SRV_MM-int	0.02997	4	1.04	3.854
LTR82A	0.02997	7	2.9	2.415
MamRep1527	0.02997	7	3.08	2.276
IAPLTR2_Mm	0.030969	19	11.73	1.62
MER73	0.030969	4	1.16	3.457
MER47B	0.031968	9	4.23	2.127
MLTR18D_MM	0.031968	10	5.24	1.908
Charlie16a	0.031968	5	1.73	2.894
(CTGTG)n	0.031968	7	3	2.331
RLTR44C	0.032967	5	1.63	3.066
LTR86A1	0.032967	3	0.75	3.979
Tigger9a	0.032967	5	1.72	2.902
MER94B	0.033966	3	0.69	4.335
MER67B	0.033966	5	1.82	2.75
LTR73	0.033966	4	1.09	3.666
(CCCGG)n	0.033966	2	0.27	7.435
Charlie17	0.034965	4	1.14	3.518
HERVL74-int	0.034965	4	1.23	3.241
L1MCb	0.035964	11	6.08	1.81
(CGGG)n	0.035964	4	1.14	3.503
ERVB3_1-LTR_MM	0.035964	4	1.23	3.247
Charlie23a	0.038961	4	1.3	3.084
UCON20	0.038961	2	0.31	6.536
RLTR50A	0.040959	3	0.75	4.011
LTR109A2	0.040959	2	0.33	6.135
Charlie6	0.040959	4	1.25	3.208
RMER5	0.041958	76	61.8	1.23
LTR52	0.041958	5	1.89	2.647
LTR108a_Mam	0.041958	2	0.32	6.173
MLT1A	0.042957	54	41.4	1.305
LTR107_Mam	0.042957	3	0.81	3.708
RLTR42-int	0.043956	29	20.58	1.409
LTR65	0.043956	4	1.36	2.95
ERVB7_4-LTR_MM	0.044955	4	1.35	2.961
ERVB5_1-I_MM-int	0.045954	6	2.48	2.423
(CAG)n	0.046953	27	18.65	1.448
L1M4a2	0.046953	11	6.17	1.783
Charlie18a	0.047952	5	2.07	2.414
Lx7	0.048951	369	336.16	1.098
L1ME3F	0.048951	6	2.61	2.297
Lx8b	0.0499501	226	202.4	1.117
MER68B	0.0529471	5	2.04	2.453
X1_LINE	0.0529471	2	0.34	5.882
L1MEi	0.0539461	8	4.07	1.964
(CGAG)n	0.0539461	3	0.81	3.681
MLT1B-int	0.0539461	4	1.41	2.831
Tigger12	0.0539461	4	1.32	3.035
Ricksha_a	0.0549451	2	0.36	5.587
MLTR25C	0.0559441	8	4.08	1.958
RLTR46	0.0559441	2	0.4	5.025
MER117	0.0569431	11	6.27	1.754
MER81	0.0569431	8	4.16	1.924
LTR81C	0.0579421	3	0.84	3.55
(CTCG)n	0.0589411	4	1.41	2.829
MER77	0.0599401	9	4.79	1.88
Zaphod2	0.0599401	4	1.36	2.948
L1M3b	0.0619381	4	1.46	2.747
MER45A	0.0619381	11	6.35	1.733
L1MEg2	0.0629371	3	0.95	3.151
LTR80B	0.0649351	3	0.94	3.191
L1MDb	0.0669331	9	4.96	1.813
hAT-N1_Mam	0.0669331	4	1.52	2.635
MLT1K-int	0.0679321	1	0.07	14.085
Charlie1b	0.0699301	13	7.88	1.65
Charlie10b	0.0699301	2	0.4	5.063
MLTR31A_MM	0.0729271	6	2.96	2.029
LTR72_RN	0.0739261	13	8.3	1.566
RLTR31M	0.0739261	5	2.2	2.276
UCON10	0.0739261	2	0.44	4.515
(GCTTG)n	0.0739261	2	0.42	4.773
RLTR31B2	0.0749251	15	9.77	1.535
UCON28b	0.0749251	2	0.39	5.089
Kanga1a	0.0759241	4	1.6	2.502
RLTR13D1	0.0759241	5	2.24	2.235
LTR16D	0.0759241	4	1.53	2.608
MER97a	0.0759241	2	0.44	4.556
LTR58	0.0769231	1	0.08	12.658
RLTR9A	0.0779221	9	5.38	1.673
LTR84b	0.0789211	4	1.64	2.441
MER46C	0.0809191	11	6.69	1.643
L1M3	0.0819181	70	58.55	1.196
LTR105_Mam	0.0849151	3	1.05	2.857
MLT1G3-int	0.0849151	2	0.5	4.04
B4	0.0869131	570	538.15	1.059
Charlie17b	0.0899101	3	1.07	2.799
LTR28	0.0899101	1	0.09	10.989
RMER2	0.0909091	26	19.5	1.333
MLT1E3-int	0.0909091	1	0.1	10.417
LTR9	0.0909091	1	0.09	11.111
LTR81B	0.0919081	4	1.7	2.356
MTB_Mm-int	0.0919081	6	3.02	1.989
MLT1A1-int	0.0939061	3	1.09	2.745
Charlie4a	0.0959041	14	9.26	1.512
MER135	0.0979021	5	2.46	2.031
Kanga11a	0.0989011	4	1.59	2.514
MLTR18C_MM	0.102897	7	3.92	1.784
MER57E1	0.102897	4	1.75	2.284
MLT1M	0.102897	4	1.76	2.271
RLTR12D	0.103896	9	5.45	1.652
X5A_LINE	0.104895	2	0.55	3.63
(GGCTG)n	0.105894	4	1.75	2.279
(GCTG)n	0.105894	4	1.82	2.198
RMER1C	0.106893	63	53.49	1.178
MER45C	0.107892	5	2.43	2.055
MER67D	0.107892	7	3.99	1.753
MER44D	0.10989	12	7.93	1.514
MER5C1	0.110889	2	0.55	3.63
(CTGGGG)n	0.116883	7	3.98	1.758
MLT2C2	0.117882	9	5.53	1.626
MLT1F2-int	0.117882	2	0.56	3.559
RLTR21	0.122877	39	31.95	1.221
MER76-int	0.123876	1	0.13	7.519
RLTR9A3	0.125874	10	6.45	1.55
RLTR13E	0.126873	8	4.91	1.63
LTR53	0.126873	4	1.94	2.066
RLTR19A	0.127872	3	1.26	2.377
Arthur1A	0.128871	3	1.26	2.389
LTRIS4B	0.128871	2	0.62	3.231
RLTR46A	0.12987	2	0.62	3.236
MER53	0.130869	19	14.27	1.332
MER113A	0.132867	3	1.23	2.431
MTE2a-int	0.133866	10	6.7	1.493
L1PB4	0.133866	3	1.26	2.373
(CCGAG)n	0.133866	1	0.14	7.143
RLTR18B	0.136863	12	8.28	1.45
UCON24	0.136863	1	0.15	6.849
MER68-int	0.136863	2	0.64	3.15
MER92-int	0.137862	5	2.67	1.873
RMER12B	0.137862	12	8.35	1.438
BGLII_Mur	0.140859	8	5.1	1.57
RLTR53B_Mm	0.141858	3	1.31	2.29
MER77B	0.142857	7	4.31	1.625
(CAAGG)n	0.143856	2	0.7	2.865
MER92B	0.144855	4	1.99	2.015
Tigger17b	0.144855	2	0.64	3.11
(CAGGT)n	0.144855	1	0.16	6.289
X8_LINE	0.145854	3	1.37	2.195
L1ME3E	0.146853	5	2.75	1.816
(GCCTG)n	0.148851	2	0.67	2.999
(TAGGG)n	0.150849	1	0.16	6.061
MER106B	0.153846	4	2.05	1.95
LTR83	0.153846	3	1.39	2.166
B3A	0.158841	808	779.37	1.037
(ACCTG)n	0.161838	1	0.18	5.65
RMER10B	0.162837	30	24.79	1.21
RMER4B	0.168831	50	43.34	1.154
UCON19	0.171828	1	0.18	5.556
Charlie5	0.172827	17	13.02	1.305
UCON16	0.172827	1	0.19	5.376
RLTR31B_Mm	0.173826	5	2.96	1.687
RLTR41A2	0.174825	6	3.74	1.604
Ricksha_c	0.174825	6	3.7	1.621
RLTR14-int	0.180819	19	15.09	1.259
LTR37A	0.183816	7	4.61	1.519
(CACTA)n	0.184815	2	0.76	2.614
MMERVK10D3_I-int	0.185814	6	3.86	1.554
MER2	0.186813	95	85.82	1.107
(CAGAA)n	0.186813	3	1.46	2.058
MER91A	0.186813	5	3.03	1.649
L1MEg1	0.186813	2	0.77	2.601
LTR16D1	0.187812	2	0.78	2.558
UCON9	0.18981	1	0.22	4.651
BGLII_B	0.190809	11	8.14	1.351
RLTR30D_MM	0.191808	4	2.25	1.778
LTR90A	0.192807	2	0.81	2.469
Tigger12c	0.192807	2	0.78	2.551
(TGGG)n	0.193806	12	9.07	1.323
Charlie26a	0.194805	2	0.84	2.381
UCON12	0.195804	1	0.21	4.808
MER34A1	0.197802	7	4.62	1.514
Lx4B	0.203796	54	47.45	1.138
Kanga1c	0.204795	3	1.58	1.893
RLTR20A1	0.205794	2	0.84	2.381
ERVB4_3-I_MM-int	0.205794	2	0.83	2.415
RMER16	0.206793	6	3.99	1.505
MER89-int	0.210789	2	0.83	2.41
ORSL	0.212787	4	2.4	1.667
LTR108d_Mam	0.213786	1	0.24	4.115
LTR45	0.216783	1	0.24	4.167
RLTR20B2	0.217782	10	7.37	1.357
ORR1F-int	0.220779	5	3.27	1.53
MER57-int	0.221778	3	1.64	1.835
FordPrefect	0.225774	4	2.48	1.613
MER21-int	0.227772	2	0.88	2.283
MamRep488	0.227772	1	0.26	3.861
MT2B1	0.228771	67	60.89	1.1
MamGypLTR2b	0.22977	2	0.92	2.165
LTR40A1	0.230769	2	0.94	2.125
MER125	0.231768	2	0.9	2.235
LTR37B	0.232767	5	3.24	1.543
(CGAGG)n	0.232767	1	0.27	3.717
(TCCG)n	0.236763	2	0.92	2.162
X2_LINE	0.236763	1	0.26	3.802
MMERVK9E_I-int	0.238761	16	13.04	1.227
ERVB2_1A-I_MM-int	0.241758	4	2.4	1.666
L1ME4a	0.242757	16	13.15	1.217
MLT1A0-int	0.244755	3	1.74	1.727
MER110A	0.245754	3	1.68	1.786
MamRep38	0.245754	3	1.69	1.772
RLTR9F	0.247752	5	3.35	1.492
MamRep1894	0.24975	1	0.29	3.497
MURVY-LTR	0.251748	19	15.83	1.2
MER63D	0.252747	11	8.69	1.266
ORR1G	0.253746	44	39.32	1.119
RLTR14_RN	0.257742	12	9.63	1.246
LTR86B2	0.260739	1	0.29	3.448
RLTR18	0.268731	7	5.15	1.359
ORR1A2-int	0.26973	21	17.76	1.182
(CACTG)n	0.271728	2	1.03	1.938
RLTR20B3A_MM	0.272727	9	7.03	1.281
(CCCG)n	0.278721	2	1.06	1.885
L1M2	0.280719	163	155.16	1.051
L1M3a	0.280719	2	1.02	1.951
(CCTG)n	0.281718	14	11.52	1.215
MLT1G-int	0.281718	1	0.33	3.04
(CAGCC)n	0.287712	3	1.87	1.605
ERVB7_3-LTR_MM	0.290709	4	2.7	1.484
(CAGG)n	0.290709	13	10.83	1.201
(CAGTG)n	0.300699	2	1.09	1.842
MER47A	0.303696	2	1.08	1.85
LTR33C	0.303696	3	1.93	1.552
UCON6	0.304695	1	0.35	2.841
RLTR9A2	0.304695	3	1.91	1.568
(CAGT)n	0.311688	3	1.94	1.545
RLTR41	0.312687	11	9.17	1.199
Charlie9	0.313686	3	1.96	1.531
MYSERV-int	0.313686	14	12	1.167
MER87	0.315684	1	0.38	2.625
L1M	0.324675	5	3.79	1.318
RLTR33	0.325674	13	11.07	1.174
MLT1H1-int	0.325674	1	0.39	2.564
(TTCG)n	0.328671	1	0.4	2.506
(CTCTG)n	0.333666	4	2.86	1.401
Charlie11	0.337662	1	0.42	2.353
RLTR20C2_MM	0.338661	33	30.37	1.087
L1VL4	0.351648	54	51.01	1.059
Arthur1	0.353646	9	7.73	1.164
(CTCA)n	0.353646	5	3.94	1.267
MamGypLTR1c	0.357642	2	1.22	1.637
BGLII_B2	0.35964	4	3.04	1.318
X6A_LINE	0.363636	2	1.25	1.596
MER97b	0.366633	1	0.46	2.174
UCON8	0.367632	1	0.47	2.128
MER54A	0.36963	3	2.25	1.335
LTR91	0.36963	1	0.46	2.165
(CATAG)n	0.36963	1	0.46	2.188
Chap1_Mam	0.375624	2	1.3	1.535
MamGypLTR3a	0.378621	2	1.33	1.502
RLTR13D6	0.380619	8	6.8	1.176
RLTR31_Mm	0.381618	2	1.32	1.515
RLTR30D_RN	0.381618	1	0.49	2.041
(CAAGC)n	0.381618	1	0.48	2.083
MLT1I-int	0.382617	1	0.47	2.151
MER57E2	0.385614	1	0.48	2.062
L1_Rod	0.386613	98	94.98	1.032
RLTR19	0.386613	9	7.74	1.163
LTR103_Mam	0.390609	1	0.51	1.976
(CGGGGG)n	0.390609	2	1.39	1.44
RLTR9E	0.392607	12	10.73	1.118
Charlie4	0.393606	2	1.36	1.471
Charlie10	0.393606	4	3.17	1.26
MLT1H2-int	0.395604	1	0.49	2.058
(CCCCAG)n	0.397602	5	4.12	1.214
L1M3de	0.3996	2	1.37	1.459
RLTR11A	0.3996	24	22.31	1.076
RLTR13D3A	0.401598	2	1.39	1.436
RLTR35B_MM	0.402597	5	4.2	1.192
Charlie17a	0.40959	1	0.53	1.89
MER70-int	0.414585	1	0.52	1.908
BGLII_Mus	0.422577	6	5.24	1.145
IAP-d-int	0.423576	12	10.94	1.097
Lx5	0.426573	139	136.39	1.019
LTR16D2	0.430569	1	0.57	1.754
MER104	0.431568	3	2.44	1.23
L1M3d	0.432567	2	1.46	1.369
LTRIS3	0.442557	2	1.48	1.348
RLTR12H	0.444555	2	1.48	1.349
RLTR20B3	0.448551	9	8.28	1.087
(CTG)n	0.44955	19	18.18	1.045
MER58D	0.454545	3	2.45	1.224
Charlie14a	0.455544	1	0.6	1.664
RLTR9D2	0.457542	2	1.55	1.294
(GTGTG)n	0.457542	3	2.5	1.198
(CGTG)n	0.461538	9	8.41	1.07
MER92C	0.461538	1	0.62	1.605
LTR69	0.461538	1	0.6	1.664
LTR48	0.464535	6	5.47	1.097
(CTAGGG)n	0.465534	1	0.63	1.585
Lx2B	0.471528	52	51.18	1.016
(CAGGC)n	0.471528	1	0.64	1.565
MLTR18A_MM	0.475524	3	2.54	1.181
LTR86A2	0.498501	1	0.69	1.447
Tigger12A	0.498501	1	0.7	1.435
(CCCA)n	0.499501	10	9.74	1.026
(G)n	0.513487	11	10.82	1.016
MLTR31D_MM	0.514486	3	2.74	1.096
Charlie4z	0.514486	4	3.64	1.1
(AAATG)n	0.518482	1	0.74	1.361
MamTip1	0.519481	1	0.71	1.408
(CAGAG)n	0.521479	3	2.76	1.088
MER58C	0.522478	4	3.74	1.07
Tigger17	0.522478	3	2.7	1.113
RLTR50B	0.523477	3	2.79	1.077
(CATAA)n	0.526474	1	0.77	1.304
RMER17D2	0.527473	15	14.9	1.006
RLTR9B	0.528472	2	1.76	1.133
RLTR49	0.528472	8	7.81	1.024
RLTR13D4	0.53047	2	1.76	1.138
RMER16B2	0.531469	3	2.78	1.08
ERVB7_2B-LTR_MM	0.532468	6	5.84	1.028
(CAGTA)n	0.532468	1	0.75	1.33
RLTR44D	0.534466	1	0.78	1.28
(CCCTG)n	0.536464	2	1.84	1.089
ERVB2_1-I_MM-int	0.536464	1	0.74	1.344
(CAGTT)n	0.539461	1	0.8	1.245
RLTR19B	0.544456	2	1.86	1.074
MLTR18B_MM	0.55045	4	3.88	1.032
MER96	0.553447	1	0.83	1.2
RLTR19A2	0.555445	1	0.82	1.225
(C)n	0.556444	10	10.1	0.99
RLTR13F	0.557443	1	0.84	1.183
Charlie7a	0.557443	1	0.81	1.238
(CACAT)n	0.562438	1	0.83	1.211
Charlie15a	0.569431	2	1.87	1.071
Lx2A	0.585415	11	11.43	0.962
(CACG)n	0.588412	7	7.26	0.964
MER33	0.593407	22	22.96	0.958
RodERV21-int	0.593407	15	15.53	0.966
L1MA10	0.601399	7	7.28	0.961
LTR68	0.601399	1	0.91	1.099
RMER16-int	0.602398	21	21.83	0.962
RLTR48A	0.607393	5	5.27	0.948
RLTR12G	0.608392	2	2.07	0.968
RMER16A2	0.609391	2	2.09	0.956
MER106A	0.611389	1	0.99	1.013
(ATGTG)n	0.612388	1	0.95	1.053
MER54B	0.613387	1	0.94	1.067
RLTR24	0.616384	10	10.53	0.949
(CGA)n	0.633367	1	1	0.996
MuLV-int	0.636364	3	3.21	0.935
LTR85c	0.643357	1	1.02	0.979
RLTR23	0.648352	12	12.98	0.924
MER44A	0.648352	5	5.52	0.906
(CACAC)n	0.648352	2	2.28	0.876
RLTR10A	0.65035	6	6.63	0.905
MLT1A1	0.656344	72	75.24	0.957
ORR1A4-int	0.663337	10	11	0.909
MLT1C-int	0.664336	1	1.05	0.953
RLTR13D2	0.667333	2	2.33	0.859
RLTR9D	0.667333	6	6.77	0.886
(GGATG)n	0.67033	1	1.11	0.898
IAP1-MM_LTR	0.673327	3	3.42	0.878
ERVB3_1-I_MM-int	0.687313	1	1.13	0.884
MERV1_I-int	0.688312	10	11.31	0.884
RLTR12A	0.691309	6	6.98	0.86
(ATTTG)n	0.692308	1	1.21	0.827
MT-int	0.692308	3	3.49	0.861
Ricksha	0.694306	1	1.14	0.879
ERVB7_2-LTR_MM	0.705295	3	3.61	0.832
LTRIS4	0.713287	1	1.25	0.798
MurERV4-int	0.714286	11	12.67	0.868
(TCCTG)n	0.718282	1	1.29	0.778
(CCCCCG)n	0.72028	1	1.31	0.765
RMER4A	0.721279	25	27.74	0.901
BGLII_A	0.722278	2	2.52	0.794
L1M2c	0.722278	2	2.61	0.765
(TGAG)n	0.725275	3	3.89	0.771
X7A_LINE	0.725275	1	1.31	0.763
(CACAG)n	0.726274	2	2.63	0.761
ERVB4_2-I_MM-int	0.729271	2	2.58	0.776
X7B_LINE	0.741259	1	1.36	0.735
Arthur1C	0.744256	1	1.34	0.747
(AATAG)n	0.744256	1	1.33	0.751
(TAGTG)n	0.745255	1	1.36	0.737
RLTR31C_MM	0.746254	5	6.2	0.807
(GGGAGA)n	0.755245	16	18.48	0.866
LTR106_Mam	0.755245	1	1.36	0.733
RLTR41C	0.756244	1	1.39	0.722
X7C_LINE	0.756244	1	1.33	0.75
(CAAAT)n	0.759241	1	1.34	0.747
MMERVK10D3_LTR	0.76024	1	1.43	0.7
L1P5	0.765235	1	1.37	0.73
RLTR10B	0.777223	3	4.11	0.73
RLTR9A3B	0.782218	2	2.83	0.708
MTB_Mm	0.784216	37	41.57	0.89
MamRep4096	0.785215	1	1.5	0.664
RLTR10D	0.787213	3	4.15	0.724
IAPEY5_I-int	0.79021	1	1.5	0.667
RLTR1D2_MM	0.795205	1	1.64	0.609
MER44C	0.795205	1	1.53	0.652
(CAAAG)n	0.802198	2	2.97	0.673
RLTR27	0.809191	11	13.55	0.812
L1M3e	0.812188	4	5.57	0.718
(TATAG)n	0.82018	1	1.67	0.598
MADE2	0.821179	1	1.73	0.578
MurERV4_19-int	0.821179	6	8.15	0.736
RLTR47	0.822178	1	1.75	0.571
RLTR13A1	0.826174	1	1.71	0.584
RLTR17C_Mm	0.826174	1	1.8	0.556
RMER16C	0.827173	1	1.67	0.601
Looper	0.828172	1	1.78	0.563
MTC	0.83017	215	229.87	0.935
MLTR13	0.833167	1	1.75	0.572
RLTR25B	0.839161	26	31.13	0.835
ORR1C1	0.841159	55	62.24	0.884
(TCCCC)n	0.843157	9	11.74	0.767
ORR1A1-int	0.843157	5	7.16	0.699
Lx5b	0.849151	58	66.04	0.878
RLTR10E	0.854146	1	1.95	0.512
RLTR10D2	0.857143	1	1.91	0.524
RLTR11B	0.86014	6	8.77	0.684
MTB-int	0.863137	3	4.96	0.604
RLTR19C	0.866134	1	2.08	0.48
RLTR4_Mm	0.867133	1	1.94	0.515
Lx2	0.875125	142	155.59	0.913
RLTR6-int	0.875125	7	10.17	0.689
RLTR30D2_MM	0.876124	4	6.27	0.638
RLTR20C	0.88012	1	2.22	0.45
RLTRETN_Mm	0.881119	8	11.38	0.703
MER5C	0.882118	1	2.06	0.484
RMER6-int	0.885115	3	5.14	0.584
RLTR43C	0.886114	1	2.2	0.455
Charlie12	0.887113	5	7.62	0.657
MLT2B5	0.888112	2	3.67	0.545
ERVB7_1-LTR_MM	0.891109	4	6.41	0.624
RLTR10F	0.895105	2	3.96	0.505
RMER6BA	0.896104	5	7.97	0.628
(AGGGGG)n	0.897103	5	7.95	0.629
IAPLTR2a	0.902098	3	5.26	0.57
RLTR11A2	0.904096	17	22.53	0.755
RLTR1B-int	0.905095	4	6.49	0.616
(TTAGGG)n	0.908092	3	5.56	0.539
MLTR12	0.909091	2	4.08	0.49
(GGGTG)n	0.909091	6	9.39	0.639
(CCCCCT)n	0.91009	5	8.1	0.617
RLTR13C2	0.921079	4	7.13	0.561
RLTR1D	0.922078	1	2.54	0.394
ORR1D1	0.924076	160	180.08	0.888
(CACCC)n	0.924076	6	9.46	0.634
RLTR25A	0.925075	10	14.85	0.674
RMER17D	0.925075	6	9.71	0.618
RLTR13G	0.932068	4	7.15	0.559
MURVY-int	0.932068	2	4.49	0.445
RLTR13D3	0.937063	1	2.84	0.352
L1M3c	0.94006	1	2.8	0.357
(TGGGGG)n	0.943057	11	16.86	0.652
(CG)n	0.945055	3	6.2	0.484
RLTR17D_Mm	0.947053	6	10.34	0.58
Lx2A1	0.952048	16	22.94	0.698
MER2B	0.953047	5	9.36	0.534
IAPEy-int	0.954046	3	6.37	0.471
(CTTTG)n	0.958042	1	3	0.333
RLTR13D3A1	0.958042	2	5.05	0.396
MuRRS4-int	0.959041	15	22.63	0.663
(TCTCCC)n	0.963037	12	18.47	0.65
IAPLTR2b	0.966034	4	8.39	0.476
(TAGG)n	0.967033	1	3.46	0.289
(CTTG)n	0.971029	4	8.62	0.464
RLTR1A2_MM	0.971029	1	3.5	0.285
L1M1	0.972028	3	7.28	0.412
BGLII	0.973027	12	19.18	0.626
MER96B	0.973027	1	3.5	0.286
RMER17A	0.975025	9	15.46	0.582
RMER20A	0.975025	7	13.19	0.531
ERVB4_1B-LTR_MM	0.975025	2	5.47	0.366
(CACCAT)n	0.976024	4	8.46	0.473
LTRIS_Mus	0.977023	3	7.66	0.392
MYSERV16_I-int	0.977023	13	21.18	0.614
ORR1D-int	0.979021	3	7.45	0.403
RMER12	0.98002	18	27.79	0.648
ETnERV2-int	0.98002	8	15.15	0.528
RLTR45	0.982018	7	13.04	0.537
(CCCCCA)n	0.983017	10	18.12	0.552
RLTR9C	0.984016	1	3.95	0.253
(TGGA)n	0.985015	20	31.27	0.64
(CATG)n	0.985015	5	10.58	0.473
ETnERV-int	0.986014	3	7.45	0.403
IAPEY4_I-int	0.986014	1	4.3	0.233
RMER16A3	0.987013	2	6.04	0.331
RLTR22_Mus	0.987013	4	9.96	0.402
MMETn-int	0.988012	3	8.24	0.364
RLTR10C	0.989011	7	15.02	0.466
RLTR24B_MM	0.989011	3	8.37	0.358
RLTR31D_MM	0.99001	51	69.46	0.734
LTRIS_Mm	0.99001	1	4.62	0.216
MTB	0.992008	38	54.01	0.704
RMER6C	0.993007	27	40.99	0.659
(ATGGTG)n	0.993007	3	8.48	0.354
L1Md_Gf	0.993007	3	9.01	0.333
RLTR51A_Mm	0.993007	18	29.71	0.606
RLTR13C3	0.993007	1	4.61	0.217
RLTR1B	0.994006	2	7.55	0.265
MRLTR33	0.994006	1	5.24	0.191
(CCCTAA)n	0.994006	1	5.95	0.168
ORR1B2	0.995005	50	70.91	0.705
ORR1A3	0.995005	23	36.86	0.624
(TCTCC)n	0.996004	5	12.39	0.404
ERVB4_1B-I_MM-int	0.997003	4	11.45	0.349
(GGGGA)n	0.997003	5	11.59	0.432
RMER30	0.997003	16	29.97	0.534
(GGAGAA)n	0.998002	2	7.98	0.25
IAPEY3-int	0.998002	9	19.5	0.461
RLTR1C	0.998002	1	5.8	0.173
(TAG)n	0.998002	2	8.01	0.25
(ATTG)n	0.998002	5	14.34	0.349
Lx	0.999001	165	208.4	0.792
Lx3B	0.999001	30	49.89	0.601
Lx10	0.999001	54	83.34	0.648
PB1D7	0.999001	157	203.91	0.77
PB1	0.999001	74	98.77	0.749
ORR1B1	0.999001	112	145.03	0.772
(TCC)n	0.999001	31	54.48	0.569
(TCCA)n	0.999001	15	30.44	0.493
YREP_Mm	0.999001	9	23.41	0.384
RMER6D	0.999001	9	20.5	0.439
IAPLTR3	0.999001	1	7.95	0.126
RLTR17B_Mm	1	64	229.07	0.279
L1_Mus1	1	68	228.18	0.298
(CA)n	1	522	1286.5	0.406
L1Md_T	1	4	198.9	0.02
L1_Mus3	1	176	405.71	0.434
B1_Mur3	1	146	206.48	0.707
Lx3_Mus	1	45	105.75	0.426
Lx9	1	297	410.85	0.723
L1Md_A	1	9	141.58	0.064
L1Md_F2	1	65	542.6	0.12
RLTR10	1	1	24.49	0.041
RSINE1	1	748	969.48	0.772
ID4_	1	118	221.28	0.533
Lx2B2	1	40	91.95	0.435
URR1A	1	96	147.23	0.652
B1_Mus1	1	300	796.81	0.377
MT2B	1	71	117.39	0.605
Lx3A	1	25	76.85	0.325
(CAAA)n	1	22	253.38	0.087
B1F1	1	112	164.88	0.679
ID_B1	1	798	928.83	0.859
PB1D9	1	160	242.4	0.66
B2_Mm2	1	553	754.97	0.732
B1_Mus2	1	257	593.92	0.433
L1_Mur2	1	84	173.06	0.485
MT2B2	1	11	30.49	0.361
L1VL1	1	3	15.09	0.199
(TA)n	1	24	468.1	0.051
L1_Mur3	1	171	229.88	0.744
L1_Mm	1	4	45.49	0.088
IAPEz-int	1	11	60.84	0.181
IAPLTR3-int	1	4	14.94	0.268
(TTG)n	1	18	93.43	0.193
ORR1C2	1	63	104.39	0.604
L1_Mus2	1	74	176.48	0.419
L1Md_F	1	10	33.51	0.298
RLTR10-int	1	1	22.01	0.045
B1_Mur2	1	165	267.53	0.617
B2_Mm1t	1	55	194.1	0.283
IAPLTR1a_Mm	1	2	14.91	0.134
ORR1A2	1	40	124.83	0.32
L1Md_F3	1	27	135.38	0.199
(TCTA)n	1	2	120.64	0.017
L1_Mus4	1	54	99.21	0.544
B1_Mur4	1	191	343.53	0.556
MT2_Mm	1	0	22.06	0
MTA_Mm-int	1	8	25.31	0.316
RLTR13B3	1	0	2.23	0
IAPLTR2a2_Mm	1	3	12.83	0.234
L1_Mur1	1	16	65.47	0.244
MTA_Mm	1	23	131.27	0.175
Lx3C	1	22	54.23	0.406
(TTCC)n	1	9	68.94	0.131
ORR1A4	1	35	65.66	0.533
(CAAAC)n	1	7	22.85	0.306
B1F2	1	86	138.88	0.619
(GA)n	1	160	402.62	0.397
B1_Mm	1	107	359.79	0.297
(TTTC)n	1	15	113.69	0.132
ORR1A1	1	7	36.77	0.19
(CAAAA)n	1	35	178.47	0.196
(TC)n	1	144	402.47	0.358
(TG)n	1	539	1286.89	0.419
MT2C_Mm	1	4	16.39	0.244
ORR1A0	1	1	17.76	0.056
PB1D10	1	318	546.03	0.582
(CATA)n	1	9	87.08	0.103
IAP1-MM_I-int	1	0	4.02	0
MMERVK10C-int	1	4	27.28	0.147
ID4	1	131	201.35	0.651
MERVL-int	1	6	21.65	0.277
B1_Mur1	1	203	318.61	0.637
B1F	1	301	378.82	0.795
LTRIS6	1	0	1.25	0
(A)n	1	76	244.8	0.31
(TTTG)n	1	23	257.68	0.089
(TTC)n	1	4	47.28	0.085
RLTR13C1	1	0	2.65	0
(TAAG)n	1	0	5.36	0
(TTCTCC)n	1	1	7.98	0.125
(TTTA)n	1	14	140.9	0.099
(TTTTTG)n	1	8	66.01	0.121
ERVB4_2-LTR_MM	1	0	1.14	0
RLTR45-int	1	2	11.16	0.179
PB1D11	1	91	155.14	0.587
(TATG)n	1	10	86.1	0.116
(TTTTG)n	1	33	181.72	0.182
(GAA)n	1	10	46.69	0.214
(TAAAA)n	1	4	32.7	0.122
(GAAAA)n	1	2	35.23	0.057
(CAA)n	1	11	91.53	0.12
IAPEY2_LTR	1	1	8.99	0.111
IAPEY3_LTR	1	0	4.71	0
ERVB4_1C-LTR_Mm	1	0	8.05	0
(GAAA)n	1	13	112.3	0.116
RLTR6B_Mm	1	0	5.24	0
MusHAL1	1	10	32.52	0.307
(TTA)n	1	1	75.33	0.013
(TTTTTA)n	1	1	6.53	0.153
(CAAAAA)n	1	7	64.79	0.108
(T)n	1	86	245.91	0.35
RMER12C	1	16	41.45	0.386
(CCA)n	1	16	33.12	0.483
(ATG)n	1	5	22.23	0.225
(TGAA)n	1	4	28.47	0.141
(GGA)n	1	29	55.15	0.526
(CAGAGA)n	1	17	51.76	0.328
(TTTTA)n	1	5	33.63	0.149
RLTR20C1_MM	1	23	46.52	0.494
MER49	1	0	0.06	0
(TATATG)n	1	5	43.48	0.115
(TAGA)n	1	7	120.65	0.058
(GGGA)n	1	14	44.2	0.317
URR1B	1	74	142.68	0.519
(TCTCTG)n	1	14	48.43	0.289
(GGAA)n	1	14	67.82	0.206
(TAAA)n	1	10	137.44	0.073
(TTCA)n	1	10	27.65	0.362
(TTTTC)n	1	5	35.81	0.14
(CAGA)n	1	26	64.07	0.406
(TAA)n	1	5	74.47	0.067
(CATAT)n	1	0	2.16	0
RLTR13B4	1	0	3.4	0
(GGAGA)n	1	2	12.18	0.164
RLTR13D5	1	0	6.26	0
(TATAA)n	1	1	18.02	0.056
(TTAA)n	1	1	29.32	0.034
(GAGAA)n	1	2	13.81	0.145
MurSatRep1	1	3	21.73	0.138
LTRIS2	1	2	11.98	0.167
(GTTTG)n	1	6	22.1	0.272
(CAT)n	1	3	21.7	0.138
RLTR22_Mur	1	7	21.16	0.331
(TCTG)n	1	28	64.98	0.431
RMER3D-int	1	8	22.5	0.355
MER52-int	1	0	1.75	0
(GGGAA)n	1	0	6.97	0
(GGAAA)n	1	1	10.49	0.095
MLTR32C_MM	1	0	1.04	0
(CATATA)n	1	7	42.36	0.165
ID2	1	23	47.16	0.488
(TTGG)n	1	4	22.43	0.178
RLTR13B2	1	0	2.62	0
(TTCTC)n	1	3	13.85	0.217
B2_Mm1a	1	48	153.01	0.314
(CTAA)n	1	0	4.47	0
RLTR20A4	1	42	96.76	0.434
ID	1	35	67.27	0.52
(CCGGG)n	1	0	0.3	0
(TTAG)n	1	0	4.04	0
CYRA11_Mm	1	4	24.08	0.166
MMERGLN_LTR	1	0	3.55	0
RLTR10B2	1	0	7.35	0
(TCCC)n	1	21	44.4	0.473
RLTR1E_MM	1	0	0.74	0
(TTTCC)n	1	1	10.78	0.093
LTR108c_Mam	1	0	0.14	0
ORR1A3-int	1	9	20.35	0.442
RLTR1	1	0	0.51	0
MER65D	1	0	0.85	0
MERV1_LTR	1	0	5.07	0
RLTR13A	1	0	1.74	0
ORR1A0-int	1	0	3.86	0
(CTA)n	1	0	7.61	0
(TAAAAA)n	1	0	6.74	0
(TGG)n	1	13	33.79	0.385
(CCAA)n	1	4	21.62	0.185
(CACTC)n	1	0	0.54	0
LTR29	1	0	0.29	0
IAPLTR4	1	0	5.55	0
(TTAAA)n	1	0	2.04	0
(CAATT)n	1	0	0.25	0
(CAAT)n	1	2	13.19	0.152
IAPLTR1_Mm	1	2	12.42	0.161
(ATAGG)n	1	0	0.38	0
RLTR13B1	1	0	8.74	0
LTR23-int	1	0	0.09	0
ERVB4_1-LTR_MM	1	0	0.17	0
MER92D	1	0	0.59	0
LTRIS4A	1	0	2	0
RLTR13A2	1	0	1.26	0
(TTATA)n	1	1	18.5	0.054
(CTATA)n	1	0	1.9	0
RLTR13A3	1	0	2.11	0
MER83A-int	1	0	0.01	0
RLTR6C_Mm	1	0	0.89	0
(TTCCC)n	1	1	7.14	0.14
BGLII_C	1	0	0.64	0
(TTTAA)n	1	0	2.38	0
ETnERV3-int	1	0	4.59	0
IAPEY3C_LTR	1	0	3.81	0
(TTCTG)n	1	0	1.36	0
MER72B	1	0	0.62	0
RLTR6_Mm	1	0	1.92	0
MER136	1	0	0.2	0
(CTTA)n	1	0	4.37	0
RLTR30C_MM	1	0	0.98	0
(ATTAG)n	1	0	0.52	0
L1MEh	1	0	1.66	0
(CATCC)n	1	0	0.86	0
(CCTAT)n	1	0	0.37	0
IAPA_MM-int	1	0	1.1	0
(GATTG)n	1	0	0.09	0
(CAGGA)n	1	0	1.23	0
(ATATG)n	1	0	1.96	0
(GAATG)n	1	0	0.41	0
(TTGGGG)n	1	0	0.88	0
(AGGTG)n	1	0	0.63	0
LTRIS5	1	0	0.72	0
(CGGA)n	1	0	0.66	0
(TCG)n	1	0	1.01	0
(CCTTG)n	1	0	0.61	0
(CTAAT)n	1	0	0.66	0
ERVB5_2-LTR_MM	1	0	4.44	0
FAM	1	0	0.97	0
(ACATG)n	1	0	0.37	0
(TCTTG)n	1	0	0.92	0
RMER16B	1	0	0.7	0
LTR28B	1	0	1.16	0
(CCTA)n	1	0	3.45	0
(TATTG)n	1	0	1.2	0
ORSL-2a	1	0	0.55	0
IAPEY_LTR	1	2	11.65	0.172
RLTR8	1	0	1.93	0
(CTAG)n	1	0	0.43	0
RLTR48C	1	0	1.26	0
(GTATG)n	1	0	0.69	0
(CAGGG)n	1	0	1.59	0
MER65-int	1	0	0.41	0
(CATTA)n	1	0	0.39	0
(CAAGA)n	1	0	0.95	0
RLTR41B	1	0	0.82	0
Eulor9C	1	0	0.58	0
(CTAAA)n	1	0	1.04	0
(TTGTG)n	1	0	1.57	0
(TCCCG)n	1	0	0.21	0
(CAAG)n	1	0	8.36	0
Eulor4	1	0	0.22	0
(CGAGA)n	1	0	0.12	0
RLTR19D	1	0	0.53	0
(TTATG)n	1	0	0.71	0
(CAATA)n	1	0	1.23	0
(GAGTG)n	1	0	0.4	0
(CAACT)n	1	0	0.22	0
(TTTAG)n	1	0	0.82	0
(ACTG)n	1	0	1.98	0
X9_LINE	1	0	0.42	0
(ACTAG)n	1	0	0.27	0
MER66-int	1	0	0.18	0
(CGAA)n	1	0	0.37	0
Tigger2b	1	0	1.49	0
(ATCTG)n	1	0	0.13	0
(CTATT)n	1	0	1.43	0
(CCTAG)n	1	0	0.25	0
HAL1_SS	1	0	0.66	0
(AGATG)n	1	0	0.36	0
(CACAA)n	1	0	1.55	0
RLTR1F_Mm	1	0	0.69	0
MER110-int	1	0	0.31	0
(TTAGG)n	1	0	0.18	0
RMER16B3	1	0	0.81	0
(TACTG)n	1	0	0.54	0
LTR86C	1	0	0.67	0
(CCCTAG)n	1	0	0.42	0
MMTV-int	1	0	0.29	0
(CACCG)n	1	0	0.05	0
(CATAC)n	1	0	0.64	0
MER68C	1	0	0.5	0
ERVB4_3-LTR_MM	1	0	1.11	0
(AATTG)n	1	0	0.31	0
MLT1E2-int	1	0	0.29	0
MER95	1	0	0.43	0
Charlie10a	1	0	0.5	0
(CTACT)n	1	0	0.28	0
(CGAT)n	1	0	0.12	0
(CATGC)n	1	0	0.36	0
(GGTTG)n	1	0	1.17	0
RLTR13D	1	0	0.38	0
FordPrefect_a	1	0	0.49	0
RLTR5_Mm	1	0	5.08	0
RNERVK23-int	1	0	0.37	0
(CTAGT)n	1	0	0.22	0
MER123	1	0	0.37	0
MLT1J1-int	1	0	0.59	0
MER66B	1	0	0.06	0
MER110	1	0	1.24	0
RLTR9A4	1	0	0.27	0
(TCTCG)n	1	0	0.09	0
(CATCT)n	1	0	0.33	0
DNA1_Mam	1	0	0.39	0
LTR86B1	1	0	0.41	0
ERVB5_1-LTR_MM	1	0	1.22	0
LTR9A1	1	0	0.1	0
MER66C	1	0	0.15	0
(ATAAG)n	1	0	0.4	0
(GTCTG)n	1	0	0.5	0
(CACCT)n	1	0	0.7	0
X5B_LINE	1	0	0.73	0
(CCCCAA)n	1	0	0.77	0
(CAACC)n	1	0	1.05	0
(CTTAT)n	1	0	0.34	0
MER113B	1	0	0.58	0
MER92A	1	0	0.34	0
UCON12A	1	0	0.19	0
MLT1A-int	1	0	1.04	0
(CAGTC)n	1	0	0.22	0
Charlie1b_Mars	1	0	0.02	0
MER34B-int	1	0	0.69	0
MER50-int	1	0	0.11	0
LTR77	1	0	0.3	0
(CAGAC)n	1	0	0.48	0
MER50B	1	0	0.1	0
RLTR12F	1	0	0.5	0
(CATTT)n	1	0	0.95	0
(AACTG)n	1	0	0.79	0
IAPLTR4_I	1	0	1.47	0
LTR108b_Mam	1	0	0.16	0
(TAATG)n	1	0	0.41	0
(CGATA)n	1	0	0.04	0
(TAAAG)n	1	0	0.24	0
(CAGAT)n	1	0	0.09	0
(TTAGGC)n	1	0	0.2	0
MERX	1	0	0.51	0
LTR108e_Mam	1	0	0.31	0
MER97d	1	0	0.25	0
(CATTC)n	1	0	0.23	0
(CTAGG)n	1	0	0.18	0
(CACGA)n	1	0	0.02	0
(CAATC)n	1	0	0.14	0
(CTATG)n	1	0	0.49	0
(TTTCG)n	1	0	0.15	0
(CTTTA)n	1	0	0.13	0
UCON22	1	0	0.22	0
LTR32	1	0	0.08	0
MamGyp-int	1	0	0.25	0
Tigger1a_Art	1	0	0.31	0
(CTAAG)n	1	0	0.08	0
MER4B-int	1	0	0.47	0
RMER3D2	1	0	0.03	0
(CCTCG)n	1	0	0.27	0
(CTTAG)n	1	0	0.12	0
(CCGAA)n	1	0	0.05	0
(TACGG)n	1	0	0.01	0
(CACGT)n	1	0	0.06	0
UCON18	1	0	0.14	0
(GACTG)n	1	0	0.22	0
LTR45C	1	0	0.2	0
(CAATG)n	1	0	0.12	0
MER4CL34	1	0	0.06	0
(CGATG)n	1	0	0.03	0
MER101B	1	0	0.17	0
LTR75_1	1	0	0.08	0
LTR59	1	0	0.07	0
(CATGT)n	1	0	0.27	0
UCON17	1	0	0.2	0
Eulor9B	1	0	0.12	0
(ACGTG)n	1	0	0.04	0
(CAAGT)n	1	0	0.06	0
MER47C	1	0	0.11	0
L1M2a1	1	0	0.07	0
(AGTTG)n	1	0	0.18	0
(TTAAG)n	1	0	0.11	0
(CTTAA)n	1	0	0.05	0
(CCGG)n	1	0	0.08	0
(TATCG)n	1	0	0.02	0
(GCGTG)n	1	0	0.13	0
MLT1L-int	1	0	0.14	0
(CCTAA)n	1	0	0.16	0
RMER3D3	1	0	0.06	0
MER132	1	0	0.2	0
(GCCTAA)n	1	0	0.2	0
(GCATG)n	1	0	0.35	0
LTR27C	1	0	0.06	0
X7D_LINE	1	0	0.08	0
(CGGGA)n	1	0	0.13	0
(AGTAG)n	1	0	0.27	0
LTR39	1	0	0.09	0
LTR9D	1	0	0.09	0
(CATTG)n	1	0	0.15	0
MLT1E1-int	1	0	0.06	0
(CAACG)n	1	0	0.02	0
RLTR43A	1	0	0.02	0
MER51-int	1	0	0.06	0
L1M2b	1	0	0.14	0
MER72	1	0	0.09	0
(CCGGA)n	1	0	0.04	0
(TTCGGG)n	1	0	0.09	0
(CACGC)n	1	0	0.09	0
(TCCGG)n	1	0	0.03	0
(CAGCG)n	1	0	0.09	0
Ricksha_b	1	0	0.07	0
(CCCTA)n	1	0	0.13	0
(CGCTG)n	1	0	0.07	0
LTR34	1	0	0.07	0
(TTCCG)n	1	0	0.04	0
MER57E3	1	0	0.03	0
RLTR47_MM	1	0	0.35	0
(CGGT)n	1	0	0.17	0
(CTTCG)n	1	0	0.02	0
MER83B-int	1	0	0.06	0
(CCCGAA)n	1	0	0.06	0
(TTACG)n	1	0	0.02	0
(CGAAA)n	1	0	0.28	0
(ACCG)n	1	0	0.15	0
MARINER1_EC	1	0	0.02	0
C573_MM	1	0	14.5	0
HERVL32-int	1	0	0.01	0
(TCGGG)n	1	0	0.05	0
(CCCGA)n	1	0	0.04	0
MER66A	1	0	0.04	0
Tigger1a_Mars	1	0	0.02	0
(CATCG)n	1	0	0.02	0
(CGTTG)n	1	0	0.03	0
(CGGTG)n	1	0	0.13	0
LTR36	1	0	0.04	0
(CGAAG)n	1	0	0.04	0
MER50	1	0	0.11	0
MamRep1161	1	0	0.06	0
RNLTR23	1	0	0.04	0
(CGGAA)n	1	0	0.05	0
(ACTCG)n	1	0	0.03	0
(CACTT)n	1	0	0.05	0
(AAGTG)n	1	0	0.1	0
(ACTTG)n	1	0	0.04	0
LTR64	1	0	0.06	0
(CCGTA)n	1	0	0.01	0
Cheshire_Mars_	1	0	0.05	0
MLT1E-int	1	0	0.08	0
(CGTAG)n	1	0	0.01	0
MLT1N2-int	1	0	0.03	0
RMER3D4	1	0	0.02	0
nhAT5a_ML	1	0	0.04	0
RMER3D1	1	0	0.01	0
(TCGTG)n	1	0	0.01	0
(CGAGT)n	1	0	0.02	0
(TTCGG)n	1	0	0.02	0
Cheshire_Mars	1	0	0.02	0
(CTACG)n	1	0	0	0
LTR44	1	0	0.02	0
RLTR43B	1	0	0.01	0
MLT1O-int	1	0	0.02	0
(CGAAT)n	1	0	0.01	0
