## Supplementary Table 7 for "Erythropoietin reshapes the adult hippocampal chromatin landscape to promote neurogenesis"

### Sheet: S7_DAR DEG correlation filtered
gene	log2FC_rna	log2FC_atac
Satb2	1.19408	0.267684
Mlip	1.04796	0.144161
Pdzrn3	0.874172	0.125728
Fhod3	1.00433	0.416872
Nyap2	0.708217	0.222449
Snhg11	0.325211	0.282411
Sema3a	0.815212	0.20921
Mef2c	0.723367	0.102892
Kcnh7	0.610206	0.298618
Nwd2	0.764705	0.169158
Homer1	0.973715	0.18549
Nrg1	0.832317	0.175186
Kcnh5	0.970601	0.192817
Chrm3	0.407918	0.243879
Gria1	-0.234333	-0.132491
Pcsk2	0.439303	0.216786
Cacng3	0.664813	0.281056
Exph5	1.95323	0.328354
Maml2	-0.512433	-0.167929
Dscaml1	-0.347775	-0.125012
Efna5	0.78273	0.233973
Fnbp1l	0.651641	0.350158
Gria4	0.448769	0.367507
Cdh6	0.777562	0.321157
Stx1a	0.775865	0.220514
Phactr1	0.282385	0.105793
Hecw2	0.28577	0.203324
Ext1	0.28378	0.152681
Pcsk1	1.17531	0.442324
Fgf12	0.358329	0.324321
Brinp3	0.654896	0.185879
Vsnl1	0.453578	0.171127
Clmn	-0.329965	-0.15177
Tanc1	-0.44908	-0.23655
Col19a1	0.685685	0.176047
Rims2	0.328272	0.157532
Garnl3	0.643893	0.167791
Cacnb4	0.369018	0.139325
R3hdm2	0.284872	0.169076
Cit	0.488995	0.263914
Igsf9b	0.653614	0.181793
Oprm1	0.893172	0.207172
Ralyl	0.386802	0.11168
Flrt2	0.446524	0.203458
Igfn1	1.91662	0.156532
Nfia	-0.323698	-0.134134
Lin7a	0.534328	0.129097
Scube1	0.94536	0.175845
Osbpl3	0.663797	0.139254
Lama4	0.801871	0.271573
Cntn6	0.582832	0.328042
Nfib	-0.269011	-0.108157
Htr2c	-1.33976	0.158074
Cdk8	-0.48912	-0.136953
Camk4	0.431146	0.221145
Rasgef1c	1.80676	0.104605
Frmd4b	-0.271674	-0.167954
Tspan18	-0.681719	-0.219807
St6gal2	0.655809	0.190095
Hecw1	0.340025	0.113373
Col26a1	0.896589	0.22669
Rgs7	0.264132	0.156927
Atp6ap1l	1.68801	0.164232
Cobl	0.518027	0.22255
Plcl1	-0.419357	-0.111398
Cckbr	1.42545	0.475037
Hs3st5	0.545066	0.322269
Cntn3	0.328258	0.126376
Plxna4	-0.156162	-0.11264
Cecr2	-0.421529	-0.17786
Sipa1l3	-0.381565	-0.130279
Ipcef1	0.846768	0.231978
Krt12	1.20849	0.301329
Prkcb	0.276409	0.205692
Prr16	0.535336	0.144297
Cacnb2	-0.202035	-0.103647
Zfp608	-0.208673	-0.112157
Npas4	1.1778	0.219406
Ndfip2	0.369165	0.130878
Dcx	0.619569	0.239052
Pparg	0.815206	0.136043
Shisa6	-0.342698	-0.260816
Slc4a4	-0.359765	-0.12566
Plcl2	0.360841	0.213415
Zbtb18	-0.974904	-0.129407
Rcan2	0.521121	0.232164
Nr2f2	-0.880279	0.137867
Necab1	0.533303	0.344456
Prdm5	-0.40926	-0.153379
Gpr158	0.291594	0.146166
Rnf182	-0.399734	-0.156986
Ppp2r2b	0.101138	0.181818
2011-09-01	0.37128	0.127961
Cux2	0.574062	0.144631
Mmd2	-0.433585	-0.115129
Cdh7	0.908429	0.390418
Nr3c2	-0.166959	-0.145789
Mtcl1	0.431982	0.159468
Nhsl1	-0.607535	-0.10314
Myo1b	0.403286	0.132462
Pde1a	0.217862	0.329631
Rnf144b	0.723695	0.173234
Osbpl10	0.477042	0.258881
Prkar1b	0.409112	0.118997
Glis3	-0.436829	-0.180384
Rims3	0.970971	0.253375
Prex2	-0.455325	-0.106927
Olfm2	0.625839	0.182307
Zhx2	-0.315475	-0.13495
Pitpnm3	0.604083	0.124399
Ldb2	0.134184	0.171681
Car12	-0.623411	-0.117046
Tgfb2	-0.54852	-0.156957
Sv2b	0.246289	0.340037
Cpne7	-0.492824	0.183923
Scn1a	0.293891	0.210454
Cyp7b1	-0.420967	-0.237086
Pcdh7	0.18382	0.155544
Dpf3	-0.368222	-0.133569
Slc24a2	-0.151953	-0.149347
Slc35f4	0.346488	0.114251
Fgfr1	-0.377979	-0.118949
Cpne9	0.845452	0.104398
Dock10	-0.250117	-0.137692
Prox1	-0.414706	-0.377546
Htr1f	0.475158	0.293967
Hspa5	-1.01255	-0.122454
B3galt5	-0.374352	-0.229931
Chsy3	0.340112	0.133778
Mkx	0.508695	-0.151822
Nrp1	-0.31229	-0.145223
Abi3bp	1.03143	0.13955
Dnah9	-0.388762	-0.152338
Rapgef5	0.247609	0.114246
Zeb2	-0.165933	-0.146404
Stxbp6	-0.307528	-0.205175
Slc44a5	-0.297703	-0.176351
Myo5b	-0.467671	-0.152385
Srsf2	-0.373971	-0.111988
Wnt9a	1.06256	0.130103
Rims4	0.661317	0.306456
Clstn3	0.421108	0.194231
Dock3	0.182033	0.114311
Ptpn5	0.395741	0.130899
Kcnb1	0.344135	0.108363
Rps6ka3	0.295068	0.22712
Herc6	0.402878	0.273508
Mtus2	0.270286	0.149137
Xirp2	1.961	0.328936
Cadps	0.132863	0.111536
Gm21798	0.517508	0.22177
Wscd1	-0.320784	-0.12771
Tox	0.37902	0.103386
Pdgfd	-0.812109	0.100338
Car7	0.562927	0.103991
Adcy8	0.287856	0.219897
Pou6f2	0.735318	0.244398
Qk	-0.24765	-0.13196
Cpne5	0.800127	0.200252
Epha5	0.173562	0.107803
Pkp2	-0.239506	-0.206405
Sgsm1	0.349361	0.159694
Golm1	-0.277955	-0.164136
Rfx3	-0.307599	-0.145584
Strbp	0.146683	0.139103
Grm1	-0.209184	-0.170926
Efcab6	0.687607	0.171098
Pam	0.241	0.107655
Ntrk2	0.132187	0.11111
Gm765	1.70869	0.410151
Lamp5	0.900854	0.214339
Satb1	0.417417	0.151063
Camk2a	0.112288	-0.119328
Myo5a	0.221744	0.114951
Hs3st2	0.707175	0.354324
Sema5a	-0.372145	-0.196637
Gabrg2	0.254837	-0.120817
Trps1	-0.21444	0.123274
Ovol2	1.2504	0.363964
Fhl2	0.478882	0.140368
Pde1c	-0.198913	0.10577
Tmem150c	-0.333522	-0.189532
Fmn1	0.301758	0.150471
Synpr	-0.311814	-0.103399
Usp43	1.38943	0.190413
Vat1l	-0.755157	0.167137
Fam81a	0.418937	0.179923
Man2a1	0.359537	0.171548
St18	-0.232738	-0.276377
Ubash3b	-0.151249	-0.131245
Khdrbs2	0.193434	0.112939
Tgfa	-0.29785	-0.117833
Apoe	-0.550257	-0.112492
Olfm3	0.446169	0.230657
1500035N22Rik	-0.367657	0.140898
Cnn3	-0.404554	-0.114512
Csrp1	-0.377849	-0.113782
Lzts1	0.376172	0.104709
Htr2a	0.791494	0.372729
Lhfp	-0.102557	0.201619
Cpne8	0.320304	0.18501
Sel1l3	0.337206	0.10665
Plcxd2	0.836699	0.104298
Gpr26	0.555456	0.14141
Camk1g	0.78591	0.226995
Thrb	0.151858	0.156716
Npas2	0.258018	0.206126
Foxo1	-0.272935	-0.144711
Car2	-0.332816	-0.208413
Cux1	0.297818	0.180164
Smoc2	-0.427434	-0.165929
Unc13b	0.235043	0.1864
Mapk11	0.561791	0.195821
Mpdz	-0.267583	-0.128036
Lrrk2	0.379758	0.221202
Rap1gap2	0.277324	0.105911
Efnb3	-0.240508	-0.127151
Sparcl1	-0.427627	-0.128824
Pip5k1b	-0.252452	-0.159042
Chrm2	0.445279	0.177385
Gprc5b	-0.322862	-0.14795
Plekha2	-0.433715	-0.12364
Prkd1	-0.30939	-0.14569
Elavl4	0.310875	0.315565
Sulf1	-0.807358	0.15065
Elavl2	0.23127	0.246405
Pdzrn4	0.284733	0.110232
Coch	0.670151	0.255123
Pla2g7	-0.462317	-0.132997
Kcnc3	-0.323303	-0.185825
Samd12	0.183712	0.198408
Cacna1h	-0.331217	-0.137189
Htr4	-0.27827	-0.301977
Lrrtm3	0.149383	0.180516
Tshz3	0.145021	0.147578
Kit	-0.310867	0.179248
Mt3	-0.551685	-0.108799
Numb	0.182	0.112364
Onecut2	-0.170211	-0.172683
Hmgcll1	0.27195	0.12834
Dennd5b	0.119812	0.119338
Ptchd1	0.519515	0.348053
Klf3	-0.198554	-0.117375
Slc29a4	-0.550901	-0.113536
Slc9a2	-0.381007	0.132642
Bdnf	0.499554	-0.133834
Adam33	1.06852	0.258684
Yod1	-0.843048	-0.11428
Ndrg3	0.194747	0.118555
Sult4a1	0.48017	0.154611
Ankfn1	0.633333	0.352252
Homer3	-0.410342	-0.18699
Prtg	-0.381249	-0.123724
Spidr	-0.291932	-0.107112
Pkia	0.231566	0.1362
2006-09-01	0.393557	0.164327
Zfpm2	-0.219292	-0.21723
Crlf1	-0.397708	-0.187886
Cdh2	-0.168929	0.112015
Hivep1	0.310017	0.200851
Ccbe1	-0.379887	-0.158873
Zdhhc2	0.319407	0.166781
Frmd3	0.405009	0.314255
Ttyh2	-0.293367	-0.133256
Il1r1	-0.671518	-0.148486
2010300C02Rik	0.189495	-0.11033
Kcnv1	0.821608	0.126673
Ezh1	-0.195043	-0.133911
Ndst3	0.166424	0.105371
Il16	-0.279964	-0.168645
Ntsr2	-0.450257	-0.131176
Lrriq1	-0.374646	0.166109
St8sia5	0.329183	0.285598
Reep1	0.215368	0.105494
Nrgn	0.25501	-0.105615
Orai2	-0.27939	-0.301535
Far2	0.278611	0.102836
Cdc42ep3	0.620271	0.272091
Cd63	-0.560368	-0.112772
Kctd4	-0.155037	-0.143742
Mpped1	0.255801	0.298315
Fkbp5	-0.196805	0.104238
Cnih2	-0.175584	-0.151681
Il1rap	-0.161993	-0.143742
Kcng2	-0.331375	-0.128362
Ubc	-0.534811	-0.135867
Zfp536	-0.186982	-0.146972
Spns2	-0.218297	-0.109948
Gabra3	0.428236	0.365284
Cacna1i	0.392647	0.146288
Mid1	-0.427738	-0.218544
Glra3	0.952468	0.318075
Gap43	0.360099	0.219327
Rhobtb1	0.366349	0.126523
Zfhx3	-0.316687	0.111163
C7	1.43423	0.383424
Atp13a4	-0.423819	0.133072
Trpc3	0.192521	0.191484
Tmem196	0.358105	0.106713
Rasl10a	-0.352121	-0.148591
Fat3	0.15736	0.126779
Rab15	0.355526	0.243857
Tril	-0.685098	-0.112779
Ednrb	-0.545537	0.123828
Ablim1	0.103859	0.121155
Prkg2	0.533629	0.314993
Ica1	0.175954	0.103673
Arhgap25	0.399967	0.236553
Rerg	-0.32736	-0.210057
Gulp1	-0.489986	0.173323
Spata13	-0.279318	-0.127625
Oxr1	0.142105	0.120605
Col8a1	-1.04403	0.404063
Ivd	-0.226898	-0.102142
Abca2	-0.272339	-0.101942
Pcdh20	-0.518851	-0.289053
Brinp2	0.219252	0.212129
Lgi2	0.691086	0.249818
Hook1	0.205758	0.141484
Ap1s2	-0.549016	-0.110991
Tnfaip8l3	-0.27513	0.173605
Nxpe4	0.244787	0.124061
Slc9a4	-0.347312	-0.171074
Bves	-0.430472	-0.144573
Cd9	-0.225434	-0.146894
Phactr2	-0.256114	0.153641
Crlf3	-0.216888	-0.126408
Tspan15	-0.314731	-0.186005
Dab2	-0.464749	0.201917
Pde2a	0.210361	0.113482
Fcho1	0.384044	0.131553
Lrrn1	-0.128686	-0.147004
Kcnmb4	0.306719	0.13098
Zfhx4	-0.251748	-0.180245
Barx2	1.29838	0.367662
Ociad2	0.297545	0.12569
Olfml1	-0.245315	-0.126958
Colec12	-0.559899	0.178743
Neto2	0.332963	0.219581
Egr2	1.53592	0.100677
Ntf3	-0.433856	-0.159747
Syt4	0.544061	0.223182
Srrm3	0.176051	0.10243
Cabp7	-0.373647	-0.191191
Tmcc2	-0.158979	-0.148313
Doc2b	-0.269846	-0.164589
Zar1l	1.69555	0.128263
Myo16	0.303296	0.15114
Rph3al	-0.47655	-0.173505
Efr3a	0.188162	0.1345
Atp1b2	-0.526206	-0.116754
Kcnj10	-0.377016	-0.121315
Zdbf2	0.436869	0.172985
Cyp4x1	0.502679	0.112284
Car14	-0.353405	-0.183046
Plekhg3	-0.27509	-0.124718
Pygo1	-0.184448	-0.121088
Otx2	-1.78698	0.20294
Timm8b	-0.184111	-0.104312
Etnk2	0.917785	0.183057
Hrh1	0.24912	0.175483
Evi5	0.116159	0.188612
Il17ra	0.344599	0.10026
Cox7a2	-0.627185	0.114517
Syt13	0.22655	0.178621
Ctbp2	-0.174786	-0.101729
Micall1	-0.195917	-0.220145
Sertm1	-0.232686	-0.154266
Npy2r	-0.450371	-0.355563
Slco1a4	-0.708744	-0.327645
Fnbp1	-0.127659	-0.122024
Vopp1	0.29819	0.227183
Kcnt1	0.262479	0.178918
H3f3b	-0.307875	-0.134245
Qrfpr	0.950225	0.185447
Cnot3	-0.13603	-0.100614
Gpr37	-0.453691	-0.230851
Hdac9	0.130936	0.187688
Galntl6	0.114323	0.141542
Lhx9	-0.374932	-0.255733
Slc7a14	-0.206161	-0.104371
Ttc39b	0.257	0.153328
Col4a5	-0.575952	0.258936
Tmem179	0.258688	0.156626
Popdc3	-0.510553	-0.103721
Ypel5	-0.520918	-0.112472
Mdfic	-0.892764	0.278854
Cds1	0.321413	0.16599
Lcat	-0.915903	-0.125014
Map3k9	0.515734	0.179862
Myrf	-0.258462	-0.13323
Syt6	0.916958	0.140783
Cdc14a	-0.131716	0.140875
Parvb	-0.242108	-0.109925
Sema3d	-0.151738	0.15246
Fign	-0.338441	0.115772
Sestd1	0.191317	0.140946
Trf	-0.257	-0.127304
Hepacam	-0.218337	-0.108545
Jag1	-0.684662	-0.120431
Rbm47	-0.940554	0.270662
Ephb6	0.494524	0.237848
Rps21	-0.399858	-0.101657
Rhbdl1	0.183304	-0.105305
Lrrfip1	0.155373	0.142836
9330182L06Rik	0.276446	0.13705
Vcam1	-0.683351	0.160938
Wdsub1	-0.164122	-0.124207
Reln	-0.101611	0.287252
Apcdd1	-0.454342	-0.204081
Stat4	1.28728	0.18824
Slc13a4	-1.01617	0.140375
Nrsn1	0.380919	0.246923
Plcxd3	0.343671	0.420404
Tmem232	0.709555	0.133736
Cdyl2	0.254736	0.207634
Pde8a	-0.284289	-0.121052
Chd4	-0.171301	-0.137526
Myo5c	0.726346	0.316423
Add3	-0.13363	-0.102136
Madd	0.159415	0.124473
Parp4	-0.431067	0.114789
Vegfa	-0.434661	-0.100144
Gna12	-0.162154	-0.113198
Olfml2b	-0.261338	-0.234054
Slitrk4	-0.406603	0.130531
Igfbp2	-0.738434	0.155996
Pfkp	0.143281	0.145756
Atf7	-0.141024	-0.11075
Myh14	-0.274911	-0.160495
Ddr1	-0.126301	-0.154947
Adhfe1	-0.331549	0.154407
Col4a3	-1.67756	0.143994
Foxn2	-0.216003	-0.131146
Col24a1	1.15406	0.165243
Cacng2	0.23177	0.261865
Grin3a	-0.167903	0.125655
Fam78b	0.226554	0.152172
F5	-1.89773	0.182563
Brd9	-0.118664	0.1475
Gng7	-0.15229	-0.120191
Camk1	0.304595	0.11328
Stra6	-0.53612	-0.136609
Wdr86	-1.85993	0.106292
Ttl	0.416891	0.262954
Fndc9	0.170487	0.208444
Gnb5	0.245701	0.110056
Mypn	1.03199	0.186149
Lrrc1	-0.314576	0.103059
Tmem130	0.184841	0.11559
Galnt9	0.219023	0.156645
Cnp	-0.304091	-0.112526
Gas2l1	-0.263511	-0.110971
Ehd1	-0.3362	-0.133194
Hmgn2	-0.367259	-0.150559
Syne2	-0.268058	0.163008
Klhl5	-0.136915	-0.114157
2011-03-01	0.265156	0.123352
Cdh9	-0.210787	-0.144402
Bcan	-0.235723	-0.101892
D630023F18Rik	-0.188398	0.17978
Tnc	-0.545019	0.139573
Nr1d2	-0.26042	-0.111653
Panx2	-0.23503	-0.269751
Emx2	-0.525925	-0.318247
Nkain1	-0.119296	-0.174058
Bbs5	0.202394	0.106417
Tubb4b	-0.826485	-0.105746
Gstm1	-0.572797	-0.165268
Mast2	0.145442	0.13484
Smarca1	0.179184	0.178534
Cntln	0.14421	0.118033
Sox10	-0.1754	-0.271773
Plch1	-0.415618	0.10275
Saraf	-0.262545	-0.101681
Ccdc60	-0.706286	0.146393
A330008L17Rik	0.214345	-0.110791
Tef	-0.175049	-0.108963
Gadl1	0.686204	0.213479
Stmn2	0.218722	0.120747
Cacna1b	0.149055	0.116099
4930555F03Rik	-0.498656	0.178559
Pald1	-0.283575	-0.121947
Cldn11	-0.196157	-0.160108
Alg2	-0.351929	0.120977
Ccdc3	0.529888	0.289661
Mndal	-0.38902	-0.332169
Camk2d	0.152828	0.228146
Plekha6	0.169	0.100071
Itga7	-0.236308	-0.120964
Cxadr	0.263595	0.240367
Kcnab2	-0.174286	-0.100618
Zhx1	-0.436278	-0.105409
Nkd2	-0.594348	0.120932
Met	0.803746	0.259537
Pid1	-0.149136	0.17768
Klhl1	0.481713	0.180858
Col25a1	-0.120055	-0.10414
Dsp	-0.419552	-0.240389
Trabd	-0.219462	-0.104505
Kcnk9	0.287264	0.126966
Ecm2	-0.553436	-0.224882
Hif3a	-0.681408	0.106787
Acsl4	0.156428	0.10565
Ocln	-0.433879	-0.342516
Fa2h	-0.242077	-0.14797
Ikzf2	-0.195497	0.103146
Maob	-0.679986	0.13936
S100a16	-0.374343	-0.135738
Snx10	0.127786	0.100745
Pgr	0.280749	0.126654
Tnfaip8	-0.422286	0.175125
Crmp1	0.164161	0.106208
Baiap2l1	-0.697673	0.100146
Rgs17	0.157406	0.204649
Rxrg	-0.378641	0.28729
Trim66	0.608831	0.172892
Ugt8a	-0.2337	-0.183601
Gfap	-0.585677	-0.128038
Akap12	-0.291864	0.105027
Palld	-0.436389	0.18087
Dnah7b	-0.458878	0.210401
Crispld1	0.392066	0.248573
Thra	-0.135411	-0.101026
Ppara	-0.350105	-0.11796
Notch1	-0.356906	-0.159639
Ippk	-0.162968	-0.128501
Mtmr7	0.155345	0.12496
Scg5	0.144075	0.115937
Pqlc1	-0.301705	-0.114207
Gltp	-0.311608	-0.101228
Dzank1	0.142472	0.120267
Plp1	-0.192465	-0.189086
Car11	0.163872	-0.111425
Ccdc170	-1.2917	0.322171
Ppp1r16b	-0.183883	-0.128034
Pou3f1	0.381305	-0.11811
Zfp81	0.223039	0.115651
Slc25a4	-0.34291	-0.106058
Ftl1	-0.557307	-0.125621
Fxyd7	0.422804	0.159435
Otof	0.667802	0.177443
Tmem63a	-0.248015	-0.13863
Mapk3	-0.339655	-0.137032
Taco1	-0.294421	-0.102068
Nrip2	-0.255479	-0.10443
Ifi203	-0.517137	-0.445335
Nsmf	-0.119804	-0.177067
Meis2	0.112362	0.296324
Dnah6	-1.00455	0.111137
Ndufa12	-0.353265	0.110058
Lrrc10b	-0.319011	-0.145564
Map7d2	0.12827	0.225094
Pon2	-0.388652	0.110265
Zfp804b	0.272196	0.137743
Arr3	0.455835	-0.146454
Abracl	0.323045	0.137166
Zfp711	0.343394	0.123738
Bhlhe22	-0.535969	-0.24124
Spats2l	0.200125	0.219969
Nfix	-0.107189	-0.128251
Mgst3	0.453211	0.104542
Rtl1	0.248868	0.236518
Rhob	-0.332794	-0.136305
Tspan2	-0.152969	-0.113955
Aox1	-0.222922	0.15251
Baz1a	0.268388	0.148484
Aatk	-0.127706	-0.130134
Padi2	-0.30382	-0.121928
Ubxn11	0.117169	-0.109295
Gng4	0.577971	0.222997
Chtop	-0.314919	-0.110326
Itga5	0.512213	0.132792
Slc9a5	0.42781	0.116822
Cmtm4	0.155766	0.138732
Ghr	-0.167253	0.140462
Igf2bp2	0.138336	0.189886
Gins2	-0.229681	-0.12837
Klhdc1	0.218927	0.143767
Tnfrsf25	-0.11319	-0.138724
Scrg1	-0.303038	0.110412
Fau	-0.374921	-0.113523
Slc6a7	0.115632	0.160501
Clip1	0.105778	0.111473
Hnrnpa3	-0.108967	-0.106369
Tc2n	-1.52996	0.131794
Cdc42ep4	-0.515614	-0.154173
Sox2	-0.299413	-0.16739
Ctxn2	-0.281189	0.140162
Prkar2b	0.234275	0.140745
Trp73	-0.629471	-0.10645
Plekho2	-0.632025	-0.100591
C1ql3	-0.222348	-0.206796
Gss	-0.171726	-0.104695
Tmem147	-0.496804	-0.100175
Steap3	-0.575509	-0.104265
Abcd4	-0.175342	0.146471
Qdpr	-0.237983	-0.111101
Npr3	-0.243484	0.186759
Zbbx	-0.344941	0.103903
C1ql2	-0.584745	-0.465575
Per3	-0.176314	-0.100268
Lpar1	-0.23093	0.129568
Zdhhc22	0.655132	0.107877
Ankrd37	-0.87682	-0.121959
Jakmip2	0.116863	0.118124
2010-03-01	0.664049	0.126549
Mbd2	-0.100883	-0.100041
Rpn2	-0.133822	-0.105757
Xylt1	0.1154	0.117637
Pth2r	0.819402	0.360012
Prss35	-0.239469	0.146598
Eda	-0.205394	0.156372
Neurl1b	0.206145	0.107368
Cped1	-0.63618	0.134262
1190005I06Rik	-0.250215	-0.148663
Plekhh1	-0.168702	-0.114044
Ipmk	0.108094	0.132968
Zfyve21	-0.328393	-0.106931
Gramd2	0.376732	0.165166
Ndn	-0.569512	0.194502
Nrsn2	-0.774371	0.151654
Phldb2	-0.387421	0.177555
Srebf1	-0.293076	-0.106416
Sdc2	-0.292837	0.124347
Lrrc49	0.12047	0.121126
C1qtnf7	-0.559514	0.190735
Gtf3c3	-0.121254	0.179344
Rnf220	-0.15141	-0.145976
Pllp	-0.217775	-0.185919
Sat1	-0.261484	0.105453
Axl	-0.492858	-0.160151
Kbtbd11	-0.114671	-0.114143
Ddo	-0.299535	-0.1045
Tceal5	0.190983	0.213326
Zic5	-0.458172	-0.168836
Lsm11	0.593654	0.126297
Nars2	0.168068	0.149763
Frmpd1	-0.203311	-0.115326
Oca2	-0.962903	0.134333
Cfap54	0.223967	0.1456
Ggh	-0.402062	0.140853
Serbp1	-0.115217	0.108911
3110039M20Rik	-0.147645	-0.1063
Tnxb	-0.237173	-0.256596
Gatm	-0.17386	-0.109059
Olig2	-0.15276	-0.173066
Cfh	-0.300995	0.147395
Zic2	-0.574672	-0.114975
Stoml1	0.231537	0.147899
Gm7276	0.537993	0.260423
Ddr2	-0.57525	0.104973
Col6a4	0.865128	0.20523
Tmem88b	-0.317389	-0.144528
Nptx1	-0.253829	-0.105678
Phkb	-0.134892	0.140168
Atp2b4	0.257716	0.187856
Il34	0.230647	0.14819
Tnfrsf11a	0.112285	0.227155
Ptgfrn	0.541819	0.104555
Vstm5	0.332368	0.193314
Kif1c	-0.130877	-0.137884
Ncdn	-0.175298	-0.180678
Mid2	-0.243813	0.157434
Lpl	-0.183116	0.148442
Plxnb3	-0.17765	-0.170098
Gdpd2	-0.440214	0.133657
Msantd4	-0.160803	0.129144
Mag	-0.126798	-0.190399
Cenpp	-0.147138	-0.12397
Thrsp	-0.503142	-0.219873
Spats2	0.114953	0.129191
Aox4	0.813479	0.212283
Adra1b	0.383909	0.291042
Rsu1	-0.156087	0.118054
Rab27b	0.172833	0.119688
Ttc37	-0.116552	0.105533
Pgap1	0.13922	0.121903
Nefl	0.41049	-0.118346
Sox13	-0.534394	-0.109556
Adcyap1	1.10949	0.327629
Gnal	-0.186004	-0.126824
Pdcl	-0.702985	0.107452
Tacr3	-0.767594	0.143898
Wdr95	0.51253	0.103098
Lnx1	0.242284	0.182929
Mrpl20	0.502854	-0.138515
Prkci	0.160709	0.170397
Col6a1	0.127655	0.193948
Grhl1	-0.15987	-0.120285
Hpcal1	-0.219997	0.113905
Bcar1	-0.101695	-0.121463
Sema7a	0.298819	-0.100119
H2-T23	0.392255	0.133437
Ppan	0.213497	-0.103125
Smarcd2	-0.15721	-0.114505
Gm14443	0.134093	-0.128851
Gjb6	-0.423346	0.146211
Ltbp1	0.102907	0.138612
Bahcc1	-0.193065	-0.126624
Fam13c	-0.116872	-0.131913
Rpl18	-0.485023	-0.119383
Ablim3	-0.203425	-0.157367
Hpcal4	0.24193	0.136745
Il15	-0.520206	0.16532
Hacl1	-0.284023	0.109996
Gabarap	-0.275336	-0.116462
Rpa1	-0.166736	-0.110839
Col5a1	0.447533	0.110718
Pgpep1	-0.366449	-0.181497
Tmed3	-0.683846	0.132862
Slc27a3	-0.198738	-0.156377
Prrg3	0.587587	0.235247
Robo3	0.240566	-0.114876
Lbp	-0.832582	-0.104008
Rspo3	0.17357	0.121156
Emb	0.131746	0.244965
Adck1	-0.119524	-0.120972
Gpx4	-0.392331	-0.104652
Frrs1	-0.206538	0.291267
Lrch2	0.114824	0.121538
Fbxo16	0.285959	0.101367
Eif1	-0.142364	-0.117054
Elovl7	-0.164252	-0.111364
Tbr1	0.451995	-0.104014
Nin	0.118823	0.119403
Fam102a	-0.123173	-0.101278
Gm5089	-0.194159	-0.114893
Ptger3	0.61538	0.486029
1500009L16Rik	-0.120466	0.143167
Gdf11	-0.132009	-0.139214
Sfmbt2	-0.115786	0.169491
Golga7b	0.334613	0.293025
Zscan18	0.176301	-0.192229
Dpp7	-0.272624	-0.117085
Rangap1	0.166697	0.107509
H2-Ke6	-0.201095	-0.108316
Ccdc146	-0.63057	0.129801
Mtpap	-0.156809	0.107741
Usp46	0.114563	0.144953
Ankub1	-0.39817	-0.1947
Faxc	0.104808	0.145365
Dnajc16	-0.160943	-0.108761
Elmod3	-0.212832	-0.10753
Fibcd1	-0.115545	-0.108743
Arhgap28	-0.935209	0.208916
Echs1	-0.206881	-0.120003
Prdm8	-0.123059	-0.158372
Pkd1l3	-0.153633	-0.149343
Rab38	-0.559374	0.13667
Crybg3	-0.28449	0.117004
Ndc1	-0.157793	0.100618
Csnk2a2	0.132699	0.129251
Chdh	-0.373534	-0.104164
Traf5	0.218715	0.117384
Lpar6	-0.2394	0.188059
Hk2	-0.45741	-0.115851
Ddah1	-0.201276	0.12635
Epha7	-0.114823	-0.112691
Pnp	-0.33597	-0.118461
Fam57b	0.123643	0.102041
Frmpd3	0.208198	0.341842
Kcnk13	-0.156004	-0.151345
Adcy3	0.113258	0.134792
Rpl9	-0.138419	-0.115467
Abca12	0.847065	0.181048
Efcab1	-0.22174	0.103091
Morc4	-0.120141	0.104746
Msn	-0.344635	0.125413
Pwwp2b	-0.164787	-0.127774
Zfp706	-0.271778	-0.128818
Gal3st1	-0.126396	-0.105601
Lipg	1.25056	0.199664
Slc24a4	-0.154361	-0.117621
Uqcrb	-0.4783	0.126631
Ranbp17	-0.103558	0.105083
Slc39a2	0.14955	0.15344
Hells	0.21863	0.11829
Pop1	0.140244	0.127983
Srsf10	0.11	-0.104635
Thtpa	-0.546572	-0.117863
Hrh3	0.117062	0.138989
Ndufa4	-0.892232	0.11657
Fxyd5	0.389207	0.222173
Bhlhe40	0.135865	-0.122785
Htatip2	0.537069	0.213054
Lin28b	0.297969	0.111963
Mfn2	-0.114911	-0.135905
Tgfb1i1	0.432376	0.170659
Cope	-0.14257	-0.108563
Rspo2	-0.206245	0.17907
Iyd	-0.111093	-0.153711
Dcdc2a	-0.223787	0.125865
Anxa7	-0.17907	0.156748
Smurf1	0.120582	0.107123
Snx4	-0.134566	0.136733
Apex1	-0.643904	-0.114349
L3mbtl3	-0.11932	0.212529
Pcp4l1	-0.643132	0.123413
Trpv2	0.299347	0.141985
Noc4l	0.174844	-0.113227
Pla2g4a	-0.319612	0.116988
Ckmt2	0.364207	-0.104765
Rplp1	-0.452905	-0.110236
Lct	-0.180026	-0.309054
Etnppl	-0.573004	0.153933
Lrfn1	0.196932	0.101957
Smim15	-0.71861	0.129588
Senp3	-0.167309	-0.106116
Lgr6	0.334877	-0.111939
Gsta4	-0.624131	0.107715
Skap1	0.362659	0.174718
St3gal1	-0.177382	-0.17688
Esyt3	-0.299021	0.110302
Rxfp1	0.329679	0.321738
Kcnj16	-0.506951	0.127856
Notch3	-0.472165	0.132812
Btbd17	-0.332752	-0.148374
Slc30a3	0.17185	-0.150172
Actg1	-0.54511	-0.127945
Lpar4	-0.650982	-0.224191
Klk8	-0.23024	-0.129883
Traf3ip1	0.108927	0.111319
Pnpo	0.411556	0.118873
Aplp1	-0.106417	-0.129865
Klhl42	-0.17316	0.105396
Cd38	-0.426535	0.110893
4930523C07Rik	-0.673736	0.171718
Zim1	-0.347922	0.167856
Dbp	-0.300322	-0.177563
Calb1	0.193083	-0.149518
Bmp3	0.732516	0.447905
Tyms	-0.244353	0.104316
Abca9	-0.123917	0.208581
Lrrcc1	0.120509	0.168753
Polr2f	-0.265634	-0.125828
Spire2	0.122812	0.239605
Il27ra	-0.516052	-0.165344
Srf	0.432395	-0.110601
Akt1s1	0.232471	-0.11566
Meis1	-0.176303	0.104176
Eif6	-0.535697	0.12151
Lrrc6	0.304749	0.106503
Trpm2	0.148132	0.135782
Qser1	-0.103434	0.101961
Lrrc3b	0.19808	0.210685
Zc3hav1	-0.28509	0.115948
Kcnk3	0.393964	0.143091
Myadm	0.100455	0.153049
Ide	-0.110091	0.154153
Tob1	-0.411764	-0.113556
Ebf3	-0.672762	0.142821
Wbp2	-0.147109	-0.120523
Metrn	-0.297962	-0.141567
Susd5	0.458851	0.188165
Col28a1	0.892014	0.219317
Mtrf1l	-0.241554	0.136802
Stc2	-0.522217	-0.256151
B9d1	0.212589	-0.134872
Arhgef37	0.237339	0.119351
Heph	-0.449336	0.167613
4930408O17Rik	-0.51087	-0.184056
Fastkd1	-0.195322	0.172646
Pcyt1b	-0.139159	0.139945
Rnaset2a	-0.531956	-0.149951
Nynrin	-0.130745	0.121861
Ccdc136	0.112912	0.126657
Syt9	-0.239729	0.174437
Syt12	0.265118	0.128986
Rab29	-0.564571	0.136024
Ccdc162	-0.34833	0.132313
Dll1	0.151105	-0.117031
Nkx2-2	-0.203655	-0.102407
Nefm	0.109365	-0.153294
Tpp1	-0.109958	-0.130058
Pawr	-0.365552	0.108598
Pgm1	-0.145301	0.120342
Sdhd	-0.138467	-0.110151
Ddc	-0.417408	0.10703
Tex264	-0.107805	0.115161
Cntnap3	0.360061	0.525896
Arhgap18	-0.234748	0.167115
Wdr66	0.225084	0.108057
Cnih1	-0.163363	0.162559
Pld5	0.330177	0.217495
Prmt6	-0.226298	0.107273
Tdo2	-0.32182	-0.232237
Gpr183	-0.162134	0.100637
Zranb3	0.129617	0.109436
Aqr	0.121158	0.169297
Jagn1	-0.216641	0.118219
Mterf1a	-0.12228	0.365762
Slc16a9	-0.304095	0.226004
Lix1	-0.154833	0.13212
Mn1	0.34992	0.114756
Rnf187	-0.169682	-0.104728
Tbl3	0.188734	-0.136402
Uqcr10	-0.473398	0.179625
Rbp1	-0.509262	0.204903
Spata6	-0.33314	0.16283
Lamtor1	-0.204156	-0.140611
Tmed5	-0.207395	0.159342
Mpp1	-0.178215	0.137524
C2cd2	0.103638	0.107621
Polq	0.218666	0.195092
Dcdc2c	0.847694	0.302331
Spg20	-0.103854	-0.107351
Htra4	-0.923065	-0.127692
Il31ra	-0.895364	0.298149
Anxa3	-0.175674	0.155676
Hgf	0.301386	0.256923
Nr1d1	-0.327044	-0.148936
Pou3f3	-0.194041	-0.171908
Zfp36l2	-0.387565	-0.123718
Ccdc33	-0.375945	-0.109853
Sec16b	1.02319	0.102707
Grip2	0.360019	0.127897
Sgpp2	0.213194	0.101954
Pcdh8	-0.150551	-0.103089
Paqr5	-0.670026	0.209142
Nxph1	0.164044	0.203473
Cpne3	-0.122608	0.105067
Tmem150a	-0.192414	-0.128817
1110002E22Rik	0.614631	-0.171351
Gm10097	0.536766	0.184997
Mtap	-0.271134	0.109842
Wnk4	-0.513651	-0.108791
Ikbke	-0.402319	0.101245
Scara3	-0.44543	-0.153225
Crbn	-0.12984	0.101247
Crhr2	-0.678531	0.131001
Angpt1	-0.272598	0.133014
Ccdc160	-0.461683	0.152734
Mmp15	0.142909	0.123869
Col11a2	-0.286818	-0.119386
Ints7	0.155036	0.105167
Hsd11b1	-0.397203	-0.113259
Fst	0.644556	0.148454
Grk5	-0.179882	0.120182
Mtpn	0.154313	0.17183
Cyb5r1	-0.441973	0.129519
Keap1	-0.121318	-0.16466
Igf1	0.496344	0.116456
Msrb3	0.163205	0.206377
Fkbp9	-0.253784	0.142486
Fam185a	-0.105729	0.108664
Dnah5	0.31844	0.172121
Loxl1	-0.628013	-0.115022
Lrrc9	-0.170154	0.134377
Trim34a	-0.602647	0.139927
Zscan12	-0.207965	0.225252
Cdc42ep1	-0.145188	-0.188893
Tex30	0.228829	0.178393
Dpy19l2	-0.448806	0.139119
Cda	0.390109	-0.116706
Psg16	0.457055	0.110764
Eif2ak2	-0.264558	0.136019
Carns1	-0.259885	-0.111712
Mchr1	0.329192	0.105562
Samd9l	-0.813971	0.567218
Ptprb	-0.585026	0.116357
Egln2	-0.236449	-0.105386
Gipc2	0.431154	0.11683
Bend5	0.233864	0.261393
Mettl18	-0.343928	0.172963
Ctsa	-0.128683	-0.148508
Krt77	-0.242422	0.124345
Npr1	-0.681871	-0.126445
Postn	-0.854606	0.123652
Cxxc4	0.167096	0.208866
Trmt2b	-0.185826	0.182811
Rbbp8	0.233186	0.179268
Bag6	-0.131348	-0.114429
Luzp2	0.137011	0.149867
Tmtc3	-0.122418	0.171665
Cybrd1	-0.775518	-0.163834
Clec2d	-0.536542	-0.175837
Ddx52	-0.11101	0.150318
Slc35f2	-0.196296	-0.159982
Stap1	0.193301	0.181533
Ogn	-0.152683	-0.367219
Medag	0.35689	0.112666
Mcam	-0.121267	-0.1859
Cdc42bpg	-0.485752	-0.153059
Cops7a	-0.158536	-0.140551
Klf5	0.305719	0.22115
Adamts4	-0.104903	-0.119091
9530068E07Rik	-0.161373	-0.115426
Cgref1	0.170137	0.102376
Timm13	-0.230952	-0.108807
Plk5	-0.222765	-0.154269
Casp8	-0.260739	0.121075
Vwa5a	-0.192966	0.123797
Lhpp	0.102017	-0.107347
Jmjd8	0.166322	-0.101881
Il12rb2	0.28353	0.22717
Zfp92	-0.16805	0.135189
Ctsh	-0.416685	0.135195
Iqub	-0.26918	0.179507
Aass	-0.546998	0.183474
Eva1b	-0.569742	-0.163113
Gstm7	-0.141245	-0.137191
Gzmk	0.193153	0.184016
Cactin	0.192183	-0.12076
Cstad	0.485184	-0.135302
Zbtb33	-0.662707	0.151121
Cwh43	0.342242	0.177117
E130309D02Rik	0.223676	-0.104657
Proca1	-0.173379	-0.157595
Ift81	0.100213	0.112017
Trpv6	0.375554	0.432649
Hcn2	0.148189	-0.129096
Deptor	-0.202115	0.107284
Gabrg1	-0.211981	0.105857
2004-09-01	-0.133876	-0.133037
Trim12c	-0.524798	0.142969
Gm11146	-0.161776	-0.107484
Taf6l	0.144695	-0.102125
Htr5a	0.668875	0.30218
Aoc2	-0.11772	-0.19444
Zfp941	0.166198	0.117517
Zp3r	0.131502	0.104596
Anapc13	-0.252148	-0.119308
Nhs	-0.167457	0.144532
Knstrn	0.180794	0.23599
Evi2a	-0.265246	-0.114664
Cmtm7	-0.234926	0.177992
Map6d1	-0.115993	-0.134423
BC055324	0.135597	0.172178
Fgf5	0.213888	-0.134442
Nsdhl	-0.160161	0.121349
Mcm6	-0.157705	-0.120922
Rnasel	0.381173	0.170638
Snrpa1	-0.118118	0.102319
Dnajc28	-0.722433	0.118585
Tmem176a	-0.300789	0.217076
Pcbp1	-0.60376	-0.111736
Xkr7	0.54941	0.334214
Phyhipl	-0.102751	-0.124305
Krr1	-0.116796	0.137287
Grm4	0.237989	0.108618
Galm	-0.380266	0.124834
Adamtsl3	-0.510903	0.105317
Loxhd1	0.351215	0.169986
Gamt	-0.195604	-0.107026
