## Supplementary Table 11 for "Erythropoietin reshapes the adult hippocampal chromatin landscape to promote neurogenesis"

### Sheet: S11_TE enrichment in DARs (EPO 
TE_name	Pvalue	Observed	Expected	OE_ratio
RMER13B	0.000999001	9	2.42	3.721
MTD	0.000999001	95	57.94	1.64
L2	0.000999001	67	19.85	3.375
MTE2b	0.000999001	37	16.19	2.286
HAL1	0.000999001	18	3.96	4.547
MIR	0.000999001	72	43.82	1.643
ORR1E	0.000999001	67	25.75	2.602
L1MA4	0.000999001	19	8.34	2.278
MTE-int	0.000999001	16	5.57	2.875
L1M5	0.000999001	45	18.79	2.395
MTEa	0.000999001	57	22.7	2.511
RMER19B	0.000999001	31	6.36	4.87
L1ME4b	0.000999001	11	2.1	5.251
ORR1D2	0.000999001	37	17	2.176
Lx8	0.000999001	93	55.19	1.685
L1MB7	0.000999001	24	7.86	3.055
L1MB3	0.000999001	20	5.94	3.368
MIRb	0.000999001	101	47.09	2.145
ORR1E-int	0.000999001	8	1.64	4.881
MIR3	0.000999001	36	18.29	1.969
RMER19B2	0.000999001	15	2.67	5.62
MTEb	0.000999001	34	12.14	2.8
MLT1F	0.000999001	8	1.75	4.564
RMER17C-int	0.000999001	9	2.29	3.93
MER63A	0.000999001	4	0.7	5.722
L1MC5a	0.000999001	14	2.91	4.813
RCHARR1	0.000999001	27	7.54	3.579
MLT1F2	0.000999001	15	2.58	5.816
L1MC4	0.000999001	17	6.14	2.766
MLT1K	0.000999001	11	3.11	3.538
L2c	0.000999001	47	13.66	3.439
L1MEf	0.000999001	11	3.46	3.181
L2a	0.000999001	54	27.17	1.988
L1MEg	0.000999001	16	4.35	3.676
RMER1B	0.000999001	36	8.31	4.334
L4_C_Mam	0.000999001	6	0.69	8.746
RMER1A	0.000999001	19	4.34	4.38
L2b	0.000999001	45	15.39	2.923
L1MC1	0.000999001	23	6.34	3.629
L1MA6	0.000999001	25	7.97	3.138
L1MD1	0.000999001	14	2.53	5.54
Zaphod	0.000999001	7	0.77	9.044
L3	0.000999001	26	10.92	2.381
RMER17B	0.000999001	14	3.2	4.374
L1MB8	0.000999001	20	6.76	2.958
RLTR15	0.000999001	12	2.75	4.357
UCON26	0.000999001	4	0.1	38.095
MLT-int	0.000999001	6	0.91	6.601
MLT1E2	0.000999001	10	2.02	4.963
L1ME1	0.000999001	20	5.96	3.355
Plat_L3	0.000999001	7	0.67	10.495
L1MEc	0.000999001	16	5.96	2.686
MamRep137	0.000999001	5	0.38	13.228
RMER15-int	0.000999001	12	3.52	3.411
UCON11	0.000999001	2	0.04	47.619
MER121	0.000999001	6	0.68	8.811
RLTR20A2B_MM	0.000999001	5	0.49	10.121
MER58A	0.000999001	13	4.27	3.047
MLT1G	0.000999001	7	0.99	7.056
L4_A_Mam	0.000999001	5	0.69	7.225
LTR33B	0.000999001	4	0.3	13.423
L1ME5	0.000999001	3	0.17	17.143
MER102b	0.000999001	9	0.57	15.707
MamRep1879	0.000999001	3	0.1	31.25
MER126	0.000999001	4	0.12	32.787
L1M7	0.000999001	4	0.22	17.857
L1M6	0.000999001	5	0.34	14.793
MER57D	0.000999001	4	0.35	11.396
LTR41B	0.000999001	4	0.32	12.461
Kanga1d	0.000999001	3	0.16	19.355
B4A	0.001998	156	121.07	1.288
L1MC2	0.001998	10	2.6	3.852
MER5A1	0.001998	13	4.38	2.967
MLT1G3	0.001998	6	1.26	4.766
MER20	0.001998	19	6.65	2.858
RLTR34D_MM	0.001998	4	0.46	8.639
Tigger13a	0.001998	4	0.73	5.495
LTR16E2	0.001998	4	0.45	8.969
MER2	0.002997	23	11.65	1.974
RMER17A2	0.002997	9	2.9	3.1
HAL1ME	0.002997	5	0.97	5.165
L1MD2	0.002997	11	3.64	3.018
MER68	0.002997	4	0.65	6.154
RLTR34B_MM	0.002997	4	0.59	6.757
(CAGC)n	0.002997	3	0.29	10.345
LTR88a	0.002997	2	0.06	33.333
L1M4	0.003996	28	15.54	1.802
Charlie19a	0.003996	3	0.3	10.101
RMER17B2	0.003996	5	0.92	5.405
LTR50	0.003996	4	0.64	6.27
MLT1G1	0.003996	5	1.17	4.281
Eulor11	0.003996	2	0.06	30.769
L1MC5	0.00499501	10	3.88	2.577
MamRep434	0.00499501	4	0.6	6.723
Charlie1a	0.00499501	9	3.03	2.969
MER21C	0.00499501	8	2.52	3.172
RLTR26_Mus	0.00499501	6	1.19	5.038
L1M3a	0.00499501	2	0.12	16.26
HERV16-int	0.00599401	3	0.32	9.464
Tigger18a	0.00699301	3	0.28	10.563
MMAR1	0.00699301	3	0.34	8.876
MLT1H2	0.00699301	5	1.18	4.248
MLT1K-int	0.00699301	1	0.01	166.667
MER125	0.00699301	2	0.11	18.519
B4	0.00799201	93	72.28	1.287
L1MD3	0.00799201	9	2.75	3.27
LTR16B2	0.00799201	3	0.4	7.426
RLTR17	0.00799201	7	2	3.509
RLTR30	0.00799201	3	0.39	7.692
Tigger17c	0.00799201	4	0.75	5.362
MLT1N2	0.00799201	4	0.81	4.963
MER44A	0.00899101	4	0.77	5.181
Charlie17	0.00899101	2	0.14	14.286
ERVL-int	0.00899101	4	0.81	4.944
MER113	0.00899101	4	0.74	5.405
MLTR14	0.00999001	15	7.51	1.997
MER44B	0.00999001	6	1.65	3.628
MLT1E1A	0.00999001	5	1.32	3.797
L1ME2	0.00999001	8	2.9	2.756
MLT2F	0.00999001	4	0.69	5.797
L1MD	0.010989	15	7.22	2.076
L1ME3	0.010989	6	1.72	3.492
L1M4c	0.010989	7	2.31	3.033
RMER19A	0.010989	7	2.38	2.941
Charlie13b	0.010989	2	0.14	14.388
LTR33	0.011988	6	1.6	3.738
MER5A	0.011988	18	10.08	1.785
MER117	0.011988	4	0.84	4.79
MamGypLTR1b	0.011988	2	0.16	12.739
LTR28	0.011988	1	0.01	90.909
RMER6A	0.012987	10	4.49	2.229
MER89	0.012987	4	0.7	5.739
MLT1E3-int	0.012987	1	0.01	83.333
UCON29	0.012987	2	0.18	11.299
LTR81A	0.012987	2	0.18	11.111
B3	0.013986	195	167.26	1.166
Charlie13a	0.013986	2	0.21	9.479
ORR1G	0.014985	11	5.1	2.159
MLT1D	0.014985	17	9.36	1.815
Kanga1a	0.014985	2	0.22	9.174
MLT1H-int	0.014985	3	0.44	6.787
AmnSINE1	0.014985	5	1.46	3.415
MER21B	0.015984	6	1.85	3.245
Charlie22a	0.015984	2	0.17	11.494
(GGCTG)n	0.015984	2	0.24	8.368
Charlie7	0.016983	4	0.97	4.111
LTR16A	0.016983	5	1.61	3.096
MER115	0.016983	3	0.57	5.254
HAL1b	0.016983	4	0.85	4.7
RLTR53_Mm	0.016983	3	0.57	5.263
(TAGGG)n	0.016983	1	0.02	62.5
MIRc	0.017982	38	26.18	1.451
MER99	0.017982	2	0.22	9.259
L1MEj	0.017982	2	0.2	9.756
ERV3-16A3_I-int	0.018981	4	1.03	3.876
BGLII_B	0.01998	4	1.04	3.828
RLTR28	0.01998	6	2.17	2.765
Charlie16a	0.01998	2	0.2	10.152
MER77	0.020979	3	0.63	4.769
Kanga1c	0.021978	2	0.22	9.259
Charlie21a	0.021978	2	0.2	10.152
LTR41	0.021978	3	0.62	4.862
UCON23	0.021978	1	0.02	47.619
MER58B	0.022977	8	3.22	2.487
MLT1J	0.022977	8	3.31	2.416
(ACCTG)n	0.022977	1	0.02	45.455
RMER17C2	0.023976	9	3.94	2.287
RLTR19-int	0.023976	7	2.73	2.565
UCON1	0.023976	1	0.02	43.478
ERVL-E-int	0.024975	4	1.17	3.419
L1MDa	0.025974	9	3.83	2.349
LTR102_Mam	0.025974	2	0.24	8.197
MER67B	0.025974	2	0.26	7.605
RLTR14	0.026973	7	2.63	2.666
LTR37A	0.026973	3	0.61	4.942
L1MB5	0.026973	9	4.19	2.147
MLT2D	0.026973	5	1.75	2.865
LTR78	0.026973	3	0.66	4.552
(CCCGG)n	0.026973	1	0.03	38.462
MLT1F1	0.027972	5	1.79	2.798
RLTR26D_MM	0.027972	2	0.29	6.993
LTR33A	0.027972	3	0.56	5.338
LTR109A2	0.027972	1	0.03	37.037
LTR85a	0.028971	2	0.25	8
MER90	0.02997	2	0.27	7.491
RMER15	0.030969	30	20.46	1.466
MLTR31FA_MM	0.030969	3	0.62	4.839
ORSL-2b	0.030969	2	0.25	8.065
Tigger9a	0.030969	2	0.23	8.621
LTR87	0.030969	2	0.25	8
Charlie15b	0.031968	2	0.28	7.117
L1ME2z	0.031968	5	1.69	2.959
Tigger10	0.032967	2	0.26	7.547
L1ME3A	0.033966	6	2.3	2.61
Arthur1B	0.033966	3	0.69	4.373
L1ME3Cz	0.034965	4	1.2	3.336
MTB-int	0.034965	3	0.62	4.8
MARNA	0.035964	3	0.67	4.498
L1M3	0.036963	14	7.95	1.761
MTE2a	0.036963	25	16.84	1.484
MLT1L	0.036963	5	1.73	2.895
L1ME4a	0.037962	5	1.78	2.801
LTR67B	0.037962	3	0.76	3.968
MER63B	0.03996	3	0.77	3.881
UCON28c	0.040959	1	0.04	24.39
RLTR44-int	0.041958	3	0.7	4.261
LTR48B	0.041958	2	0.34	5.814
ERV3-16A3_LTR	0.042957	2	0.32	6.309
Tigger16a	0.043956	2	0.32	6.289
Charlie8	0.043956	3	0.76	3.932
HAL1M8	0.044955	3	0.81	3.708
RMER4A	0.044955	8	3.61	2.217
Charlie25	0.046953	2	0.34	5.848
L1MA5A	0.047952	4	1.35	2.963
MLT2B1	0.047952	5	1.91	2.614
MER34A	0.047952	3	0.83	3.61
RLTR44A	0.048951	2	0.33	6.116
Charlie29a	0.0499501	2	0.32	6.289
RMER5	0.0509491	14	8.38	1.671
MER74B	0.0529471	2	0.38	5.208
Charlie10b	0.0529471	1	0.05	18.868
MLT1H	0.0539461	6	2.65	2.26
MURVY-LTR	0.0539461	5	2.08	2.405
BLACKJACK	0.0549451	3	0.83	3.61
Eulor9A	0.0549451	1	0.06	18.182
LTR82B	0.0559441	2	0.37	5.376
L1ME3C	0.0569431	2	0.39	5.181
L4_B_Mam	0.0569431	2	0.4	5.063
RLTR31_Mur	0.0569431	2	0.38	5.236
RMER10B	0.0589411	7	3.32	2.108
MER20B	0.0619381	3	0.85	3.538
UCON5	0.0619381	1	0.06	16.129
L1MA8	0.0649351	8	4.32	1.852
Charlie24	0.0649351	2	0.42	4.773
RLTR20A	0.0659341	2	0.42	4.808
MER34-int	0.0659341	1	0.07	14.493
ORR1F-int	0.0669331	2	0.42	4.796
UCON27	0.0669331	1	0.07	14.925
LTR91	0.0679321	1	0.07	14.286
MER97c	0.0689311	1	0.07	14.085
RMER17C	0.0699301	12	7.26	1.652
Charlie17a	0.0699301	1	0.07	14.085
Eulor1	0.0709291	1	0.07	13.889
RLTR46A2	0.0709291	1	0.07	13.514
MER119	0.0729271	2	0.48	4.158
MTB_Mm-int	0.0729271	2	0.43	4.619
UCON31	0.0729271	1	0.08	13.158
MLT2B4	0.0749251	5	2.17	2.299
RLTR11A	0.0749251	6	2.93	2.051
MER74A	0.0759241	3	0.9	3.352
RLTR40	0.0789211	6	2.94	2.038
Zaphod3	0.0789211	2	0.47	4.237
X5A_LINE	0.0789211	1	0.08	12.195
RMER20B	0.0799201	5	2.19	2.284
RMER10A	0.0819181	9	5.1	1.765
MER68-int	0.0819181	1	0.08	12.195
L1MC3	0.0829171	10	5.99	1.67
L1MB4	0.0859141	6	3.04	1.976
MamSINE1	0.0859141	2	0.5	3.992
MER94	0.0859141	2	0.49	4.057
Charlie2b	0.0879121	3	1	3.009
RLTR28B	0.0879121	2	0.51	3.945
Tigger11a	0.0879121	1	0.09	10.87
L1MC	0.0909091	10	6.26	1.598
L1M4b	0.0909091	5	2.44	2.051
MERVK26-int	0.0929071	3	1.1	2.722
MLTR11A	0.0939061	5	2.35	2.128
MER130	0.0939061	1	0.1	10.204
Tigger12A	0.0949051	1	0.1	9.901
ORR1C2-int	0.0959041	3	1.05	2.863
RLTR19A2	0.0959041	1	0.1	10
RLTR12B2	0.0989011	1	0.1	9.524
MER94B	0.0999001	1	0.1	9.615
MLTR25A	0.100899	5	2.44	2.046
MamGypLTR3	0.101898	1	0.11	9.346
LTR75	0.102897	1	0.11	9.009
MER21-int	0.103896	1	0.11	8.929
ERVB4_3-I_MM-int	0.103896	1	0.11	9.174
IAPEY4_LTR	0.103896	1	0.11	9.434
LTR16D1	0.104895	1	0.11	9.259
MER89-int	0.106893	1	0.11	9.091
Charlie26a	0.106893	1	0.12	8.696
LTR107_Mam	0.106893	1	0.11	9.009
RMER19C	0.107892	6	3.27	1.834
MLT1F1-int	0.107892	1	0.11	9.174
MuRRS-int	0.108891	3	1.14	2.625
MLT1C	0.10989	13	8.67	1.499
RMER13A	0.10989	3	1.15	2.616
(CGAG)n	0.10989	1	0.11	8.772
LTR90B	0.110889	1	0.11	8.772
RLTR48B	0.112887	1	0.12	8.547
MLT1J2	0.112887	3	1.2	2.496
RLTR10B	0.112887	2	0.58	3.419
RLTR18B	0.116883	3	1.18	2.549
MER54B	0.118881	1	0.12	8.065
Charlie2a	0.11988	2	0.59	3.396
MamGypLTR2c	0.121878	1	0.13	7.874
MLT1O	0.122877	2	0.58	3.419
(CCCCAG)n	0.122877	2	0.59	3.367
Tigger8	0.123876	1	0.13	7.463
MER5B	0.124875	9	5.74	1.567
RLTR44E	0.124875	1	0.14	7.353
L1MEg2	0.125874	1	0.13	7.576
MLT1E	0.126873	2	0.6	3.333
MamGypLTR1a	0.126873	1	0.13	7.463
MamGypLTR1d	0.127872	1	0.14	7.407
ORR1F	0.132867	32	25.78	1.241
MER3	0.133866	6	3.37	1.78
MER34A1	0.134865	2	0.67	2.994
(CCCA)n	0.134865	3	1.28	2.336
ERVB3_1-I_MM-int	0.135864	1	0.15	6.849
MER127	0.135864	1	0.14	6.897
LTR89	0.136863	1	0.15	6.849
Mam_R4	0.137862	1	0.15	6.667
L1MA7	0.138861	6	3.61	1.662
L1MDb	0.13986	2	0.67	2.976
MamRep564	0.13986	1	0.15	6.757
RMER13A1	0.140859	3	1.24	2.429
SRV_MM-int	0.140859	1	0.15	6.757
(TCCTG)n	0.142857	1	0.15	6.579
RMER6-int	0.142857	2	0.68	2.95
L1MA9	0.143856	8	5.04	1.588
LTR10_RN	0.144855	2	0.62	3.21
MER106A	0.144855	1	0.16	6.369
Chap1_Mam	0.145854	1	0.16	6.211
LTR88c	0.145854	1	0.16	6.211
Kanga1b	0.146853	1	0.16	6.369
LTRIS4	0.148851	1	0.16	6.135
MLT1A0	0.14985	16	11.8	1.356
ORR1D1-int	0.14985	4	2.02	1.985
RLTR12E	0.14985	2	0.69	2.903
MLT1A1-int	0.14985	1	0.16	6.173
Charlie20a	0.151848	1	0.17	5.952
X7A_LINE	0.152847	1	0.17	5.917
LTR84a	0.154845	1	0.17	6.024
MamGypLTR1c	0.154845	1	0.17	5.882
L1M3de	0.154845	1	0.17	5.952
MLT1I	0.154845	4	2.05	1.954
RLTR19A	0.154845	1	0.16	6.211
L1MEa	0.156843	1	0.17	5.882
MER113A	0.156843	1	0.17	5.952
L1_Rod	0.15984	17	12.86	1.322
Arthur1A	0.160839	1	0.17	5.988
LTR55	0.161838	1	0.18	5.65
L1M4a1	0.162837	2	0.72	2.782
RLTR13D3A	0.163836	1	0.18	5.587
MLTR18D_MM	0.164835	2	0.71	2.805
MLT1B-int	0.165834	1	0.18	5.495
RLTR16B_MM	0.166833	2	0.71	2.813
MER67A	0.166833	1	0.18	5.495
MTEb-int	0.166833	2	0.7	2.845
(CTCG)n	0.167832	1	0.17	5.78
L1MEd	0.168831	6	3.68	1.628
RLTR31_Mm	0.168831	1	0.18	5.405
MER70A	0.168831	1	0.18	5.464
MamTip3	0.168831	1	0.19	5.291
RLTR9B2	0.16983	1	0.18	5.405
RMER21B	0.172827	3	1.38	2.168
RLTR51B_Mm	0.173826	2	0.78	2.581
(CGGGGG)n	0.174825	1	0.19	5.319
LTR83	0.174825	1	0.19	5.319
LTR16A1	0.174825	2	0.75	2.653
Tigger15a	0.175824	2	0.77	2.591
MT2A	0.176823	15	11.45	1.31
X7B_LINE	0.176823	1	0.19	5.236
L1M3b	0.182817	1	0.21	4.762
ERVB7_4-LTR_MM	0.183816	1	0.21	4.831
MLT1B	0.185814	14	10.6	1.321
MER45B	0.18981	2	0.77	2.587
MLT1D-int	0.190809	1	0.21	4.717
Tigger5	0.192807	4	2.25	1.775
ORR1D2-int	0.193806	3	1.52	1.976
Tigger20a	0.194805	1	0.21	4.717
MYSERV-int	0.196803	3	1.57	1.911
LTR40a	0.197802	2	0.8	2.513
RLTR31A_Mm	0.1998	1	0.22	4.545
L1ME3B	0.201798	2	0.8	2.506
MTEa-int	0.201798	3	1.55	1.939
RLTR17C_Mm	0.201798	1	0.22	4.545
RLTR33	0.202797	3	1.51	1.987
Kanga11a	0.202797	1	0.22	4.566
Tigger6b	0.203796	1	0.24	4.202
MamRep4096	0.204795	1	0.23	4.367
Lx4B	0.205794	9	6.43	1.399
MLT1A0-int	0.205794	1	0.23	4.386
(GCTG)n	0.20979	1	0.23	4.31
Tigger14a	0.213786	1	0.24	4.184
L1MCb	0.214785	2	0.87	2.304
MER46C	0.216783	2	0.87	2.309
MER34	0.216783	2	0.88	2.273
LTR16C	0.220779	3	1.59	1.888
LTR81B	0.221778	1	0.25	4.049
ORR1C1	0.222777	11	8.39	1.311
Tigger19a	0.223776	2	0.88	2.26
RMER13A2	0.232767	3	1.64	1.826
MLT2C1	0.233766	2	0.92	2.183
LTR104_Mam	0.235764	1	0.26	3.774
MER92B	0.238761	1	0.27	3.759
RLTR9A2	0.242757	1	0.28	3.597
Lx6	0.243756	24	20.29	1.183
RLTR13G	0.244755	2	0.97	2.064
L1MB2	0.245754	5	3.34	1.497
RLTR13D6	0.246753	2	0.96	2.077
(CACG)n	0.248751	2	0.96	2.09
CR1_Mam	0.248751	1	0.28	3.521
MamTip2	0.24975	2	0.95	2.107
MER70B	0.24975	1	0.28	3.584
LTR40c	0.250749	1	0.27	3.663
RLTR20B5_MM	0.253746	2	0.98	2.049
BGLII	0.254745	4	2.56	1.559
RLTR11C_MM	0.258741	2	0.99	2.028
L1ME3F	0.258741	1	0.3	3.3
L3b	0.261738	4	2.63	1.523
L1VL4	0.262737	9	6.92	1.302
RLTR12BD_Mm	0.264735	2	0.98	2.043
Tigger17a	0.268731	2	1.01	1.97
ORSL	0.26973	1	0.33	3.058
(GTGTG)n	0.285714	1	0.32	3.096
L1MC4a	0.287712	5	3.53	1.418
MLTR31D_MM	0.288711	1	0.34	2.915
MLT1H1	0.288711	2	1.07	1.86
MLT1-int	0.28971	1	0.34	2.924
Charlie1b	0.292707	2	1.08	1.852
Charlie12	0.294705	2	1.06	1.878
LTR16B1	0.294705	1	0.34	2.976
LTRIS_Mus	0.295704	2	1.09	1.828
Lx5	0.296703	21	18.33	1.146
MER104	0.296703	1	0.34	2.899
ERVB5_1-I_MM-int	0.296703	1	0.35	2.857
(CCCCCT)n	0.297702	2	1.08	1.847
RLTR42-int	0.300699	4	2.77	1.445
Charlie1	0.303696	2	1.09	1.832
ERVB4_1-I_MM-int	0.304695	1	0.36	2.755
LTR72_RN	0.307692	2	1.16	1.73
Lx4A	0.30969	14	11.84	1.182
L1MB1	0.30969	4	2.8	1.431
L1ME3E	0.310689	1	0.37	2.703
(CACAG)n	0.312687	1	0.37	2.674
(CTCTG)n	0.313686	1	0.38	2.632
RLTR16C_MM	0.320679	1	0.38	2.667
Tigger9b	0.320679	1	0.38	2.625
LTR82A	0.321678	1	0.38	2.604
MMERVK9C_I-int	0.323676	3	2.05	1.463
MER45R	0.326673	1	0.41	2.457
MER103C	0.326673	2	1.18	1.699
RLTR20A2	0.326673	1	0.39	2.538
MTD-int	0.330669	4	2.88	1.39
MER112	0.331668	1	0.42	2.404
Charlie10	0.331668	1	0.42	2.387
MER91A	0.331668	1	0.4	2.506
MLT1E3	0.335664	2	1.18	1.696
RMER16-int	0.336663	4	2.89	1.382
RMER17A	0.337662	3	2.08	1.444
MER102a	0.33966	1	0.41	2.439
RLTR11A2	0.341658	4	2.96	1.353
AmnSINE2	0.341658	1	0.41	2.415
Cheshire	0.342657	2	1.24	1.616
L1MEb	0.346653	1	0.42	2.41
MER63D	0.34965	2	1.24	1.618
RLTR20B4_MM	0.350649	1	0.44	2.299
MLTR31F_MM	0.352647	1	0.44	2.262
MTC	0.354645	33	30.62	1.078
MTC-int	0.354645	5	3.85	1.3
MuLV-int	0.357642	1	0.43	2.315
Kanga2_a	0.357642	1	0.43	2.342
L1ME3G	0.358641	2	1.28	1.564
MLT1F-int	0.35964	1	0.45	2.222
Ricksha_c	0.365634	1	0.44	2.268
Tigger6a	0.367632	1	0.45	2.242
Lx2A1	0.370629	4	3.11	1.285
MLTR18_MM	0.371628	1	0.48	2.062
MER33	0.372627	4	3.08	1.298
MLT1J1	0.372627	2	1.32	1.515
LTR78B	0.373626	1	0.46	2.169
L1MA4A	0.376623	4	3.09	1.295
LTR16A2	0.376623	1	0.46	2.16
Lx7	0.385614	47	44.94	1.046
RLTR34C_MM	0.386613	1	0.49	2.041
RLTR26C_MM	0.404595	1	0.5	1.988
RLTR31B2	0.405594	2	1.37	1.457
RLTR24	0.405594	2	1.38	1.45
RLTR6-int	0.40959	2	1.44	1.392
L1MEi	0.40959	1	0.52	1.916
L1M	0.410589	1	0.51	1.961
RMER16	0.412587	1	0.54	1.869
RLTR20C1_MM	0.416583	7	6.17	1.135
RLTR25B	0.41958	5	4.21	1.187
RLTR26B_MM	0.420579	1	0.54	1.835
MLTR18C_MM	0.425574	1	0.55	1.832
MER47B	0.427572	1	0.56	1.783
MLTR18B_MM	0.427572	1	0.55	1.805
MTB	0.428571	8	7.23	1.107
MLT1J-int	0.428571	1	0.54	1.869
LTR33A_	0.431568	1	0.58	1.712
ORR1A4-int	0.434565	2	1.47	1.36
MLTR11B	0.438561	4	3.36	1.189
(CGGGG)n	0.445554	1	0.59	1.701
MT2B1	0.447552	9	8.21	1.097
Lx8b	0.448551	28	27.11	1.033
MLTR25C	0.448551	1	0.57	1.742
MER77B	0.450549	1	0.6	1.669
(CCCCG)n	0.452547	1	0.6	1.653
LTR16E1	0.460539	1	0.61	1.642
RMER6B	0.462537	2	1.57	1.272
Lx5c	0.466533	19	18.3	1.038
L1MA5	0.477522	6	5.66	1.06
(CCTG)n	0.477522	2	1.58	1.264
RMER12	0.484515	4	3.63	1.102
IAPEY3-int	0.48951	3	2.62	1.145
IAPLTR2a	0.494505	1	0.67	1.499
RLTR20B1	0.495504	1	0.71	1.408
MER90a	0.503497	1	0.68	1.481
MLT1E1	0.505495	1	0.69	1.456
LTR48	0.506494	1	0.72	1.387
(TCTCC)n	0.511489	2	1.71	1.168
LTR40b	0.511489	1	0.68	1.466
BGLII_Mus	0.511489	1	0.71	1.408
BGLII_Mur	0.513487	1	0.73	1.366
Lx2B	0.521479	7	6.86	1.021
L1M3e	0.521479	1	0.76	1.319
RLTR9A	0.524476	1	0.75	1.328
(TTAGGG)n	0.524476	1	0.75	1.34
Tigger5b	0.525475	3	2.75	1.09
MER67C	0.529471	1	0.73	1.362
MLT2C2	0.53047	1	0.77	1.305
L1M2	0.532468	21	21.05	0.997
ERVB4_1B-LTR_MM	0.537463	1	0.76	1.321
MLT1A1	0.539461	10	10.03	0.998
RLTR51A_Mm	0.544456	4	3.9	1.025
MER45A	0.56044	1	0.81	1.235
RLTR30D2_MM	0.562438	1	0.83	1.205
MER53	0.566434	2	1.89	1.059
(TCCA)n	0.569431	4	4.06	0.985
MER31A	0.57043	1	0.82	1.214
L1M4a2	0.571429	1	0.88	1.142
L1MCa	0.577423	4	3.99	1.003
RMER1C	0.579421	7	7.21	0.971
RLTR20D	0.581419	1	0.87	1.149
RLTR10A	0.589411	1	0.86	1.156
RLTR31D_MM	0.595405	9	9.36	0.962
RLTR31C_MM	0.595405	1	0.9	1.107
RLTR20C2_MM	0.596404	4	4.09	0.979
RLTR21	0.596404	4	4.19	0.955
RLTR1B-int	0.596404	1	0.87	1.153
L1VL2	0.597403	5	5.17	0.967
RLTR20B3A_MM	0.597403	1	0.89	1.121
Lx2	0.606394	20	20.74	0.964
MuRRS4-int	0.606394	3	3.03	0.99
ORR1A1-int	0.606394	1	0.95	1.048
MMERGLN-int	0.61039	1	0.96	1.044
RLTR12A	0.613387	1	0.93	1.072
L1MA10	0.622378	1	0.97	1.028
(CCG)n	0.629371	1	1.02	0.977
RodERV21-int	0.637363	2	2.12	0.942
ORR1B1-int	0.643357	3	3.31	0.906
RLTR20A3_MM	0.644356	1	1.01	0.992
RLTR1B	0.646354	1	0.99	1.009
ORR1C2	0.649351	13	14.2	0.916
MMVL30-int	0.649351	1	1.05	0.951
RLTR20B3	0.651349	1	1.07	0.933
ORR1B2-int	0.654346	1	1.04	0.96
(TGGGGG)n	0.659341	2	2.25	0.89
MLTR73	0.666334	1	1.08	0.922
RLTR12B	0.667333	1	1.07	0.938
MER44D	0.668332	1	1.08	0.926
Lx3B	0.671329	6	6.74	0.89
(CTTG)n	0.672328	1	1.1	0.907
RMER12B	0.678322	1	1.14	0.88
(ATGGTG)n	0.682318	1	1.18	0.845
ORR1A2-int	0.687313	2	2.41	0.83
Tigger1	0.689311	1	1.14	0.878
(TAG)n	0.693307	1	1.12	0.896
(CGTG)n	0.697303	1	1.11	0.898
IAPEY2_LTR	0.701299	1	1.22	0.823
RLTR41	0.703297	1	1.22	0.82
L1Md_Gf	0.705295	1	1.19	0.843
ORR1A3	0.714286	4	4.85	0.825
(CAG)n	0.716284	2	2.47	0.81
Tigger7	0.718282	5	5.89	0.849
MER2B	0.719281	1	1.26	0.796
(GGGTG)n	0.721279	1	1.25	0.803
RLTR22_Mus	0.725275	1	1.32	0.759
RMER2	0.741259	2	2.55	0.783
ORR1B1	0.752248	17	19.52	0.871
RLTR45-int	0.755245	1	1.43	0.701
ORR1D1	0.76024	21	24.08	0.872
Lx2A	0.765235	1	1.56	0.639
RMER6D	0.766234	2	2.82	0.71
(CAGG)n	0.77023	1	1.48	0.676
(G)n	0.771229	1	1.44	0.694
MERV1_I-int	0.777223	1	1.54	0.649
MLT2B2	0.778222	1	1.52	0.657
(CATG)n	0.781219	1	1.44	0.697
RLTR16	0.784216	1	1.49	0.67
Lx5b	0.789211	7	8.91	0.786
ID_B1	0.796204	116	124.54	0.931
MTB_Mm	0.797203	4	5.52	0.725
IAPLTR1_Mm	0.797203	1	1.65	0.607
MERVL_2A-int	0.798202	3	4.36	0.689
IAPLTR2a2_Mm	0.802198	1	1.7	0.59
ERVL-B4-int	0.802198	1	1.61	0.62
MMERVK9E_I-int	0.811189	1	1.74	0.576
MLT1A	0.813187	4	5.6	0.714
RMER6C	0.816184	4	5.62	0.712
MLT2B3	0.816184	1	1.71	0.584
RMER20A	0.821179	1	1.73	0.579
RMER3D-int	0.825175	2	3.03	0.661
MurERV4-int	0.825175	1	1.73	0.577
Charlie5	0.826174	1	1.76	0.568
YREP_Mm	0.843157	2	3.23	0.619
RMER20C_Mm	0.843157	1	1.82	0.549
B1F2	0.846154	15	18.68	0.803
PB1	0.849151	10	13.28	0.753
(TGG)n	0.85015	3	4.57	0.656
Lx3_Mus	0.859141	11	14.36	0.766
MTA_Mm-int	0.861139	2	3.46	0.578
RMER17D2	0.861139	1	1.9	0.526
(ATTG)n	0.861139	1	1.95	0.513
MYSERV6-int	0.872128	2	3.58	0.558
RLTR14-int	0.872128	1	2.04	0.49
RLTR25A	0.873127	1	2	0.5
ORR1A4	0.877123	6	8.76	0.685
ID2	0.882118	4	6.41	0.624
(TGGA)n	0.902098	2	4.11	0.487
(CCCCCA)n	0.904096	1	2.41	0.415
(TATAA)n	0.904096	1	2.41	0.415
ORR1A0	0.908092	1	2.41	0.415
(GGGAGA)n	0.918082	1	2.5	0.4
MT2B2	0.919081	2	4.03	0.497
B1F1	0.924076	16	22.21	0.72
RMER30	0.928072	2	4.04	0.495
(CTG)n	0.933067	1	2.49	0.402
ORR1A3-int	0.937063	1	2.74	0.365
MERVL-int	0.938062	1	2.81	0.355
(GTTTG)n	0.939061	1	2.88	0.347
MYSERV16_I-int	0.94006	1	2.83	0.354
Lx9	0.959041	43	55.21	0.779
ORR1B2	0.96004	5	9.71	0.515
ID4	0.96004	19	27.05	0.702
(TTTTC)n	0.968032	2	4.89	0.409
MT2B	0.969031	9	15.45	0.582
L1_Mur3	0.969031	22	30.85	0.713
RLTR20A4	0.969031	7	12.87	0.544
PB1D7	0.974026	18	27.32	0.659
B3A	0.975025	86	104.57	0.822
(TTCA)n	0.975025	1	3.76	0.266
(GGA)n	0.976024	3	7.36	0.407
L1_Mm	0.977023	2	6.07	0.329
(TCTG)n	0.977023	4	8.73	0.458
ID	0.977023	4	9.07	0.441
(TGAA)n	0.978022	1	3.78	0.265
MMERVK10C-int	0.979021	1	3.66	0.273
RMER4B	0.98002	2	5.81	0.344
B1F	0.981019	37	50.83	0.728
(TCCC)n	0.981019	2	5.95	0.336
(TTTTA)n	0.984016	1	4.52	0.221
L1Md_F	0.986014	1	4.47	0.224
B1_Mur2	0.986014	23	35.71	0.644
Lx	0.987013	18	27.98	0.643
(CCA)n	0.988012	1	4.46	0.224
(CAGAGA)n	0.992008	2	6.96	0.287
Lx2B2	0.993007	5	12.38	0.404
(TCC)n	0.993007	2	7.33	0.273
B1_Mur3	0.994006	16	27.55	0.581
L1_Mur1	0.994006	3	8.78	0.342
URR1A	0.995005	10	19.85	0.504
PB1D9	0.997003	19	32.62	0.582
L1_Mus2	0.997003	12	23.76	0.505
(GAA)n	0.997003	1	6.34	0.158
L1_Mus4	0.998002	5	13.34	0.375
B1_Mur4	0.998002	29	46.17	0.628
PB1D11	0.998002	11	20.67	0.532
RSINE1	0.999001	95	130.26	0.729
Lx10	0.999001	3	11.24	0.267
(GGGA)n	0.999001	1	5.97	0.167
(TCTCTG)n	0.999001	1	6.46	0.155
RLTR17B_Mm	1	7	30.72	0.228
L1_Mus1	1	9	30.76	0.293
(CA)n	1	82	172.67	0.475
L1Md_T	1	0	26.74	0
(TAGG)n	1	0	0.48	0
RMER16A3	1	0	0.82	0
RLTR1D2_MM	1	0	0.19	0
L1_Mus3	1	20	54.26	0.369
L1Md_A	1	1	19.06	0.052
L1Md_F2	1	10	72.7	0.138
RLTR10	1	0	3.22	0
ID4_	1	10	29.72	0.336
B1_Mus1	1	34	106.75	0.319
Lx3A	1	2	10.46	0.191
(CAAA)n	1	2	34.29	0.058
B2_Mm2	1	63	101.46	0.621
B1_Mus2	1	50	79.46	0.629
L1_Mur2	1	10	23.3	0.429
L1VL1	1	0	1.96	0
ETnERV-int	1	0	1.06	0
(TA)n	1	3	63.07	0.048
MMETn-int	1	0	1.03	0
RLTR30E_MM	1	0	0.34	0
IAPEz-int	1	1	8.16	0.123
IAPLTR3-int	1	0	1.97	0
(TTG)n	1	3	12.46	0.241
RLTR10-int	1	0	2.97	0
B2_Mm1t	1	7	25.93	0.27
IAPLTR1a_Mm	1	0	2.03	0
ORR1A2	1	5	16.61	0.301
L1Md_F3	1	4	17.94	0.223
MTE2b-int	1	0	0.88	0
(TCTA)n	1	0	16.24	0
RLTR30D_MM	1	0	0.35	0
MT2_Mm	1	0	2.9	0
RLTR13B3	1	0	0.29	0
ERVB7_1-LTR_MM	1	0	0.86	0
MTA_Mm	1	3	17.71	0.169
RLTR11D	1	0	0.62	0
Lx3C	1	1	7.25	0.138
(TTCC)n	1	0	9.21	0
(CAAAC)n	1	0	3.01	0
(GA)n	1	18	53.99	0.333
B1_Mm	1	9	48.14	0.187
(TTTC)n	1	2	15.27	0.131
RLTR13D2	1	0	0.31	0
RLTR9A3	1	0	0.81	0
ORR1A1	1	0	5.04	0
(CAAAA)n	1	0	24.03	0
(TC)n	1	14	53.48	0.262
RLTR18	1	0	0.71	0
(TG)n	1	83	172.34	0.482
MT2C_Mm	1	0	2.26	0
PB1D10	1	42	72.84	0.577
RLTR43C	1	0	0.27	0
(CATA)n	1	2	11.77	0.17
IAP-d-int	1	0	1.56	0
L1ME4c	1	0	1.09	0
IAP1-MM_I-int	1	0	0.57	0
RLTR23	1	0	1.76	0
RLTR10C	1	0	1.97	0
B1_Mur1	1	19	42.88	0.443
LTRIS6	1	0	0.18	0
(A)n	1	8	32.62	0.245
(TTTG)n	1	0	35.07	0
RLTR13E	1	0	0.68	0
ERVB7_3-LTR_MM	1	0	0.38	0
(TTC)n	1	0	6.19	0
RLTR1D	1	0	0.31	0
RLTR13C1	1	0	0.34	0
(TAAG)n	1	0	0.69	0
(TCTCCC)n	1	0	2.49	0
(TTCTCC)n	1	0	1.11	0
(TTTA)n	1	1	18.62	0.054
(TTTTTG)n	1	1	8.96	0.112
ERVB4_2-LTR_MM	1	0	0.16	0
RLTR9D2	1	0	0.21	0
(TATG)n	1	2	11.34	0.176
(TTTTG)n	1	5	24.16	0.207
RLTR10D	1	0	0.56	0
(TAAAA)n	1	0	4.44	0
(GAAAA)n	1	0	4.68	0
RLTRETN_Mm	1	0	1.54	0
(CAA)n	1	0	12.06	0
IAPEy-int	1	0	0.89	0
ERVB4_1B-I_MM-int	1	0	1.65	0
IAPEY3_LTR	1	0	0.56	0
ERVB4_1C-LTR_Mm	1	0	1.07	0
MER45C	1	0	0.31	0
(GAAA)n	1	1	15.09	0.066
RLTR6B_Mm	1	0	0.7	0
MusHAL1	1	0	4.24	0
(TTA)n	1	0	9.98	0
RLTR13A1	1	0	0.23	0
(TTTTTA)n	1	0	0.85	0
(CAAAAA)n	1	1	8.91	0.112
(T)n	1	6	32.99	0.182
RMER12C	1	0	5.53	0
(ATG)n	1	0	3.05	0
UCON12	1	0	0.03	0
MER49	1	0	0.01	0
L1ME3D	1	0	0.33	0
(TATATG)n	1	0	5.84	0
(TAGA)n	1	1	16.36	0.061
RLTR13D4	1	0	0.23	0
URR1B	1	5	18.96	0.264
(GGAA)n	1	1	8.9	0.112
RLTR45	1	0	1.77	0
UCON6	1	0	0.06	0
X3_LINE	1	0	0.29	0
(TAAA)n	1	2	18.6	0.108
(CAGA)n	1	0	8.57	0
(TAA)n	1	0	10.03	0
Charlie9	1	0	0.28	0
MURVY-int	1	0	0.56	0
RLTR27	1	0	1.84	0
(CATAT)n	1	0	0.31	0
(GGAGAA)n	1	0	1.08	0
RLTR13B4	1	0	0.48	0
MER44C	1	0	0.2	0
UCON28a	1	0	0.12	0
(GGGGA)n	1	0	1.57	0
(GGAGA)n	1	0	1.55	0
RLTR19B	1	0	0.25	0
RLTR13D5	1	0	0.86	0
RLTR14_RN	1	0	1.29	0
(TTAA)n	1	0	4.02	0
LTR85c	1	0	0.13	0
(GAGAA)n	1	0	1.73	0
RLTR20B2	1	0	0.97	0
MER92-int	1	0	0.36	0
MER57-int	1	0	0.25	0
RLTR9F	1	0	0.48	0
MurSatRep1	1	0	2.95	0
RLTR9E	1	0	1.41	0
LTRIS2	1	0	1.6	0
IAPLTR2b	1	0	1.16	0
RLTR9D	1	0	0.92	0
(CAT)n	1	0	2.96	0
LTR80B	1	0	0.12	0
RLTR22_Mur	1	0	2.74	0
MLTR31A_MM	1	0	0.41	0
LTR90A	1	0	0.11	0
(GCCTG)n	1	0	0.09	0
MER52-int	1	0	0.22	0
(GGGAA)n	1	0	0.98	0
(GGAAA)n	1	0	1.38	0
RLTR53B_Mm	1	0	0.19	0
UCON4	1	0	0.07	0
MER106B	1	0	0.28	0
MLTR32C_MM	1	0	0.15	0
ETnERV2-int	1	0	2.04	0
(CATATA)n	1	0	5.78	0
ORR1C1-int	1	0	0.86	0
(TTGG)n	1	0	3.02	0
RLTR13B2	1	0	0.38	0
(TTCTC)n	1	0	1.85	0
IAPLTR2_Mm	1	0	1.59	0
IAPEY4_I-int	1	0	0.64	0
L1M1	1	0	0.93	0
(TCCCC)n	1	0	1.58	0
B2_Mm1a	1	5	20.85	0.24
BGLII_B2	1	0	0.38	0
RLTR41A2	1	0	0.5	0
(CTAA)n	1	0	0.56	0
(CTTTG)n	1	0	0.4	0
RLTR13C2	1	0	1	0
RLTR19	1	0	1.06	0
RLTR42	1	0	0.31	0
(CCGGG)n	1	0	0.04	0
Charlie4	1	0	0.16	0
(TTAG)n	1	0	0.52	0
CYRA11_Mm	1	0	3.28	0
RLTR48A	1	0	0.71	0
MMERGLN_LTR	1	0	0.5	0
RLTR1A2_MM	1	0	0.42	0
RLTR10B2	1	0	0.99	0
MER68B	1	0	0.25	0
MMERVK10D3_I-int	1	0	0.47	0
BGLII_A	1	0	0.36	0
(CAGAG)n	1	0	0.36	0
MLTR12	1	0	0.53	0
RLTR1E_MM	1	0	0.1	0
(TTTCC)n	1	0	1.4	0
LTR108c_Mam	1	0	0.02	0
Looper	1	0	0.24	0
RLTR24B_MM	1	0	1.08	0
RLTR1	1	0	0.07	0
MER65D	1	0	0.13	0
RLTR9A3B	1	0	0.35	0
ERVB7_2-LTR_MM	1	0	0.48	0
MERV1_LTR	1	0	0.67	0
RLTR13A	1	0	0.23	0
(CAAAG)n	1	0	0.37	0
ORR1A0-int	1	0	0.49	0
RLTR50B	1	0	0.36	0
RLTR10F	1	0	0.5	0
RMER17D	1	0	1.33	0
RLTR44B	1	0	0.29	0
IAP1-MM_LTR	1	0	0.47	0
(CTA)n	1	0	1.01	0
RLTR26	1	0	0.44	0
MER54A	1	0	0.32	0
LFSINE_Vert	1	0	1.39	0
RLTR9A3A	1	0	0.25	0
(TAAAAA)n	1	0	0.88	0
RLTR1C	1	0	0.76	0
RLTR9C	1	0	0.53	0
UCON15	1	0	0.04	0
RMER21A	1	0	0.74	0
RMER6BA	1	0	1.04	0
(CCAA)n	1	0	2.84	0
(CACTC)n	1	0	0.09	0
RLTR18-int	1	0	0.55	0
LTR29	1	0	0.04	0
MLTR18A_MM	1	0	0.36	0
L1P5	1	0	0.16	0
IAPLTR4	1	0	0.76	0
(TTAAA)n	1	0	0.29	0
Charlie4a	1	0	1.27	0
RLTR47	1	0	0.24	0
ORR1D-int	1	0	1	0
(CAATT)n	1	0	0.04	0
(CAAT)n	1	0	1.81	0
RLTR4_MM-int	1	0	0.46	0
MER31B	1	0	0.64	0
(ATAGG)n	1	0	0.04	0
RLTR12H	1	0	0.23	0
ERVB7_2B-LTR_MM	1	0	0.74	0
MER88	1	0	0.06	0
RLTR10D2	1	0	0.29	0
RLTR13B1	1	0	1.13	0
LTR23-int	1	0	0.02	0
MER57C2	1	0	0.48	0
Arthur1	1	0	0.99	0
ERVB4_1-LTR_MM	1	0	0.03	0
ORR1G-int	1	0	0.09	0
RLTR17D_Mm	1	0	1.44	0
(TGGG)n	1	0	1.18	0
(TGAG)n	1	0	0.52	0
MER110A	1	0	0.23	0
MER92D	1	0	0.08	0
(C)n	1	0	1.36	0
RLTR9B	1	0	0.22	0
(CACCAT)n	1	0	1.11	0
ERVB2_1A-I_MM-int	1	0	0.33	0
MRLTR33	1	0	0.71	0
RLTR12D	1	0	0.76	0
LTRIS4A	1	0	0.26	0
RLTR13A2	1	0	0.16	0
(TTATA)n	1	0	2.43	0
(CCCG)n	1	0	0.14	0
MER47A	1	0	0.12	0
L1M2c	1	0	0.37	0
(CTATA)n	1	0	0.31	0
RLTR13A3	1	0	0.28	0
MER83A-int	1	0	0	0
RLTR6C_Mm	1	0	0.14	0
(TTCCC)n	1	0	0.95	0
(TATAG)n	1	0	0.24	0
RLTR13D3	1	0	0.39	0
RMER17A-int	1	0	0.47	0
BGLII_C	1	0	0.09	0
(TTTAA)n	1	0	0.34	0
ETnERV3-int	1	0	0.65	0
(CACCC)n	1	0	1.26	0
RLTR31M	1	0	0.31	0
RLTR13F	1	0	0.09	0
IAPEY3C_LTR	1	0	0.52	0
ERVB4_2-I_MM-int	1	0	0.36	0
IAPLTR3	1	0	1.05	0
(TTCTG)n	1	0	0.17	0
Ricksha_0	1	0	0.12	0
LTRIS3	1	0	0.2	0
RLTR11B	1	0	1.15	0
MER72B	1	0	0.08	0
HERVL40-int	1	0	0.23	0
LTR68	1	0	0.12	0
MER57E2	1	0	0.06	0
(CATAA)n	1	0	0.1	0
RLTR44C	1	0	0.23	0
RLTR6_Mm	1	0	0.24	0
MER136	1	0	0.03	0
MER135	1	0	0.34	0
(CTTA)n	1	0	0.66	0
RLTR30C_MM	1	0	0.14	0
RLTR12C	1	0	0.36	0
MTE2a-int	1	0	0.89	0
(CCCTAA)n	1	0	0.76	0
LTR80A	1	0	0.12	0
(ATTAG)n	1	0	0.07	0
MADE2	1	0	0.24	0
Arthur1C	1	0	0.18	0
(CGG)n	1	0	0.93	0
RLTR13C3	1	0	0.58	0
(CG)n	1	0	0.85	0
(CTCA)n	1	0	0.5	0
LTRIS_Mm	1	0	0.63	0
(CGGG)n	1	0	0.15	0
(GGATG)n	1	0	0.15	0
L1MCc	1	0	0.56	0
(AGGGGG)n	1	0	0.98	0
LTR31	1	0	0.21	0
LTR103_Mam	1	0	0.06	0
RLTR13D3A1	1	0	0.66	0
L1MEh	1	0	0.26	0
(CATCC)n	1	0	0.11	0
(CCTAT)n	1	0	0.04	0
RMER16_Mm	1	0	0.46	0
(AATAG)n	1	0	0.14	0
MER57E1	1	0	0.24	0
MER102c	1	0	0.4	0
MLTR31E_MM	1	0	0.18	0
MLT2B5	1	0	0.52	0
RLTR41C	1	0	0.18	0
IAPA_MM-int	1	0	0.15	0
MLT2E	1	0	0.12	0
IAPEY5_LTR	1	0	0.29	0
IAPEY5_I-int	1	0	0.22	0
RMER16B2	1	0	0.39	0
MER87	1	0	0.05	0
MurERV4_19-int	1	0	1.12	0
(GATTG)n	1	0	0.02	0
(CAGGA)n	1	0	0.14	0
(ATATG)n	1	0	0.28	0
LTR16B	1	0	0.27	0
(GAATG)n	1	0	0.05	0
(TTGGGG)n	1	0	0.09	0
LTR53B	1	0	0.1	0
(CTGGGG)n	1	0	0.52	0
Charlie7a	1	0	0.12	0
(ATGTG)n	1	0	0.14	0
MER5C1	1	0	0.08	0
(AGGTG)n	1	0	0.1	0
LTRIS5	1	0	0.09	0
(CACAT)n	1	0	0.1	0
(CGGA)n	1	0	0.09	0
(CCCTG)n	1	0	0.24	0
(TCG)n	1	0	0.15	0
(CAGT)n	1	0	0.26	0
LTR86A2	1	0	0.08	0
MER58C	1	0	0.47	0
Charlie23a	1	0	0.18	0
Charlie15a	1	0	0.24	0
L1PB4	1	0	0.17	0
X6A_LINE	1	0	0.16	0
(CCTTG)n	1	0	0.08	0
Charlie18a	1	0	0.25	0
(CACTG)n	1	0	0.12	0
MER81	1	0	0.61	0
RLTR44D	1	0	0.14	0
LTR81	1	0	0.09	0
X6B_LINE	1	0	0.3	0
(CTAAT)n	1	0	0.09	0
ERVB5_2-LTR_MM	1	0	0.57	0
RLTR20A1	1	0	0.11	0
LTR53	1	0	0.26	0
Charlie14a	1	0	0.08	0
FAM	1	0	0.13	0
(ACATG)n	1	0	0.04	0
MMERVK10D3_LTR	1	0	0.19	0
MamGypLTR3a	1	0	0.19	0
FordPrefect	1	0	0.3	0
RLTR13D1	1	0	0.28	0
(TCTTG)n	1	0	0.14	0
RMER16B	1	0	0.09	0
(CAGTA)n	1	0	0.11	0
LTR28B	1	0	0.16	0
(CCTA)n	1	0	0.48	0
RLTR20C	1	0	0.3	0
RLTR12G	1	0	0.27	0
RLTR30D_RN	1	0	0.08	0
(ATTTG)n	1	0	0.14	0
(TATTG)n	1	0	0.16	0
LTR33C	1	0	0.28	0
X1_LINE	1	0	0.04	0
MER105	1	0	0.17	0
ORSL-2a	1	0	0.08	0
IAPEY_LTR	1	0	1.55	0
(CTGTG)n	1	0	0.36	0
MER76	1	0	0.25	0
RLTR35B_MM	1	0	0.57	0
MT-int	1	0	0.43	0
RLTR8	1	0	0.27	0
hAT-N1_Mam	1	0	0.22	0
MamRep488	1	0	0.03	0
X8_LINE	1	0	0.16	0
(CTAG)n	1	0	0.06	0
LTR88b	1	0	0.21	0
(CACAC)n	1	0	0.3	0
RLTR48C	1	0	0.17	0
MLT1I-int	1	0	0.06	0
(GTATG)n	1	0	0.1	0
(CAGCC)n	1	0	0.24	0
(CAGGG)n	1	0	0.24	0
L5	1	0	0.14	0
Tigger17	1	0	0.37	0
MER65-int	1	0	0.05	0
RLTR49	1	0	1.08	0
L1M2a	1	0	0.23	0
RLTR50A	1	0	0.09	0
(CAGAA)n	1	0	0.24	0
(CATTA)n	1	0	0.06	0
MER67D	1	0	0.55	0
MER96	1	0	0.13	0
(CAAGA)n	1	0	0.12	0
ERVB3_1-LTR_MM	1	0	0.18	0
LTR101_Mam	1	0	0.18	0
MER63C	1	0	0.48	0
RLTR41B	1	0	0.1	0
LTR40A1	1	0	0.12	0
Eulor9C	1	0	0.1	0
UCON25	1	0	0.03	0
RMER16A2	1	0	0.29	0
RLTR10E	1	0	0.28	0
MER5C	1	0	0.27	0
L1M8	1	0	0.26	0
RMER16C	1	0	0.19	0
(CTAAA)n	1	0	0.16	0
Charlie4z	1	0	0.5	0
LTR86A1	1	0	0.1	0
(TTGTG)n	1	0	0.2	0
(TCCCG)n	1	0	0.02	0
LTR73	1	0	0.13	0
RLTR30B_MM	1	0	0.34	0
Tigger16b	1	0	0.22	0
(CAAG)n	1	0	1.16	0
Eulor4	1	0	0.03	0
(CGAGA)n	1	0	0.02	0
MER96B	1	0	0.47	0
RLTR19D	1	0	0.07	0
LTR106_Mam	1	0	0.2	0
LTR79	1	0	0.46	0
LTR52	1	0	0.27	0
(TTATG)n	1	0	0.1	0
Charlie11	1	0	0.06	0
LTRIS4B	1	0	0.08	0
(CAATA)n	1	0	0.16	0
UCON24	1	0	0.03	0
(GAGTG)n	1	0	0.05	0
RLTR19C	1	0	0.28	0
MLT1C-int	1	0	0.13	0
UCON10	1	0	0.07	0
RLTR31B_Mm	1	0	0.45	0
MLTR13	1	0	0.23	0
(GCTTG)n	1	0	0.06	0
(CAAAT)n	1	0	0.19	0
LTR37B	1	0	0.44	0
(CAACT)n	1	0	0.04	0
Tigger17b	1	0	0.08	0
MER74C	1	0	0.14	0
(TTTAG)n	1	0	0.12	0
UCON8	1	0	0.06	0
LTR75B	1	0	0.09	0
(ACTG)n	1	0	0.26	0
X9_LINE	1	0	0.05	0
(ACTAG)n	1	0	0.03	0
MER66-int	1	0	0.02	0
LTR58	1	0	0.01	0
Kanga1	1	0	0.36	0
MER91B	1	0	0.24	0
(CGAA)n	1	0	0.05	0
Tigger2b	1	0	0.22	0
MLT1H1-int	1	0	0.05	0
(ATCTG)n	1	0	0.02	0
(CTATT)n	1	0	0.17	0
(CCTAG)n	1	0	0.03	0
(CCGCG)n	1	0	0.07	0
MER92C	1	0	0.08	0
HAL1_SS	1	0	0.11	0
MER76-int	1	0	0.01	0
L1M3c	1	0	0.36	0
(AGATG)n	1	0	0.06	0
(CAGTG)n	1	0	0.16	0
(CAGGC)n	1	0	0.08	0
MamRep38	1	0	0.25	0
MER97b	1	0	0.07	0
(CACAA)n	1	0	0.22	0
(AAATG)n	1	0	0.1	0
MLT1M	1	0	0.23	0
Zaphod2	1	0	0.17	0
(CCCCCG)n	1	0	0.17	0
LTR84b	1	0	0.21	0
RLTR1F_Mm	1	0	0.12	0
(CTCCG)n	1	0	0.03	0
(CAGTT)n	1	0	0.1	0
LTR52-int	1	0	0.06	0
MER110-int	1	0	0.03	0
(TTAGG)n	1	0	0.03	0
(CAGGT)n	1	0	0.02	0
RMER16B3	1	0	0.11	0
UCON19	1	0	0.03	0
(TACTG)n	1	0	0.06	0
LTR86C	1	0	0.09	0
LTR65	1	0	0.19	0
MLT1F2-int	1	0	0.07	0
LTR85b	1	0	0.1	0
(CGA)n	1	0	0.14	0
LTR86B2	1	0	0.04	0
UCON20	1	0	0.04	0
MER58D	1	0	0.34	0
(CCCTAG)n	1	0	0.06	0
X7C_LINE	1	0	0.17	0
MMTV-int	1	0	0.04	0
RLTR46A	1	0	0.07	0
LTR108d_Mam	1	0	0.03	0
MER73	1	0	0.17	0
(CACCG)n	1	0	0.01	0
(CATAC)n	1	0	0.08	0
MER68C	1	0	0.06	0
LTR108a_Mam	1	0	0.05	0
ERVB4_3-LTR_MM	1	0	0.16	0
(AATTG)n	1	0	0.06	0
Eulor8	1	0	0.12	0
MLT1E2-int	1	0	0.04	0
MER95	1	0	0.06	0
Charlie10a	1	0	0.07	0
(CTACT)n	1	0	0.04	0
Tigger12c	1	0	0.13	0
(CGAT)n	1	0	0.02	0
LTR16D	1	0	0.2	0
(CATGC)n	1	0	0.05	0
(GGTTG)n	1	0	0.16	0
RLTR13D	1	0	0.06	0
MamRep1527	1	0	0.41	0
L1M6B	1	0	0.05	0
FordPrefect_a	1	0	0.05	0
LTR105_Mam	1	0	0.14	0
RLTR5_Mm	1	0	0.73	0
(CGCGG)n	1	0	0.07	0
MLT1H2-int	1	0	0.05	0
L1M3d	1	0	0.2	0
(CAAGC)n	1	0	0.05	0
RNERVK23-int	1	0	0.04	0
(TCCG)n	1	0	0.12	0
MamGypLTR2b	1	0	0.11	0
(CTAGT)n	1	0	0.03	0
MLT1J2-int	1	0	0.03	0
MER123	1	0	0.05	0
MLT1J1-int	1	0	0.09	0
MER66B	1	0	0.01	0
MamTip1	1	0	0.1	0
MLTR31C_MM	1	0	0.24	0
Charlie17b	1	0	0.15	0
MER110	1	0	0.17	0
(AGCTG)n	1	0	0.1	0
MLT1G1-int	1	0	0.06	0
RLTR9A4	1	0	0.03	0
(TCTCG)n	1	0	0.01	0
(CATCT)n	1	0	0.06	0
DNA1_Mam	1	0	0.04	0
Ricksha	1	0	0.17	0
RLTR46B	1	0	0.06	0
LTR86B1	1	0	0.05	0
ERVB5_1-LTR_MM	1	0	0.17	0
MER31-int	1	0	0.16	0
LTR9A1	1	0	0.02	0
MER66C	1	0	0.02	0
(ATAAG)n	1	0	0.05	0
(CAAGG)n	1	0	0.09	0
(GTCTG)n	1	0	0.07	0
(CACCT)n	1	0	0.1	0
Tigger12	1	0	0.2	0
LTR9	1	0	0.01	0
X5B_LINE	1	0	0.09	0
(CCCCAA)n	1	0	0.09	0
(CAACC)n	1	0	0.13	0
(CTTAT)n	1	0	0.04	0
LTR81C	1	0	0.11	0
MER113B	1	0	0.1	0
MER92A	1	0	0.04	0
(CCGAG)n	1	0	0.01	0
LTR103b_Mam	1	0	0.06	0
UCON12A	1	0	0.03	0
MLT1A-int	1	0	0.15	0
UCON28b	1	0	0.06	0
(CTCGG)n	1	0	0.04	0
MER97a	1	0	0.07	0
(CAGTC)n	1	0	0.04	0
Charlie1b_Mars	1	0	0.01	0
MER34B-int	1	0	0.09	0
MER50-int	1	0	0.01	0
LTR77	1	0	0.06	0
LTR37-int	1	0	0.27	0
(CAGAC)n	1	0	0.07	0
ERVB2_1-I_MM-int	1	0	0.09	0
MER50B	1	0	0.01	0
LTR69	1	0	0.07	0
(TAGTG)n	1	0	0.16	0
L1MEg1	1	0	0.09	0
RLTR12F	1	0	0.07	0
(CATAG)n	1	0	0.06	0
(CATTT)n	1	0	0.1	0
Charlie6	1	0	0.14	0
(AACTG)n	1	0	0.11	0
IAPLTR4_I	1	0	0.22	0
MamRep1894	1	0	0.04	0
LTR108b_Mam	1	0	0.02	0
RLTR46	1	0	0.06	0
(TAATG)n	1	0	0.05	0
(CGATA)n	1	0	0	0
(TAAAG)n	1	0	0.04	0
(CAGAT)n	1	0	0.01	0
(TTAGGC)n	1	0	0.03	0
MERX	1	0	0.09	0
LTR108e_Mam	1	0	0.04	0
LTR45	1	0	0.03	0
MER97d	1	0	0.04	0
(CATTC)n	1	0	0.03	0
(CTAGG)n	1	0	0.02	0
(CACGA)n	1	0	0	0
(CAATC)n	1	0	0.02	0
(CTATG)n	1	0	0.07	0
(TTTCG)n	1	0	0.01	0
RLTR4_Mm	1	0	0.24	0
(CAGCT)n	1	0	0.09	0
(CTTTA)n	1	0	0.02	0
UCON22	1	0	0.03	0
LTR32	1	0	0.02	0
L1M3f	1	0	0.13	0
MER70-int	1	0	0.06	0
HERVL74-int	1	0	0.18	0
MamGyp-int	1	0	0.03	0
Tigger1a_Art	1	0	0.03	0
(CTAAG)n	1	0	0.01	0
MER4B-int	1	0	0.05	0
X2_LINE	1	0	0.03	0
UCON2	1	0	0.1	0
RMER3D2	1	0	0	0
(CCTCG)n	1	0	0.03	0
(CTAGGG)n	1	0	0.09	0
(TTCG)n	1	0	0.05	0
MER91C	1	0	0.13	0
(CTTAG)n	1	0	0.02	0
(CCGAA)n	1	0	0.01	0
(TACGG)n	1	0	0	0
(CACGT)n	1	0	0.01	0
UCON18	1	0	0.01	0
(CGGAG)n	1	0	0.02	0
(GACTG)n	1	0	0.04	0
LTR16D2	1	0	0.07	0
MLT1E1A-int	1	0	0.03	0
LTR45C	1	0	0.03	0
(CAATG)n	1	0	0.02	0
MER4CL34	1	0	0	0
(CGATG)n	1	0	0	0
MER101B	1	0	0.04	0
Ricksha_a	1	0	0.05	0
(CACTA)n	1	0	0.11	0
LTR75_1	1	0	0	0
LTR59	1	0	0.01	0
(CATGT)n	1	0	0.04	0
MLT1G3-int	1	0	0.06	0
UCON17	1	0	0.03	0
Eulor9B	1	0	0.02	0
UCON16	1	0	0.03	0
(ACGTG)n	1	0	0	0
(CAAGT)n	1	0	0.01	0
MER47C	1	0	0.02	0
L1M2a1	1	0	0.01	0
(AGTTG)n	1	0	0.03	0
(TTAAG)n	1	0	0.02	0
(CTTAA)n	1	0	0.01	0
(CCGG)n	1	0	0.01	0
(CGAGG)n	1	0	0.04	0
(TATCG)n	1	0	0	0
RLTR3_Mm	1	0	0.03	0
(GCGTG)n	1	0	0.02	0
MLT1L-int	1	0	0.02	0
(CCTAA)n	1	0	0.02	0
RMER3D3	1	0	0	0
MER132	1	0	0.02	0
(GCCTAA)n	1	0	0.02	0
MLT1G-int	1	0	0.04	0
(GCATG)n	1	0	0.04	0
LTR27C	1	0	0.01	0
X7D_LINE	1	0	0.01	0
(CGGGA)n	1	0	0.02	0
(AGTAG)n	1	0	0.04	0
LTR39	1	0	0.02	0
LTR9D	1	0	0.01	0
(CATTG)n	1	0	0.02	0
MLT1E1-int	1	0	0	0
(CAACG)n	1	0	0	0
UCON9	1	0	0.04	0
RLTR43A	1	0	0	0
MER51-int	1	0	0.01	0
L1M2b	1	0	0.01	0
MER72	1	0	0.01	0
(CCGGA)n	1	0	0	NA
(TTCGGG)n	1	0	0.01	0
(CACGC)n	1	0	0.01	0
(TCCGG)n	1	0	0	0
(CAGCG)n	1	0	0.01	0
Ricksha_b	1	0	0.01	0
(CCCTA)n	1	0	0.01	0
(CGCTG)n	1	0	0.01	0
LTR34	1	0	0.01	0
(TTCCG)n	1	0	0	0
MER57E3	1	0	0	0
RLTR47_MM	1	0	0.06	0
(CGGT)n	1	0	0.02	0
(CTTCG)n	1	0	0	0
MER83B-int	1	0	0.01	0
(CCCGAA)n	1	0	0.01	0
(TTACG)n	1	0	0.01	0
(CGAAA)n	1	0	0.04	0
(ACCG)n	1	0	0.01	0
MARINER1_EC	1	0	0	0
C573_MM	1	0	1.88	0
HERVL32-int	1	0	0	NA
(TCGGG)n	1	0	0	0
(CCCGA)n	1	0	0	0
MER66A	1	0	0.01	0
Tigger1a_Mars	1	0	0	0
(CATCG)n	1	0	0	0
(CGTTG)n	1	0	0	0
(CGGTG)n	1	0	0.01	0
LTR36	1	0	0.01	0
(CGAAG)n	1	0	0	0
MER50	1	0	0.02	0
MamRep1161	1	0	0.01	0
RNLTR23	1	0	0	0
(CGGAA)n	1	0	0.01	0
(ACTCG)n	1	0	0	0
(CACTT)n	1	0	0.01	0
(AAGTG)n	1	0	0.02	0
(ACTTG)n	1	0	0.01	0
LTR64	1	0	0.01	0
(CCGTA)n	1	0	0	0
Cheshire_Mars_	1	0	0.01	0
MLT1E-int	1	0	0.01	0
(CGTAG)n	1	0	0	0
MLT1N2-int	1	0	0	0
RMER3D4	1	0	0	0
HUERS-P3b-int	1	0	0.01	0
nhAT5a_ML	1	0	0	0
RMER3D1	1	0	0	0
(TCGTG)n	1	0	0	0
(CGAGT)n	1	0	0	0
(TTCGG)n	1	0	0	0
Cheshire_Mars	1	0	0	0
(CTACG)n	1	0	0	NA
LTR44	1	0	0	0
RLTR43B	1	0	0	0
MLT1O-int	1	0	0	0
(CGAAT)n	1	0	0	0
