## Supplementary Table 15 for "Erythropoietin reshapes the adult hippocampal chromatin landscape to promote neurogenesis"

### Sheet: S15_TE-DARs within 10 kb of TSS
Peak	Summit	avg_log2FC	signed_distance_to_TSS	tx_id	GENEID	gene_symbol
chr7:46102450-46104989	chr7:46103719-46103719	-0.74693	2114	59748	20927	Abcc8
chr2:136562015-136562993	chr2:136562504-136562504	-0.894884	9570	12571	319196	Ankef1
chr4:41028935-41030559	chr4:41029747-41029747	0.889712	6563	30731	11832	Aqp7
chr2:166799454-166800900	chr2:166800177-166800177	1.16652	-5411	13554	99371	Arfgef2
chr8:14992072-14994864	chr8:14993468-14993468	-0.793473	-2668	63965	234094	Arhgef10
chr1:171259815-171264537	chr1:171262176-171262176	0.822659	-8152	3515	57370	B4galt3
chr3:122478475-122481415	chr3:122479945-122479945	1.0357	-3778	22271	29815	Bcar3
chr12:111666114-111669956	chr12:111668035-111668035	0.771663	3450	98282	12709	Ckb
chr16:18057868-18059959	chr16:18058913-18058913	-1.21176	6021	115946	13353	Dgcr6
chr7:133767706-133769095	chr7:133768400-133768400	1.29145	8109	62970	101437	Dhx32
chr4:141882474-141884161	chr4:141883317-141883317	-1.06361	-8397	33504	27984	Efhd2
chr7:64764800-64766484	chr7:64765642-64765642	-0.817326	8010	60286	70638	Entrep2
chr11:57520630-57523177	chr11:57521903-57521903	0.85661	-3286	90084	67726	Fam114a2
chr7:133767706-133769095	chr7:133768400-133768400	1.29145	-8461	56361	66930	Fank1
chr4:141927815-141929827	chr4:141928821-141928821	-0.883089	4268	33508	329977	Fhad1
chr5:110597356-110599454	chr5:110598405-110598405	1.35859	-5116	36808	231605	Galnt9
chr19:55235721-55237468	chr19:55236594-55236594	-0.889631	4642	134780	73707	Gucy2g
chr4:154956456-154959454	chr4:154957955-154957955	1.7276	-2968	30106	15208	Hes5
chr6:115890559-115892228	chr6:115891393-115891393	1.15776	-2583	46122	81896	Ift122
chr7:46102450-46104989	chr7:46103719-46103719	-0.74693	-2955	59744	16514	Kcnj11
chr14:23796513-23797833	chr14:23797173-23797173	11.343	6131	107855	16531	Kcnma1
chr15:101803010-101804744	chr15:101803877-101803877	-0.894012	-1531	115241	223915	Krt73
chr10:58391513-58393842	chr10:58392677-58392677	1.33584	-1696	79127	110829	Lims1
chr15:82085275-82088658	chr15:82086966-82086966	-0.619615	3803	111867	74369	Mei1
chr11:57520630-57523177	chr11:57521903-57521903	0.85661	-1061	85806	216760	Mfap3
chr4:148058322-148061737	chr4:148060029-148060029	-0.976392	7351	29867	17769	Mthfr
chr19:53309354-53313527	chr19:53311440-53311440	-0.725391	922	132563	17859	Mxi1
chr18:65186534-65190007	chr18:65188270-65188270	-0.705332	7125	128461	83814	Nedd4l
chr4:41028935-41030559	chr4:41029747-41029747	0.889712	6543	26956	74164	Nfx1
chr15:79798080-79799685	chr15:79798882-79798882	2.76857	-7901	114264	504193	Npcd
chr15:79798080-79799685	chr15:79798882-79798882	2.76857	5827	114263	73340	Nptxr
chr17:27655274-27658086	chr17:27656680-27656680	0.981344	1092	121080	23969	Pacsin1
chr4:154956456-154959454	chr4:154957955-154957955	1.7276	-6168	30108	269614	Pank4
chr10:127216163-127217540	chr10:127216851-127216851	-0.949428	-5266	84374	117150	Pip4k2c
chr19:56450484-56452970	chr19:56451727-56451727	1.54869	-9913	132663	226245	Plekhs1
chr6:88869098-88871021	chr6:88870059-88870059	-0.942918	3986	49224	319655	Podxl2
chr8:123816435-123818349	chr8:123817392-123817392	2.84848	-9937	66865	19341	Rab4a
chr6:113741437-113743933	chr6:113742685-113742685	1.1751	-1942	49668	110379	Sec13
chr6:17693821-17694956	chr6:17694388-17694388	1.03895	221	43374	64213	St7
chr1:129272815-129274042	chr1:129273428-129273428	-0.828756	-35	2540	210417	Thsd7b
chr2:166799454-166800900	chr2:166800177-166800177	1.16652	6178	13553	76367	Trp53rkb
chr5:143270753-143272572	chr5:143271662-143271662	-1.64922	-1640	42817	54201	Zfp316
