## Supplementary Table 16 for "Erythropoietin reshapes the adult hippocampal chromatin landscape to promote neurogenesis"

### Sheet: S16_TF-bound TE-DARs GO analysi
ID	Description	GeneRatio	BgRatio	pvalue	p.adjust	qvalue	geneID	Count	ontology	GeneRatio_num	negLog10Padj
GO:0010959	regulation of metal ion transport___Biological Process	35/643	458/28943	2.90501e-10	1.21168e-06	1.06843e-06	Hecw2/Adora1/Nos1ap/Lcn2/Stk39/Sestd1/Trpc4/Camk2d/Hsd3b2/Ank2/Pde4b/Kcnab2/Dpp6/Cxcl1/Tesc/Cacna1c/Fxyd2/Sln/Fyn/Ank3/Atp2b1/Ppp2ca/Mllt6/Gck/Fgf11/Vmp1/Cacna1g/Stac2/Actn2/Ubqln1/Mchr1/Tmbim6/Lhcgr/Nedd4l/Neto1	35	Biological Process	0.0544323	5.91661
GO:1904062	regulation of cation transmembrane transport___Biological Process	29/643	414/28943	6.6083e-08	0.000137816	0.000121523	Hecw2/Nos1ap/Lcn2/Stk39/Sestd1/Camk2d/Ank2/Pde4b/Slc6a9/Kcnab2/Dpp6/Tesc/Cacna1c/Fxyd2/Sln/Fyn/Ank3/Ppp2ca/Dlg4/Fgf11/Vmp1/Stac2/Cacng4/Actn2/Ubqln1/Tmbim6/Lhcgr/Nedd4l/Neto1	29	Biological Process	0.0451011	3.8607
GO:0007264	small GTPase mediated signal transduction___Biological Process	28/643	434/28943	5.91402e-07	0.000635567	0.000560428	Map4k4/Ralb/Rapgef1/Chn1/Dgkz/Rit1/Bcar3/Camk2d/Plekhg5/Arhgap24/Trim28/Arhgef7/Prag1/Mras/Dock3/Rap1b/Rufy1/Rapgef5/Ccdc88c/Arhgef28/Dock9/Rnd1/Rhebl1/Itsn1/Tiam2/Dynlt1b/Spry4/Shoc2	28	Biological Process	0.0435459	3.19684
GO:0050808	synapse organization___Biological Process	28/643	496/28943	7.7047e-06	0.00176817	0.00155914	Nos1ap/Tsc1/Dgkz/Cbln4/Adgrb2/Septin11/Cttnbp2/Pdzrn3/Picalm/Ntrk3/Arhgef7/Cntnap4/Unc13a/Ephb1/Sema3f/Fyn/Ank3/Dlg4/Camk2b/Chrnb1/Sdk2/Numb/Erc2/Arhgap22/Slitrk6/Nptxr/Itsn1/Slitrk4	28	Biological Process	0.0435459	2.75248
GO:0006816	calcium ion transport___Biological Process	25/643	449/28943	2.93749e-05	0.00395234	0.00348509	Trpm8/Nos1ap/Slc25a25/Sestd1/Trpc4/Camk2d/Ank2/Pde4b/Cacna1c/Prkcb/Sln/Fyn/Atp2b1/Ppp2ca/Gck/Camk2b/Vmp1/Cacna1g/Stac2/Cacng4/Ubqln1/Cacna2d3/Mchr1/Tmbim6/Lhcgr	25	Biological Process	0.0388802	2.40315
GO:0043270	positive regulation of ion transport___Biological Process	23/643	343/28943	3.13438e-06	0.00108946	0.000960659	Adora1/Lcn2/Stk39/Trpc4/Ank2/Htr6/Dpp6/Cxcl1/Tesc/Cacna1c/Ank3/Atp2b1/Slc6a4/Mllt6/Vmp1/Stac2/Cacng4/Actn2/Mchr1/Snx4/Gabbr1/Lhcgr/Nedd4l	23	Biological Process	0.0357698	2.96279
GO:0043087	regulation of GTPase activity___Biological Process	22/643	351/28943	1.47617e-05	0.00236812	0.00208815	Map4k4/Tsc1/Rapgef1/Chn1/Prex1/Bcar3/Arhgap24/Sgsm1/Picalm/Ntrk3/Iqgap1/Arhgef7/Tbc1d9/Elmod1/Rgs6/Rapgef5/Amph/Snx18/Arhgap22/Dock9/Tiam2/Dynlt1b	22	Biological Process	0.0342146	2.6256
GO:0003012	muscle system process___Biological Process	22/643	432/28943	0.00030568	0.0227677	0.020076	Adora1/Pik3ca/Camk2d/Ank2/Tmod1/Pde4b/Zdhhc21/Cacna1c/Myh14/Sln/Atp2b1/Foxo3/Myl6/Myl6b/Myh1/Myl4/Chrnb1/Cacna1g/Stac2/Chga/Smad5/Actn2	22	Biological Process	0.0342146	1.64268
GO:0034329	cell junction assembly___Biological Process	22/643	445/28943	0.000456816	0.0302442	0.0266686	Map4k4/Tns1/Tsc1/Rapgef1/Fmn1/Cbln4/Adgrb2/Actn4/Ntrk3/Iqgap1/Cldn18/Ephb1/Rap1b/Vmp1/Sdk2/Numb/Actn2/Slitrk6/Cdh10/Nptxr/Nedd4l/Slitrk4	22	Biological Process	0.0342146	1.51936
GO:0050767	regulation of neurogenesis___Biological Process	22/643	463/28943	0.000771687	0.043496	0.0383538	Per2/Mir124a-3/Zeb2/Hes5/Smarcd3/Numbl/Sema4b/Picalm/Ntrk3/Slc7a5/Ldlr/Lingo1/Sema3f/Bcl11a/Tmem98/Camk2b/Nr1d1/Numb/Dct/Tiam2/Dynlt1b/Tbc1d24	22	Biological Process	0.0342146	1.36155
GO:0042391	regulation of membrane potential___Biological Process	22/643	469/28943	0.000911921	0.0469583	0.0414068	Adora1/Nos1ap/Scn2a/Mtch2/Trpc4/Camk2d/Ank2/Kcnab2/Dpp6/Cacna1c/Myh14/Ntrk3/Insyn1/Ank3/Dlg4/Chrnb1/Cacna1g/Actn2/Kcnh3/Tbc1d24/Nedd4l/Neto1	22	Biological Process	0.0342146	1.32829
GO:0032412	regulation of ion transmembrane transporter activity___Biological Process	21/643	293/28943	2.97122e-06	0.00108946	0.000960659	Hecw2/Nos1ap/Stk39/Camk2d/Ank2/Pde4b/Slc6a9/Tesc/Fxyd2/Sln/Ank3/Ppp2ca/Dlg4/Fgf11/Vmp1/Stac2/Cacng4/Actn2/Ubqln1/Nedd4l/Neto1	21	Biological Process	0.0326594	2.96279
GO:0022898	regulation of transmembrane transporter activity___Biological Process	21/643	303/28943	5.01538e-06	0.00149423	0.00131758	Hecw2/Nos1ap/Stk39/Camk2d/Ank2/Pde4b/Slc6a9/Tesc/Fxyd2/Sln/Ank3/Ppp2ca/Dlg4/Fgf11/Vmp1/Stac2/Cacng4/Actn2/Ubqln1/Nedd4l/Neto1	21	Biological Process	0.0326594	2.82558
GO:0032409	regulation of transporter activity___Biological Process	21/643	317/28943	1.00222e-05	0.00190012	0.00167548	Hecw2/Nos1ap/Stk39/Camk2d/Ank2/Pde4b/Slc6a9/Tesc/Fxyd2/Sln/Ank3/Ppp2ca/Dlg4/Fgf11/Vmp1/Stac2/Cacng4/Actn2/Ubqln1/Nedd4l/Neto1	21	Biological Process	0.0326594	2.72122
GO:0070588	calcium ion transmembrane transport___Biological Process	21/643	325/28943	1.45935e-05	0.00236812	0.00208815	Trpm8/Nos1ap/Slc25a25/Sestd1/Trpc4/Camk2d/Ank2/Pde4b/Cacna1c/Sln/Fyn/Atp2b1/Ppp2ca/Vmp1/Cacna1g/Stac2/Cacng4/Ubqln1/Cacna2d3/Tmbim6/Lhcgr	21	Biological Process	0.0326594	2.6256
GO:0022604	regulation of cell morphogenesis___Biological Process	21/643	338/28943	2.61202e-05	0.00363158	0.00320225	Arpc2/Prex1/Capzb/Myadm/Numbl/Picalm/Actn4/Myh14/Prag1/Unc13a/Fyn/Grip1/Bcl11a/Dlg4/Camk2b/Numb/Myo10/Rnd1/Tbc1d24/Nedd4l/Spry4	21	Biological Process	0.0326594	2.4399
GO:1990778	protein localization to cell periphery___Biological Process	21/643	377/28943	0.000124153	0.0128728	0.0113509	Camk2d/Ank2/Dpp6/Tesc/Mapk10/C2cd5/Myadm/Picalm/Tub/Map7/Ank3/Grip1/Dlg4/Camk2b/Stac2/Numb/Actn2/Fcho2/Nptxr/Npcd/Pacsin1	21	Biological Process	0.0326594	1.89033
GO:0031346	positive regulation of cell projection organization___Biological Process	21/643	441/28943	0.000979547	0.0483505	0.0426344	Arpc2/Rapgef1/Mir124a-3/Lcn2/Zeb2/Numbl/Picalm/Ptpn5/Ntrk3/Iqgap1/Fyn/Grip1/Bcl11a/Dlg4/Camk2b/Numb/Tiam2/Dynlt1b/Pacsin1/Tbc1d24/Dpysl3	21	Biological Process	0.0326594	1.3156
GO:0006813	potassium ion transport___Biological Process	20/643	244/28943	6.44614e-07	0.000635567	0.000560428	Kcnt2/Adora1/Kcnt1/Tsc1/Stk39/Ank2/Kcnab2/Dpp6/Cxcl1/Slc12a3/Fxyd2/Ank3/Gck/Kcns3/Kcnf1/Actn2/Kcnh3/Kcnj4/Nedd4l/Neto1	20	Biological Process	0.0311042	3.19684
GO:0043547	positive regulation of GTPase activity___Biological Process	20/643	261/28943	1.84287e-06	0.000960825	0.000847234	Map4k4/Tsc1/Rapgef1/Chn1/Prex1/Bcar3/Arhgap24/Sgsm1/Picalm/Ntrk3/Arhgef7/Tbc1d9/Elmod1/Rgs6/Rapgef5/Amph/Snx18/Arhgap22/Dock9/Tiam2	20	Biological Process	0.0311042	3.01736
GO:0006936	muscle contraction___Biological Process	20/643	317/28943	3.25372e-05	0.00424102	0.00373964	Adora1/Pik3ca/Camk2d/Ank2/Tmod1/Pde4b/Zdhhc21/Cacna1c/Myh14/Atp2b1/Myl6/Myl6b/Myh1/Myl4/Chrnb1/Cacna1g/Stac2/Chga/Smad5/Actn2	20	Biological Process	0.0311042	2.37253
GO:0018105	peptidyl-serine phosphorylation___Biological Process	20/643	332/28943	6.20198e-05	0.00718568	0.00633617	Smyd3/Camk1g/Pdk1/Stk39/Rassf2/Pik3ca/Bcar3/Camk2d/Dclk2/Prkcg/Prkcb/Ntrk3/Csnk2a2/Rptor/Camk2b/Pdk2/Mast4/Ercc6/Csnk1a1/Rps6ka3	20	Biological Process	0.0311042	2.14353
GO:0018209	peptidyl-serine modification___Biological Process	20/643	354/28943	0.000147925	0.0140773	0.012413	Smyd3/Camk1g/Pdk1/Stk39/Rassf2/Pik3ca/Bcar3/Camk2d/Dclk2/Prkcg/Prkcb/Ntrk3/Csnk2a2/Rptor/Camk2b/Pdk2/Mast4/Ercc6/Csnk1a1/Rps6ka3	20	Biological Process	0.0311042	1.85148
GO:0009914	hormone transport___Biological Process	20/643	383/28943	0.000411626	0.0281457	0.0248183	Ren1/Per2/Pask/Adora1/Cacna1c/Retn/Arhgef7/Cpe/Slc7a5/Midn/Rptor/Gck/Nr1d1/Chga/Gpld1/BC048507/Glud1/Snx4/Itsn1/Gabbr1	20	Biological Process	0.0311042	1.55059
GO:0046879	hormone secretion___Biological Process	19/643	375/28943	0.000815157	0.0451287	0.0397935	Ren1/Per2/Pask/Adora1/Cacna1c/Retn/Arhgef7/Cpe/Midn/Rptor/Gck/Nr1d1/Chga/Gpld1/BC048507/Glud1/Snx4/Itsn1/Gabbr1	19	Biological Process	0.029549	1.34555
GO:0051924	regulation of calcium ion transport___Biological Process	18/643	296/28943	0.000126536	0.0128728	0.0113509	Nos1ap/Sestd1/Trpc4/Camk2d/Ank2/Pde4b/Cacna1c/Sln/Fyn/Atp2b1/Ppp2ca/Vmp1/Cacna1g/Stac2/Ubqln1/Mchr1/Tmbim6/Lhcgr	18	Biological Process	0.0279938	1.89033
GO:0044262	cellular carbohydrate metabolic process___Biological Process	18/643	302/28943	0.000162388	0.014411	0.0127073	Per2/Pask/Dusp12/Pdk1/Mtch2/Midn/Rptor/Gck/Pdk2/Nr1d1/Ppp4r3a/Itpk1/Gpld1/Idnk/Mas1/Lhcgr/Ndst1/Myof	18	Biological Process	0.0279938	1.8413
GO:0016358	dendrite development___Biological Process	18/643	315/28943	0.000271845	0.0209975	0.0185151	Hecw2/Rere/Numbl/Picalm/Iqgap1/Mapk6/Ephb1/Fyn/Grip1/Bcl11a/Dlg4/Camk2b/Numb/Itsn1/Dynlt1b/Pacsin1/Tbc1d24/Nedd4l	18	Biological Process	0.0279938	1.67783
GO:0042886	amide transport___Biological Process	18/643	353/28943	0.00102891	0.0483505	0.0426344	Per2/Pask/Adora1/Aqp7/Cacna1c/Arhgef7/Cpe/Midn/Rptor/Gck/Nr1d1/Chga/Gpld1/BC048507/Glud1/Abcc1/Itsn1/Gabbr1	18	Biological Process	0.0279938	1.3156
GO:0043271	negative regulation of ion transport___Biological Process	17/643	187/28943	1.06664e-06	0.000635567	0.000560428	Hecw2/Adora1/Stk39/Sestd1/Camk2d/Hsd3b2/Slc6a9/Htr6/Fxyd2/Sln/Ank3/Ppp2ca/Actn2/Ubqln1/Tmbim6/Gabbr1/Nedd4l	17	Biological Process	0.0264386	3.19684
GO:0061351	neural precursor cell proliferation___Biological Process	17/643	206/28943	4.02122e-06	0.00129019	0.00113766	Rapgef1/Zeb2/Rere/Daglb/Smarcd3/Ncor2/Numbl/Cntnap4/Tacc1/Ephb1/Foxo3/Slc6a4/Hdac5/Eml1/Numb/Dct/Psmg1	17	Biological Process	0.0264386	2.88935
GO:0031503	protein-containing complex localization___Biological Process	17/643	217/28943	8.05449e-06	0.00176817	0.00155914	Ralb/Kif5c/Mapk10/Ift122/Tub/Ap2a2/Cilk1/Grip1/Dlg4/Cacng4/Numb/BC048507/Nptxr/Npcd/Pacsin1/Dync2li1/Neto1	17	Biological Process	0.0264386	2.75248
GO:0006814	sodium ion transport___Biological Process	17/643	250/28943	4.96822e-05	0.00627953	0.00553715	Hecw2/Scn2a/Stk39/Camk2d/Slc9b1/Slc6a17/Slc6a9/Cxcl1/Tesc/Slc12a3/Fxyd2/Ank3/Slc6a4/Mllt6/Fgf11/Nedd4l/Neto1	17	Biological Process	0.0264386	2.20207
GO:0099003	vesicle-mediated transport in synapse___Biological Process	17/643	260/28943	8.0669e-05	0.00885862	0.00781133	Mapk10/Prkcg/Picalm/Prkcb/Ap2a2/Unc13a/Grip1/Rap1b/Numb/Amph/Fcho2/Erc2/Cadps/Itsn1/Pacsin1/Tbc1d24/Rab27b	17	Biological Process	0.0264386	2.05263
GO:0046883	regulation of hormone secretion___Biological Process	17/643	308/28943	0.000589288	0.0361459	0.0318726	Ren1/Per2/Pask/Adora1/Retn/Arhgef7/Midn/Rptor/Gck/Nr1d1/Chga/Gpld1/BC048507/Glud1/Snx4/Itsn1/Gabbr1	17	Biological Process	0.0264386	1.44194
GO:0031647	regulation of protein stability___Biological Process	17/643	312/28943	0.000680597	0.0411416	0.0362777	Usp40/Tsc1/Rassf2/Ank2/Plpp3/Tesc/Hip1r/Ncor2/Cdkn2aip/Usp3/Xbp1/Nr1d1/Ccdc88c/Pinx1/Ccar2/Derl1/Nedd4l	17	Biological Process	0.0264386	1.38572
GO:0015833	peptide transport___Biological Process	17/643	320/28943	0.000900017	0.0469246	0.0413771	Per2/Pask/Adora1/Cacna1c/Arhgef7/Cpe/Midn/Rptor/Gck/Nr1d1/Chga/Gpld1/BC048507/Glud1/Abcc1/Itsn1/Gabbr1	17	Biological Process	0.0264386	1.3286
GO:0071805	potassium ion transmembrane transport___Biological Process	16/643	207/28943	1.74621e-05	0.00269757	0.00237865	Kcnt2/Kcnt1/Stk39/Ank2/Kcnab2/Dpp6/Slc12a3/Fxyd2/Ank3/Kcns3/Kcnf1/Actn2/Kcnh3/Kcnj4/Nedd4l/Neto1	16	Biological Process	0.0248834	2.56903
GO:0030048	actin filament-based movement___Biological Process	14/643	128/28943	1.05216e-06	0.000635567	0.000560428	Myo1b/Adora1/Pik3ca/Camk2d/Ank2/Pde4b/Cacna1c/Actn4/Myh14/Myl6/Myl6b/Cacna1g/Evl/Ccdc88c	14	Biological Process	0.0217729	3.19684
GO:0034763	negative regulation of transmembrane transport___Biological Process	14/643	149/28943	6.41404e-06	0.00167206	0.00147438	Hecw2/Stk39/Sestd1/Camk2d/Slc6a9/Prkcb/Fxyd2/Sln/Ank3/Ppp2ca/Actn2/Ubqln1/Tmbim6/Nedd4l	14	Biological Process	0.0217729	2.77675
GO:0035725	sodium ion transmembrane transport___Biological Process	14/643	153/28943	8.71659e-06	0.00181785	0.00160294	Hecw2/Scn2a/Stk39/Camk2d/Slc6a17/Slc6a9/Tesc/Slc12a3/Fxyd2/Ank3/Slc6a4/Fgf11/Nedd4l/Neto1	14	Biological Process	0.0217729	2.74044
GO:1903169	regulation of calcium ion transmembrane transport___Biological Process	14/643	201/28943	0.000174921	0.0151999	0.0134029	Nos1ap/Sestd1/Camk2d/Ank2/Pde4b/Cacna1c/Sln/Fyn/Ppp2ca/Vmp1/Stac2/Ubqln1/Tmbim6/Lhcgr	14	Biological Process	0.0217729	1.81816
GO:0030705	cytoskeleton-dependent intracellular transport___Biological Process	14/643	207/28943	0.000237192	0.0193986	0.0171052	Myo1b/Kif5c/Sun1/Bicdl1/Ift122/Tub/Actn4/Cilk1/Actr10/Ccdc88c/BC048507/Myo10/Dync2li1/Rab27b	14	Biological Process	0.0217729	1.71223
GO:0002791	regulation of peptide secretion___Biological Process	14/643	240/28943	0.00103169	0.0483505	0.0426344	Per2/Pask/Adora1/Arhgef7/Midn/Rptor/Gck/Nr1d1/Chga/Gpld1/BC048507/Glud1/Itsn1/Gabbr1	14	Biological Process	0.0217729	1.3156
GO:1904063	negative regulation of cation transmembrane transport___Biological Process	13/643	108/28943	8.49194e-07	0.000635567	0.000560428	Hecw2/Stk39/Sestd1/Camk2d/Slc6a9/Fxyd2/Sln/Ank3/Ppp2ca/Actn2/Ubqln1/Tmbim6/Nedd4l	13	Biological Process	0.0202177	3.19684
GO:0034766	negative regulation of ion transmembrane transport___Biological Process	13/643	117/28943	2.12742e-06	0.000985941	0.00086938	Hecw2/Stk39/Sestd1/Camk2d/Slc6a9/Fxyd2/Sln/Ank3/Ppp2ca/Actn2/Ubqln1/Tmbim6/Nedd4l	13	Biological Process	0.0202177	3.00615
GO:0006941	striated muscle contraction___Biological Process	13/643	173/28943	0.000139686	0.0138721	0.0122321	Adora1/Pik3ca/Camk2d/Ank2/Pde4b/Cacna1c/Myh14/Myl4/Chrnb1/Cacna1g/Stac2/Chga/Smad5	13	Biological Process	0.0202177	1.85786
GO:2001257	regulation of cation channel activity___Biological Process	13/643	196/28943	0.000471488	0.0307278	0.0270951	Nos1ap/Ank2/Pde4b/Slc6a9/Ank3/Dlg4/Fgf11/Stac2/Cacng4/Actn2/Ubqln1/Nedd4l/Neto1	13	Biological Process	0.0202177	1.51247
GO:0032271	regulation of protein polymerization___Biological Process	13/643	206/28943	0.00075198	0.0430452	0.0379563	Arpc2/Ambra1/Fmn1/Psrc1/Pde4dip/Tmod1/Capzb/Hip1r/Eln/Myadm/Arhgef7/Evl/Vdac2	13	Biological Process	0.0202177	1.36608
GO:0099173	postsynapse organization___Biological Process	13/643	208/28943	0.000822293	0.0451287	0.0397935	Nos1ap/Dgkz/Ntrk3/Arhgef7/Ephb1/Sema3f/Fyn/Dlg4/Camk2b/Chrnb1/Numb/Arhgap22/Nptxr	13	Biological Process	0.0202177	1.34555
GO:0010721	negative regulation of cell development___Biological Process	13/643	211/28943	0.00093806	0.0477152	0.0420742	Hes5/Sema4b/Actn4/Ntrk3/Ldlr/Lingo1/Cldn18/Sema3f/Bcl11a/Tmem98/Nr1d1/Dynlt1b/Spry4	13	Biological Process	0.0202177	1.32134
GO:0034767	positive regulation of ion transmembrane transport___Biological Process	13/643	213/28943	0.00102258	0.0483505	0.0426344	Lcn2/Stk39/Ank2/Dpp6/Tesc/Cacna1c/Ank3/Vmp1/Stac2/Cacng4/Actn2/Lhcgr/Nedd4l	13	Biological Process	0.0202177	1.3156
GO:0043266	regulation of potassium ion transport___Biological Process	12/643	114/28943	9.16396e-06	0.00182014	0.00160496	Adora1/Stk39/Ank2/Kcnab2/Dpp6/Cxcl1/Fxyd2/Ank3/Gck/Actn2/Nedd4l/Neto1	12	Biological Process	0.0186625	2.7399
GO:0010675	regulation of cellular carbohydrate metabolic process___Biological Process	12/643	167/28943	0.000376051	0.0265849	0.023442	Pask/Dusp12/Pdk1/Mtch2/Midn/Rptor/Gck/Pdk2/Ppp4r3a/Gpld1/Mas1/Lhcgr	12	Biological Process	0.0186625	1.57536
GO:0048813	dendrite morphogenesis___Biological Process	12/643	186/28943	0.000978857	0.0483505	0.0426344	Hecw2/Rere/Numbl/Picalm/Ephb1/Fyn/Grip1/Dlg4/Camk2b/Numb/Tbc1d24/Nedd4l	12	Biological Process	0.0186625	1.3156
GO:0032413	negative regulation of ion transmembrane transporter activity___Biological Process	11/643	85/28943	2.87583e-06	0.00108946	0.000960659	Hecw2/Stk39/Camk2d/Slc6a9/Fxyd2/Sln/Ank3/Ppp2ca/Actn2/Ubqln1/Nedd4l	11	Biological Process	0.0171073	2.96279
GO:0032410	negative regulation of transporter activity___Biological Process	11/643	94/28943	7.77173e-06	0.00176817	0.00155914	Hecw2/Stk39/Camk2d/Slc6a9/Fxyd2/Sln/Ank3/Ppp2ca/Actn2/Ubqln1/Nedd4l	11	Biological Process	0.0171073	2.75248
GO:0002028	regulation of sodium ion transport___Biological Process	11/643	100/28943	1.41397e-05	0.00236812	0.00208815	Hecw2/Stk39/Camk2d/Cxcl1/Tesc/Fxyd2/Ank3/Mllt6/Fgf11/Nedd4l/Neto1	11	Biological Process	0.0171073	2.6256
GO:0001508	action potential___Biological Process	11/643	148/28943	0.000490416	0.0314696	0.0277492	Scn2a/Trpc4/Camk2d/Ank2/Kcnab2/Dpp6/Cacna1c/Myh14/Ntrk3/Ank3/Cacna1g	11	Biological Process	0.0171073	1.50211
GO:0070252	actin-mediated cell contraction___Biological Process	10/643	97/28943	6.05817e-05	0.00718568	0.00633617	Adora1/Pik3ca/Camk2d/Ank2/Pde4b/Cacna1c/Myl6/Myl6b/Cacna1g/Ccdc88c	10	Biological Process	0.0155521	2.14353
GO:0060048	cardiac muscle contraction___Biological Process	10/643	132/28943	0.000753368	0.0430452	0.0379563	Adora1/Pik3ca/Camk2d/Ank2/Pde4b/Cacna1c/Myl4/Cacna1g/Chga/Smad5	10	Biological Process	0.0155521	1.36608
GO:2000649	regulation of sodium ion transmembrane transporter activity___Biological Process	9/643	59/28943	5.81773e-06	0.00161772	0.00142647	Hecw2/Stk39/Camk2d/Tesc/Fxyd2/Ank3/Fgf11/Nedd4l/Neto1	9	Biological Process	0.0139969	2.7911
GO:1902305	regulation of sodium ion transmembrane transport___Biological Process	9/643	70/28943	2.42415e-05	0.00348659	0.0030744	Hecw2/Stk39/Camk2d/Tesc/Fxyd2/Ank3/Fgf11/Nedd4l/Neto1	9	Biological Process	0.0139969	2.4576
GO:1901379	regulation of potassium ion transmembrane transport___Biological Process	9/643	93/28943	0.000228252	0.0190408	0.0167897	Stk39/Ank2/Kcnab2/Dpp6/Fxyd2/Ank3/Actn2/Nedd4l/Neto1	9	Biological Process	0.0139969	1.72032
GO:0099072	regulation of postsynaptic membrane neurotransmitter receptor levels___Biological Process	9/643	96/28943	0.000290134	0.0220027	0.0194015	Mapk10/Ap2a2/Grip1/Dlg4/Cacng4/Numb/Nptxr/Npcd/Pacsin1	9	Biological Process	0.0139969	1.65752
GO:0097120	receptor localization to synapse___Biological Process	8/643	75/28943	0.000258945	0.0207704	0.0183149	Kif5c/Mapk10/Grip1/Dlg4/Cacng4/Nptxr/Npcd/Neto1	8	Biological Process	0.0124417	1.68256
GO:0032272	negative regulation of protein polymerization___Biological Process	8/643	84/28943	0.000562184	0.0355283	0.0313281	Arpc2/Tmod1/Capzb/Hip1r/Myadm/Arhgef7/Evl/Vdac2	8	Biological Process	0.0124417	1.44943
GO:0006664	glycolipid metabolic process___Biological Process	8/643	92/28943	0.0010286	0.0483505	0.0426344	B4galt3/Sccpdh/Cwh43/Pyurf/Map7/Gpld1/Tm9sf2/St3gal1	8	Biological Process	0.0124417	1.3156
GO:0072583	clathrin-dependent endocytosis___Biological Process	7/643	45/28943	5.63501e-05	0.00691283	0.00609558	Lmbrd1/Sgip1/Hip1r/Picalm/Ap2a2/Fcho2/Itsn1	7	Biological Process	0.0108865	2.16034
GO:1901016	regulation of potassium ion transmembrane transporter activity___Biological Process	7/643	67/28943	0.000708988	0.0421272	0.0371469	Stk39/Ank2/Fxyd2/Ank3/Actn2/Nedd4l/Neto1	7	Biological Process	0.0108865	1.37544
GO:0086003	cardiac muscle cell contraction___Biological Process	7/643	69/28943	0.000846706	0.0458651	0.0404428	Adora1/Pik3ca/Camk2d/Ank2/Pde4b/Cacna1c/Cacna1g	7	Biological Process	0.0108865	1.33852
GO:0021846	cell proliferation in forebrain___Biological Process	6/643	35/28943	0.000110109	0.011776	0.0103838	Zeb2/Ncor2/Numbl/Tacc1/Numb/Dct	6	Biological Process	0.00933126	1.929
GO:0045686	negative regulation of glial cell differentiation___Biological Process	6/643	37/28943	0.000151877	0.0140773	0.012413	Hes5/Ntrk3/Ldlr/Lingo1/Tmem98/Nr1d1	6	Biological Process	0.00933126	1.85148
GO:0090075	relaxation of muscle___Biological Process	6/643	37/28943	0.000151877	0.0140773	0.012413	Adora1/Pik3ca/Camk2d/Pde4b/Sln/Chga	6	Biological Process	0.00933126	1.85148
GO:0043268	positive regulation of potassium ion transport___Biological Process	6/643	52/28943	0.00100384	0.0483505	0.0426344	Adora1/Stk39/Ank2/Dpp6/Cxcl1/Actn2	6	Biological Process	0.00933126	1.3156
GO:2000650	negative regulation of sodium ion transmembrane transporter activity___Biological Process	5/643	15/28943	1.33023e-05	0.00236812	0.00208815	Hecw2/Stk39/Camk2d/Fxyd2/Nedd4l	5	Biological Process	0.00777605	2.6256
GO:1902306	negative regulation of sodium ion transmembrane transport___Biological Process	5/643	16/28943	1.89951e-05	0.00282959	0.00249507	Hecw2/Stk39/Camk2d/Fxyd2/Nedd4l	5	Biological Process	0.00777605	2.54828
GO:0010766	negative regulation of sodium ion transport___Biological Process	5/643	21/28943	8.07066e-05	0.00885862	0.00781133	Hecw2/Stk39/Camk2d/Fxyd2/Nedd4l	5	Biological Process	0.00777605	2.05263
GO:1901017	negative regulation of potassium ion transmembrane transporter activity___Biological Process	5/643	24/28943	0.000159534	0.014411	0.0127073	Stk39/Fxyd2/Ank3/Actn2/Nedd4l	5	Biological Process	0.00777605	1.8413
GO:1901380	negative regulation of potassium ion transmembrane transport___Biological Process	5/643	29/28943	0.000406684	0.0281457	0.0248183	Stk39/Fxyd2/Ank3/Actn2/Nedd4l	5	Biological Process	0.00777605	1.55059
GO:1902514	regulation of calcium ion transmembrane transport via high voltage-gated calcium channel___Biological Process	4/643	14/28943	0.000202296	0.0172199	0.0151842	Nos1ap/Sestd1/Camk2d/Cacna1c	4	Biological Process	0.00622084	1.76397
GO:0061577	calcium ion transmembrane transport via high voltage-gated calcium channel___Biological Process	4/643	15/28943	0.000271021	0.0209975	0.0185151	Nos1ap/Sestd1/Camk2d/Cacna1c	4	Biological Process	0.00622084	1.67783
GO:0035721	intraciliary retrograde transport___Biological Process	4/643	16/28943	0.00035503	0.0255315	0.0225131	Ift122/Cilk1/BC048507/Dync2li1	4	Biological Process	0.00622084	1.59292
GO:0055119	relaxation of cardiac muscle___Biological Process	4/643	16/28943	0.00035503	0.0255315	0.0225131	Pik3ca/Camk2d/Pde4b/Chga	4	Biological Process	0.00622084	1.59292
GO:0048268	clathrin coat assembly___Biological Process	4/643	17/28943	0.000456141	0.0302442	0.0266686	Sgip1/Hip1r/Picalm/Fcho2	4	Biological Process	0.00622084	1.51936
GO:1901077	regulation of relaxation of muscle___Biological Process	4/643	18/28943	0.000576206	0.035871	0.0316303	Camk2d/Pde4b/Sln/Chga	4	Biological Process	0.00622084	1.44526
GO:2000786	positive regulation of autophagosome assembly___Biological Process	4/643	19/28943	0.000717102	0.0421272	0.0371469	Ralb/Pip4k2b/Snx18/Snx4	4	Biological Process	0.00622084	1.37544
GO:0044090	positive regulation of vacuole organization___Biological Process	4/643	20/28943	0.00088072	0.0464998	0.0410025	Ralb/Pip4k2b/Snx18/Snx4	4	Biological Process	0.00622084	1.33255
GO:0048712	negative regulation of astrocyte differentiation___Biological Process	4/643	20/28943	0.00088072	0.0464998	0.0410025	Hes5/Ntrk3/Ldlr/Nr1d1	4	Biological Process	0.00622084	1.33255
GO:0097060	synaptic membrane___Cellular Component	37/635	469/28804	2.87868e-11	1.49979e-08	1.10905e-08	Adora1/Scn2a/Epb41l1/Nbea/Gria2/Ank2/Slc6a9/Tmem240/Hip1r/Cacna1c/Prkcg/Sema4b/Picalm/Ptpn5/Ntrk3/Cntnap4/Cpe/Unc13a/Grik4/Ank3/Atp2b1/Grip1/Dlg4/Slc6a4/Chrnb1/Cacng4/Ninj1/Actn2/Fcho2/Erc2/Kctd12/Cdh10/Kcnj4/Itsn1/Pacsin1/Gabbr1/Neto1	37	Cellular Component	0.0582677	7.82397
GO:0099572	postsynaptic specialization___Cellular Component	30/635	438/28804	5.43404e-08	1.41557e-05	1.04677e-05	Adora1/Tsc1/Epb41l1/Dgkz/Gria2/Ank2/Pde4b/Slc6a9/Capzb/Kcnab2/Septin11/Hip1r/Mapk10/Cacna1c/Prkcg/Picalm/Insyn1/Fyn/Bcl11a/Ppp2ca/Dlg4/Camk2b/Chrnb1/Cacng4/Numb/Actn2/Erc2/Cdh10/Pacsin1/Neto1	30	Cellular Component	0.0472441	4.84907
GO:0098984	neuron to neuron synapse___Cellular Component	29/635	437/28804	1.76595e-07	3.06686e-05	2.26785e-05	Adora1/Tsc1/Epb41l1/Dgkz/Gria2/Ank2/Pde4b/Slc6a9/Capzb/Kcnab2/Septin11/Hip1r/Mapk10/Cacna1c/Prkcg/Picalm/Insyn1/Grik4/Fyn/Bcl11a/Ppp2ca/Dlg4/Camk2b/Cacng4/Numb/Actn2/Erc2/Pacsin1/Neto1	29	Cellular Component	0.0456693	4.51331
GO:0014069	postsynaptic density___Cellular Component	27/635	398/28804	3.03604e-07	3.89766e-05	2.8822e-05	Adora1/Tsc1/Epb41l1/Dgkz/Gria2/Ank2/Pde4b/Slc6a9/Capzb/Kcnab2/Hip1r/Mapk10/Cacna1c/Prkcg/Picalm/Insyn1/Fyn/Bcl11a/Ppp2ca/Dlg4/Camk2b/Cacng4/Numb/Actn2/Erc2/Pacsin1/Neto1	27	Cellular Component	0.0425197	4.4092
GO:0032279	asymmetric synapse___Cellular Component	27/635	406/28804	4.48867e-07	3.89766e-05	2.8822e-05	Adora1/Tsc1/Epb41l1/Dgkz/Gria2/Ank2/Pde4b/Slc6a9/Capzb/Kcnab2/Hip1r/Mapk10/Cacna1c/Prkcg/Picalm/Insyn1/Fyn/Bcl11a/Ppp2ca/Dlg4/Camk2b/Cacng4/Numb/Actn2/Erc2/Pacsin1/Neto1	27	Cellular Component	0.0425197	4.4092
GO:0031252	cell leading edge___Cellular Component	25/635	409/28804	5.32532e-06	0.000247359	0.000182914	Arpc2/Scyl3/Adora1/Tsc1/Dgkz/Pik3ca/Capzb/Plekhg5/Tesc/Hip1r/Ldb2/C2cd5/Myadm/Iqgap1/Arhgef7/Atp2b1/Evl/Amph/Unc5a/Myo10/Itsn1/Dynlt1b/Pacsin1/Gabbr1/Dpysl3	25	Cellular Component	0.0393701	3.60667
GO:0150034	distal axon___Cellular Component	24/635	379/28804	4.5091e-06	0.000247359	0.000182914	Arpc2/Cdk5r2/Adora1/Tsc1/Kif5c/Gria2/Kcnab2/Prkcg/Prkcb/Myh14/Iqgap1/Arhgef7/Unc13a/Grik4/Ppp2ca/Hdac5/Amph/Snx18/Erc2/Npcd/Itsn1/Dynlt1b/Pacsin1/Dpysl3	24	Cellular Component	0.0377953	3.60667
GO:0005938	cell cortex___Cellular Component	23/635	306/28804	3.88123e-07	3.89766e-05	2.8822e-05	Tsc1/Hmcn2/Trpc4/Pde4dip/Frmpd1/Tmod1/Capzb/Septin11/Hip1r/Lancl2/C2cd5/Myadm/Prkcb/Actn4/Iqgap1/Spire2/Unc13a/Phldb1/Dlg4/Gck/Actn2/Erc2/Rnd1	23	Cellular Component	0.0362205	4.4092
GO:0045211	postsynaptic membrane___Cellular Component	23/635	326/28804	1.16527e-06	8.67297e-05	6.41339e-05	Adora1/Nbea/Gria2/Ank2/Slc6a9/Cacna1c/Sema4b/Picalm/Ntrk3/Grik4/Ank3/Grip1/Dlg4/Slc6a4/Chrnb1/Cacng4/Actn2/Kctd12/Cdh10/Kcnj4/Pacsin1/Gabbr1/Neto1	23	Cellular Component	0.0362205	4.06183
GO:0045121	membrane raft___Cellular Component	22/635	394/28804	7.45953e-05	0.00183297	0.00135542	Gpc1/Nos1ap/Trpc4/Plpp3/Cacna1c/Myadm/Iqgap1/Cpe/Ldlr/Plscr1/Plscr2/Prkar2a/Ephb1/Fyn/Atp2b1/Grip1/Ppp2ca/Slc6a4/Vdac2/Gabbr1/Rftn1/Myof	22	Cellular Component	0.0346457	2.73685
GO:0098857	membrane microdomain___Cellular Component	22/635	395/28804	7.73998e-05	0.00183297	0.00135542	Gpc1/Nos1ap/Trpc4/Plpp3/Cacna1c/Myadm/Iqgap1/Cpe/Ldlr/Plscr1/Plscr2/Prkar2a/Ephb1/Fyn/Atp2b1/Grip1/Ppp2ca/Slc6a4/Vdac2/Gabbr1/Rftn1/Myof	22	Cellular Component	0.0346457	2.73685
GO:0070382	exocytic vesicle___Cellular Component	19/635	257/28804	5.00287e-06	0.000247359	0.000182914	Stx16/Gria2/Slc6a17/Pde4b/Slc6a9/Cttnbp2/Picalm/Ap2a2/Ptpn5/Sv2b/Unc13a/Atp2b1/Dlg4/Amph/Scamp1/Vdac2/Gabbr1/Dpysl3/Rab27b	19	Cellular Component	0.0299213	3.60667
GO:0045178	basal part of cell___Cellular Component	19/635	300/28804	4.35662e-05	0.00119463	0.000883392	Adora1/Stk39/Trpc4/Ank2/Plpp3/Slc6a9/Aqp7/Pianp/Prcp/Slc7a5/Ldlr/Fxyd2/Phldb1/Ank3/Atp2b1/Gck/Numb/Kcnj4/Abcc1	19	Cellular Component	0.0299213	2.92277
GO:0030133	transport vesicle___Cellular Component	19/635	346/28804	0.000278696	0.00440002	0.00325367	Stx16/Gria2/Slc6a17/Pde4b/Slc6a9/Cttnbp2/Picalm/Ap2a2/Ptpn5/Sv2b/Unc13a/Atp2b1/Dlg4/Amph/Scamp1/Vdac2/Gabbr1/Dpysl3/Rab27b	19	Cellular Component	0.0299213	2.35655
GO:0030141	secretory granule___Cellular Component	19/635	440/28804	0.00448452	0.0349345	0.025833	Arpc2/Chgb/Slc17a9/Dynlt4/Slc6a9/Gars/Ap2a2/Cpe/Csnk2a2/Gck/Cyb561/Chga/BC048507/Scamp1/Vdac2/Anxa11/Cadps/Arsa/Rab27b	19	Cellular Component	0.0299213	1.45674
GO:0019898	extrinsic component of membrane___Cellular Component	18/635	337/28804	0.000553252	0.00674784	0.00498982	Stk39/Pik3ca/Kcnab2/Coq8b/Picalm/Iqgap1/Esyt3/Fyn/Dlg4/Stac2/Rgs6/Numb/Amph/Snx18/Cadps/Cdh10/Trio/Arsa	18	Cellular Component	0.0283465	2.17084
GO:0031300	intrinsic component of organelle membrane___Cellular Component	18/635	408/28804	0.00449254	0.0349345	0.025833	Atf6/Stx16/Slc6a17/Trabd2b/Slc6a9/Dnajc11/Tpst1/Sun1/Edem1/Irag2/Slc37a3/Syne4/Sv2b/Esyt3/Atp2b1/Xbp1/Scamp1/Derl1	18	Cellular Component	0.0283465	1.45674
GO:0042734	presynaptic membrane___Cellular Component	17/635	201/28804	2.6e-06	0.000169325	0.00012521	Adora1/Scn2a/Gria2/Slc6a9/Cacna1c/Picalm/Cntnap4/Unc13a/Grik4/Atp2b1/Slc6a4/Fcho2/Erc2/Kctd12/Cdh10/Itsn1/Gabbr1	17	Cellular Component	0.0267717	3.77128
GO:0008021	synaptic vesicle___Cellular Component	17/635	234/28804	1.95091e-05	0.000635264	0.000469758	Stx16/Gria2/Slc6a17/Pde4b/Slc6a9/Cttnbp2/Picalm/Ap2a2/Ptpn5/Sv2b/Unc13a/Atp2b1/Dlg4/Amph/Scamp1/Vdac2/Gabbr1	17	Cellular Component	0.0267717	3.19705
GO:1902495	transmembrane transporter complex___Cellular Component	17/635	373/28804	0.00411579	0.0329896	0.0243948	Scn2a/Sestd1/Trpc4/Gria2/Pde4b/Kcnab2/Dpp6/Cacna1c/Fxyd2/Grik4/Dlg4/Chrnb1/Cacna1g/Cacng4/Kcns3/Kcnf1/Cacna2d3	17	Cellular Component	0.0267717	1.48162
GO:0031301	integral component of organelle membrane___Cellular Component	17/635	378/28804	0.00469353	0.0359607	0.0265918	Atf6/Stx16/Slc6a17/Trabd2b/Slc6a9/Dnajc11/Tpst1/Sun1/Edem1/Irag2/Slc37a3/Syne4/Sv2b/Atp2b1/Xbp1/Scamp1/Derl1	17	Cellular Component	0.0267717	1.44417
GO:1990351	transporter complex___Cellular Component	17/635	395/28804	0.00717418	0.0485422	0.0358954	Scn2a/Sestd1/Trpc4/Gria2/Pde4b/Kcnab2/Dpp6/Cacna1c/Fxyd2/Grik4/Dlg4/Chrnb1/Cacna1g/Cacng4/Kcns3/Kcnf1/Cacna2d3	17	Cellular Component	0.0267717	1.31388
GO:0016323	basolateral plasma membrane___Cellular Component	16/635	246/28804	0.000126028	0.0028548	0.00211104	Adora1/Stk39/Trpc4/Ank2/Plpp3/Slc6a9/Aqp7/Pianp/Slc7a5/Ldlr/Fxyd2/Ank3/Atp2b1/Numb/Kcnj4/Abcc1	16	Cellular Component	0.0251969	2.54442
GO:0009925	basal plasma membrane___Cellular Component	16/635	275/28804	0.000441199	0.00589396	0.0043584	Adora1/Stk39/Trpc4/Ank2/Plpp3/Slc6a9/Aqp7/Pianp/Slc7a5/Ldlr/Fxyd2/Ank3/Atp2b1/Numb/Kcnj4/Abcc1	16	Cellular Component	0.0251969	2.22959
GO:0034702	ion channel complex___Cellular Component	16/635	295/28804	0.000936324	0.0090338	0.00668021	Scn2a/Sestd1/Trpc4/Gria2/Pde4b/Kcnab2/Dpp6/Cacna1c/Grik4/Dlg4/Chrnb1/Cacna1g/Cacng4/Kcns3/Kcnf1/Cacna2d3	16	Cellular Component	0.0251969	2.04413
GO:0005819	spindle___Cellular Component	16/635	360/28804	0.00666999	0.0469604	0.0347257	Cspp1/Hecw2/Cntrl/Rae1/Plk4/Psrc1/Arhgef7/Camk2b/Cdc27/Eml1/BC048507/Cdc14b/Anxa11/Pinx1/Ccar2/Csnk1a1	16	Cellular Component	0.0251969	1.32827
GO:0005925	focal adhesion___Cellular Component	15/635	172/28804	6.8911e-06	0.000276174	0.000204222	Map4k4/Arpc2/Tns1/Arl14ep/Bcar3/Arhgap24/Alkbh6/Iqgap1/Arhgef7/Prag1/Irf2/Slc6a4/Evl/Actn2/Flnb	15	Cellular Component	0.023622	3.55882
GO:0030055	cell-substrate junction___Cellular Component	15/635	185/28804	1.65477e-05	0.000574757	0.000425015	Map4k4/Arpc2/Tns1/Arl14ep/Bcar3/Arhgap24/Alkbh6/Iqgap1/Arhgef7/Prag1/Irf2/Slc6a4/Evl/Actn2/Flnb	15	Cellular Component	0.023622	3.24052
GO:0034703	cation channel complex___Cellular Component	15/635	224/28804	0.000147596	0.00303482	0.00224415	Scn2a/Sestd1/Trpc4/Gria2/Pde4b/Kcnab2/Dpp6/Cacna1c/Grik4/Dlg4/Cacna1g/Cacng4/Kcns3/Kcnf1/Cacna2d3	15	Cellular Component	0.023622	2.51787
GO:0099240	intrinsic component of synaptic membrane___Cellular Component	15/635	247/28804	0.000421873	0.0057841	0.00427716	Scn2a/Gria2/Slc6a9/Cacna1c/Ntrk3/Cntnap4/Grik4/Atp2b1/Dlg4/Slc6a4/Chrnb1/Cacng4/Cdh10/Gabbr1/Neto1	15	Cellular Component	0.023622	2.23776
GO:0030027	lamellipodium___Cellular Component	14/635	175/28804	3.64533e-05	0.00105512	0.000780229	Arpc2/Scyl3/Tsc1/Dgkz/Pik3ca/Capzb/Plekhg5/Tesc/Arhgef7/Evl/Myo10/Itsn1/Dynlt1b/Dpysl3	14	Cellular Component	0.0220472	2.9767
GO:0030426	growth cone___Cellular Component	14/635	202/28804	0.000170141	0.0032831	0.00242775	Arpc2/Cdk5r2/Tsc1/Kif5c/Gria2/Myh14/Iqgap1/Arhgef7/Hdac5/Snx18/Erc2/Npcd/Dynlt1b/Dpysl3	14	Cellular Component	0.0220472	2.48372
GO:0030427	site of polarized growth___Cellular Component	14/635	209/28804	0.000242091	0.00413273	0.00305602	Arpc2/Cdk5r2/Tsc1/Kif5c/Gria2/Myh14/Iqgap1/Arhgef7/Hdac5/Snx18/Erc2/Npcd/Dynlt1b/Dpysl3	14	Cellular Component	0.0220472	2.38376
GO:0044306	neuron projection terminus___Cellular Component	14/635	215/28804	0.000323218	0.00481133	0.00355783	Arpc2/Adora1/Gria2/Kcnab2/Prkcg/Prkcb/Unc13a/Grik4/Ppp2ca/Dlg4/Amph/Erc2/Itsn1/Pacsin1	14	Cellular Component	0.0220472	2.31773
GO:0030016	myofibril___Cellular Component	14/635	223/28804	0.000466784	0.00607986	0.00449586	Nos1ap/Pde4dip/Ank2/Tmod1/Pde4b/Ablim2/Cacna1c/Actn4/Ank3/Myh1/Myl4/Myl7/Actn2/Krt8	14	Cellular Component	0.0220472	2.21611
GO:0099699	integral component of synaptic membrane___Cellular Component	14/635	227/28804	0.000556923	0.00674784	0.00498982	Scn2a/Gria2/Slc6a9/Cacna1c/Ntrk3/Cntnap4/Grik4/Atp2b1/Slc6a4/Chrnb1/Cacng4/Cdh10/Gabbr1/Neto1	14	Cellular Component	0.0220472	2.17084
GO:0099568	cytoplasmic region___Cellular Component	14/635	229/28804	0.000607276	0.00685447	0.00506866	Ambra1/Gria2/Dynlt4/Hip1r/Dnah3/Unc13a/Prkar2a/Phldb1/Dlg4/Gck/Dnah2/BC048507/Erc2/Dync2li1	14	Cellular Component	0.0220472	2.16403
GO:0043292	contractile fiber___Cellular Component	14/635	236/28804	0.000815031	0.00801191	0.00592455	Nos1ap/Pde4dip/Ank2/Tmod1/Pde4b/Ablim2/Cacna1c/Actn4/Ank3/Myh1/Myl4/Myl7/Actn2/Krt8	14	Cellular Component	0.0220472	2.09626
GO:0010008	endosome membrane___Cellular Component	14/635	291/28804	0.00554045	0.0412368	0.0304933	Myo1b/Pla2g4e/Vps39/Zfyve28/Vps37b/Snx8/Oca2/Ldlr/Ephb1/Ankfy1/Scamp1/Snx18/Snx4/Rab27b	14	Cellular Component	0.0220472	1.38472
GO:0043679	axon terminus___Cellular Component	13/635	194/28804	0.000397655	0.00559941	0.00414059	Arpc2/Adora1/Gria2/Kcnab2/Prkcg/Prkcb/Unc13a/Grik4/Ppp2ca/Amph/Erc2/Itsn1/Pacsin1	13	Cellular Component	0.0204724	2.25186
GO:0043197	dendritic spine___Cellular Component	13/635	200/28804	0.000531055	0.00674784	0.00498982	Arpc2/Adora1/Gria2/Pde4b/Capzb/Hip1r/Atp2b1/Dlg4/Myl7/Nr1d1/Numb/Itsn1/Gabbr1	13	Cellular Component	0.0204724	2.17084
GO:0030135	coated vesicle___Cellular Component	13/635	203/28804	0.000610834	0.00685447	0.00506866	Lmbrd1/Clvs1/Sgip1/Hip1r/Picalm/Ap2a2/Numb/Scamp1/Fcho2/Snx18/Kdelr3/Pacsin1/Rab27b	13	Cellular Component	0.0204724	2.16403
GO:0044309	neuron spine___Cellular Component	13/635	205/28804	0.000669455	0.00726638	0.00537326	Arpc2/Adora1/Gria2/Pde4b/Capzb/Hip1r/Atp2b1/Dlg4/Myl7/Nr1d1/Numb/Itsn1/Gabbr1	13	Cellular Component	0.0204724	2.13868
GO:0030863	cortical cytoskeleton___Cellular Component	12/635	121/28804	1.56303e-05	0.000574757	0.000425015	Trpc4/Pde4dip/Tmod1/Capzb/Lancl2/Myadm/Prkcb/Actn4/Iqgap1/Dlg4/Actn2/Erc2	12	Cellular Component	0.0188976	3.24052
GO:0098936	intrinsic component of postsynaptic membrane___Cellular Component	12/635	180/28804	0.000687352	0.00730167	0.00539935	Gria2/Slc6a9/Cacna1c/Ntrk3/Grik4/Dlg4/Slc6a4/Chrnb1/Cacng4/Cdh10/Gabbr1/Neto1	12	Cellular Component	0.0188976	2.13658
GO:0030017	sarcomere___Cellular Component	12/635	198/28804	0.00156581	0.0143121	0.0105833	Nos1ap/Ank2/Tmod1/Pde4b/Cacna1c/Actn4/Ank3/Myh1/Myl4/Myl7/Actn2/Krt8	12	Cellular Component	0.0188976	1.8443
GO:0030136	clathrin-coated vesicle___Cellular Component	11/635	117/28804	5.75761e-05	0.00149986	0.0011091	Lmbrd1/Clvs1/Sgip1/Hip1r/Picalm/Ap2a2/Numb/Scamp1/Fcho2/Snx18/Rab27b	11	Cellular Component	0.0173228	2.82395
GO:0099055	integral component of postsynaptic membrane___Cellular Component	11/635	170/28804	0.00144202	0.0134159	0.00992067	Gria2/Slc6a9/Cacna1c/Ntrk3/Grik4/Slc6a4/Chrnb1/Cacng4/Cdh10/Gabbr1/Neto1	11	Cellular Component	0.0173228	1.87238
GO:0019897	extrinsic component of plasma membrane___Cellular Component	11/635	190/28804	0.00343461	0.0284037	0.0210036	Kcnab2/Picalm/Iqgap1/Esyt3/Fyn/Dlg4/Stac2/Numb/Snx18/Cdh10/Arsa	11	Cellular Component	0.0173228	1.54663
GO:0099056	integral component of presynaptic membrane___Cellular Component	10/635	116/28804	0.000253834	0.00413273	0.00305602	Scn2a/Gria2/Slc6a9/Cacna1c/Cntnap4/Grik4/Atp2b1/Slc6a4/Cdh10/Gabbr1	10	Cellular Component	0.015748	2.38376
GO:0098889	intrinsic component of presynaptic membrane___Cellular Component	10/635	129/28804	0.000593455	0.00685447	0.00506866	Scn2a/Gria2/Slc6a9/Cacna1c/Cntnap4/Grik4/Atp2b1/Slc6a4/Cdh10/Gabbr1	10	Cellular Component	0.015748	2.16403
GO:0005875	microtubule associated complex___Cellular Component	10/635	152/28804	0.00206728	0.0185698	0.0137318	Kif5c/Dynlt4/Dnah3/Dnah2/Actr10/BC048507/Snx4/Dynlt1b/Kif6/Dync2li1	10	Cellular Component	0.015748	1.73119
GO:0009898	cytoplasmic side of plasma membrane___Cellular Component	10/635	182/28804	0.00737117	0.0492357	0.0364082	Kcnab2/Ap2a2/Iqgap1/Esyt3/Fyn/Atp2b1/Dlg4/Stac2/Snx18/Npcd	10	Cellular Component	0.015748	1.30772
GO:0098982	GABA-ergic synapse___Cellular Component	9/635	109/28804	0.000700736	0.00730167	0.00539935	Cbln4/Slc6a17/Septin11/Arhgef7/Cntnap4/Atp2b1/Erc2/Cdh10/Gabbr1	9	Cellular Component	0.0141732	2.13658
GO:0030672	synaptic vesicle membrane___Cellular Component	9/635	111/28804	0.000798993	0.00800529	0.00591966	Stx16/Gria2/Slc6a17/Slc6a9/Sv2b/Unc13a/Atp2b1/Amph/Scamp1	9	Cellular Component	0.0141732	2.09662
GO:0099501	exocytic vesicle membrane___Cellular Component	9/635	111/28804	0.000798993	0.00800529	0.00591966	Stx16/Gria2/Slc6a17/Slc6a9/Sv2b/Unc13a/Atp2b1/Amph/Scamp1	9	Cellular Component	0.0141732	2.09662
GO:0030658	transport vesicle membrane___Cellular Component	9/635	151/28804	0.00646012	0.0467462	0.0345673	Stx16/Gria2/Slc6a17/Slc6a9/Sv2b/Unc13a/Atp2b1/Amph/Scamp1	9	Cellular Component	0.0141732	1.33025
GO:0016459	myosin complex___Cellular Component	8/635	56/28804	2.98531e-05	0.00091491	0.000676547	Myo1b/Myh14/Myl6/Myl6b/Myh1/Myl4/Myl7/Myo10	8	Cellular Component	0.0125984	3.03862
GO:0005905	clathrin-coated pit___Cellular Component	8/635	70/28804	0.00015145	0.00303482	0.00224415	Sgip1/Hip1r/Picalm/Ap2a2/Ldlr/Numb/Fcho2/Itsn1	8	Cellular Component	0.0125984	2.51787
GO:0030315	T-tubule___Cellular Component	8/635	70/28804	0.00015145	0.00303482	0.00224415	Nos1ap/Scn2a/Camk2d/Ank2/Cacna1c/Prkar2a/Ank3/Cacng4	8	Cellular Component	0.0125984	2.51787
GO:0030286	dynein complex___Cellular Component	7/635	57/28804	0.000248938	0.00413273	0.00305602	Dynlt4/Dnah3/Dnah2/BC048507/Snx4/Dynlt1b/Dync2li1	7	Cellular Component	0.0110236	2.38376
GO:0034704	calcium channel complex___Cellular Component	7/635	66/28804	0.000618349	0.00685447	0.00506866	Sestd1/Trpc4/Pde4b/Cacna1c/Cacna1g/Cacng4/Cacna2d3	7	Cellular Component	0.0110236	2.16403
GO:0044304	main axon___Cellular Component	7/635	84/28804	0.0025615	0.0222424	0.0164475	Adora1/Scn2a/Camk2d/Kcnab2/Ank3/Dlg4/Gabbr1	7	Cellular Component	0.0110236	1.65282
GO:0031594	neuromuscular junction___Cellular Component	7/635	99/28804	0.00635684	0.0466467	0.0344938	Camk2d/Pdzrn3/Unc13a/Ank3/Dlg4/Chrnb1/Tbc1d24	7	Cellular Component	0.0110236	1.33118
GO:0030285	integral component of synaptic vesicle membrane___Cellular Component	6/635	42/28804	0.000299365	0.00458733	0.00339218	Stx16/Slc6a17/Slc6a9/Sv2b/Atp2b1/Scamp1	6	Cellular Component	0.00944882	2.33844
GO:0098563	intrinsic component of synaptic vesicle membrane___Cellular Component	6/635	56/28804	0.0014286	0.0134159	0.00992067	Stx16/Slc6a17/Slc6a9/Sv2b/Atp2b1/Scamp1	6	Cellular Component	0.00944882	1.87238
GO:0014704	intercalated disc___Cellular Component	6/635	67/28804	0.00358367	0.0291733	0.0215728	Scn2a/Pik3ca/Camk2d/Ank2/Ank3/Myh1	6	Cellular Component	0.00944882	1.53501
GO:0017053	transcription repressor complex___Cellular Component	6/635	76/28804	0.00665362	0.0469604	0.0347257	Ddx20/Ncor2/Foxo3/Hdac5/Rcor1/Tfap4	6	Cellular Component	0.00944882	1.32827
GO:0098833	presynaptic endocytic zone___Cellular Component	5/635	13/28804	5.69733e-06	0.000247359	0.000182914	Picalm/Amph/Fcho2/Itsn1/Pacsin1	5	Cellular Component	0.00787402	3.60667
GO:0005868	cytoplasmic dynein complex___Cellular Component	5/635	26/28804	0.000229652	0.00412582	0.00305092	Dynlt4/BC048507/Snx4/Dynlt1b/Dync2li1	5	Cellular Component	0.00787402	2.38449
GO:0016460	myosin II complex___Cellular Component	5/635	26/28804	0.000229652	0.00412582	0.00305092	Myh14/Myl6/Myl6b/Myh1/Myl4	5	Cellular Component	0.00787402	2.38449
GO:0044305	calyx of Held___Cellular Component	5/635	29/28804	0.000392588	0.00559941	0.00414059	Adora1/Prkcg/Prkcb/Unc13a/Itsn1	5	Cellular Component	0.00787402	2.25186
GO:0005891	voltage-gated calcium channel complex___Cellular Component	5/635	42/28804	0.00222252	0.019626	0.0145128	Pde4b/Cacna1c/Cacna1g/Cacng4/Cacna2d3	5	Cellular Component	0.00787402	1.70717
GO:0043194	axon initial segment___Cellular Component	4/635	27/28804	0.00274377	0.0234345	0.0173291	Scn2a/Camk2d/Kcnab2/Ank3	4	Cellular Component	0.00629921	1.63014
GO:0031045	dense core granule___Cellular Component	4/635	35/28804	0.00712638	0.0485422	0.0358954	Slc6a9/Cpe/Chga/Cadps	4	Cellular Component	0.00629921	1.31388
GO:0038201	TOR complex___Cellular Component	3/635	14/28804	0.00323756	0.027206	0.020118	Tti1/Rptor/Prr5	3	Cellular Component	0.00472441	1.56534
GO:0090571	RNA polymerase II transcription repressor complex___Cellular Component	3/635	16/28804	0.00482032	0.0363969	0.0269144	Ddx20/Foxo3/Hdac5	3	Cellular Component	0.00472441	1.43894
GO:0030132	clathrin coat of coated pit___Cellular Component	3/635	18/28804	0.00679803	0.0472236	0.0349204	Sgip1/Picalm/Ap2a2	3	Cellular Component	0.00472441	1.32584
GO:0005543	phospholipid binding___Molecular Function	32/639	460/28404	2.16718e-08	5.20124e-06	4.53207e-06	Myo1b/Pask/Sestd1/Pla2g4e/Prex1/Clvs1/Hip1r/Zfyve28/Snx8/Lancl2/C2cd5/Picalm/Ap2a2/Iqgap1/Unc13a/Zcchc14/Gramd1b/Esyt3/BC053393/Ankfy1/Amph/Actn2/Fcho2/Snx18/Vdac2/Anxa11/Cadps/Myo10/Snx31/Snx4/Pacsin1/Myof	32	Molecular Function	0.0500782	5.28389
GO:0030695	GTPase regulator activity___Molecular Function	31/639	424/28404	1.14809e-08	4.13312e-06	3.60137e-06	Rgs20/Rapgef1/Chn1/Prex1/Bcar3/Rgs3/Plekhg5/Arhgap24/Sgsm1/Iqgap1/Arhgef7/Tbc1d9/Arhgap10/Elmod1/Dock3/Plekhg3/Rgs6/Rapgef5/Ccdc88c/Arhgef28/Arhgap22/Arhgef40/Dock9/Prr5/Trio/Arfgap3/Eif2b5/Itsn1/Tiam2/Tbc1d24/Arhgef37	31	Molecular Function	0.0485133	5.38372
GO:0060589	nucleoside-triphosphatase regulator activity___Molecular Function	31/639	424/28404	1.14809e-08	4.13312e-06	3.60137e-06	Rgs20/Rapgef1/Chn1/Prex1/Bcar3/Rgs3/Plekhg5/Arhgap24/Sgsm1/Iqgap1/Arhgef7/Tbc1d9/Arhgap10/Elmod1/Dock3/Plekhg3/Rgs6/Rapgef5/Ccdc88c/Arhgef28/Arhgap22/Arhgef40/Dock9/Prr5/Trio/Arfgap3/Eif2b5/Itsn1/Tiam2/Tbc1d24/Arhgef37	31	Molecular Function	0.0485133	5.38372
GO:0003779	actin binding___Molecular Function	23/639	447/28404	0.000231648	0.0138989	0.0121107	Arpc2/Cdk5r2/Myo1b/Tns1/Fmn1/Epb41l1/Tmod1/Capzb/Ablim2/Hip1r/Actn4/Myh14/Iqgap1/Spire2/Myh1/Slc6a4/Myl4/Plekhg3/Vash1/Evl/Actn2/Flnb/Myo10	23	Molecular Function	0.0359937	1.85702
GO:0035091	phosphatidylinositol binding___Molecular Function	22/639	272/28404	2.78331e-07	5.00997e-05	4.36541e-05	Myo1b/Pask/Sestd1/Pla2g4e/Clvs1/Hip1r/Zfyve28/Snx8/Lancl2/Picalm/Ap2a2/Iqgap1/Zcchc14/Esyt3/Ankfy1/Actn2/Fcho2/Snx18/Cadps/Myo10/Snx31/Snx4	22	Molecular Function	0.0344288	4.30017
GO:0004674	protein serine/threonine kinase activity___Molecular Function	22/639	441/28404	0.000477542	0.0219099	0.0190911	Map4k4/Pask/Camk1g/Pdk1/Stk39/Pik3ca/Plk4/Camk2d/Dclk2/Mapk10/Prkcg/Prkcb/Csnk2a2/Cilk1/Mapk6/Camk2b/Pdk2/Mast4/Trio/Map3k4/Csnk1a1/Rps6ka3	22	Molecular Function	0.0344288	1.65936
GO:0003712	transcription coregulator activity___Molecular Function	22/639	490/28404	0.00185347	0.0400513	0.0348985	Per2/Cir1/Rere/Smarcd3/Ldb2/Ncor2/Lmo3/Trim28/Prkcb/Actn4/Tacc1/Pias1/Bcl11a/Ewsr1/Med24/Hdac5/Smarcd2/Rcor1/Actn2/Tdrd3/Ccar2/Mid2	22	Molecular Function	0.0344288	1.39738
GO:0046873	metal ion transmembrane transporter activity___Molecular Function	21/639	422/28404	0.000656567	0.0225109	0.0196147	Trpm8/Kcnt2/Kcnt1/Scn2a/Trpc4/Gria2/Slc30a7/Slc6a9/Kcnab2/Cacna1c/Slc12a3/Grik4/Atp2b1/Slc6a4/Cacna1g/Cacng4/Kcns3/Kcnf1/Cacna2d3/Kcnh3/Kcnj4	21	Molecular Function	0.0328638	1.64761
GO:0022836	gated channel activity___Molecular Function	18/639	328/28404	0.00050941	0.0219099	0.0190911	Trpm8/Kcnt2/Kcnt1/Scn2a/Gria2/Kcnab2/Cacna1c/Grik4/Chrnb1/Cacna1g/Cacng4/Tmc6/Kcns3/Kcnf1/Vdac2/Cacna2d3/Kcnh3/Kcnj4	18	Molecular Function	0.028169	1.65936
GO:0005085	guanyl-nucleotide exchange factor activity___Molecular Function	17/639	202/28404	3.63535e-06	0.000523491	0.000456141	Rapgef1/Prex1/Bcar3/Plekhg5/Arhgef7/Dock3/Plekhg3/Rapgef5/Ccdc88c/Arhgef28/Arhgef40/Dock9/Trio/Eif2b5/Itsn1/Tiam2/Arhgef37	17	Molecular Function	0.0266041	3.28109
GO:0005261	cation channel activity___Molecular Function	17/639	334/28404	0.00162996	0.0392563	0.0342058	Trpm8/Kcnt2/Kcnt1/Scn2a/Trpc4/Gria2/Kcnab2/Cacna1c/Grik4/Chrnb1/Cacna1g/Cacng4/Kcns3/Kcnf1/Cacna2d3/Kcnh3/Kcnj4	17	Molecular Function	0.0266041	1.40609
GO:1901981	phosphatidylinositol phosphate binding___Molecular Function	16/639	187/28404	5.65461e-06	0.000678553	0.000591254	Myo1b/Sestd1/Pla2g4e/Clvs1/Hip1r/Zfyve28/Lancl2/Picalm/Iqgap1/Ankfy1/Actn2/Fcho2/Snx18/Cadps/Myo10/Snx4	16	Molecular Function	0.0250391	3.16842
GO:0005096	GTPase activator activity___Molecular Function	15/639	237/28404	0.000336615	0.0173116	0.0150844	Rgs20/Chn1/Rgs3/Arhgap24/Sgsm1/Iqgap1/Tbc1d9/Arhgap10/Elmod1/Rgs6/Arhgap22/Prr5/Arfgap3/Tiam2/Tbc1d24	15	Molecular Function	0.0234742	1.76166
GO:0005516	calmodulin binding___Molecular Function	14/639	191/28404	0.000116353	0.0104718	0.00912454	Myo1b/Camk1g/Rit1/Camk2d/Cacna1c/Myh14/Iqgap1/Unc13a/Iqcf5/Atp2b1/Myh1/Ewsr1/Camk2b/Myo10	14	Molecular Function	0.0219092	1.97998
GO:0017124	SH3 domain binding___Molecular Function	13/639	131/28404	8.58403e-06	0.000882929	0.000769336	Fmn1/Sh2d2a/Sgip1/Hip1r/Cttnbp2/Picalm/Plscr1/Plscr2/Dock3/Rufy1/Evl/Dpysl3/Afap1l1	13	Molecular Function	0.0203443	3.05407
GO:0005244	voltage-gated ion channel activity___Molecular Function	13/639	197/28404	0.000555567	0.0219099	0.0190911	Kcnt2/Kcnt1/Scn2a/Kcnab2/Cacna1c/Cacna1g/Cacng4/Kcns3/Kcnf1/Vdac2/Cacna2d3/Kcnh3/Kcnj4	13	Molecular Function	0.0203443	1.65936
GO:0022832	voltage-gated channel activity___Molecular Function	13/639	198/28404	0.000582669	0.0219099	0.0190911	Kcnt2/Kcnt1/Scn2a/Kcnab2/Cacna1c/Cacna1g/Cacng4/Kcns3/Kcnf1/Vdac2/Cacna2d3/Kcnh3/Kcnj4	13	Molecular Function	0.0203443	1.65936
GO:0051015	actin filament binding___Molecular Function	13/639	222/28404	0.00165819	0.0392563	0.0342058	Arpc2/Myo1b/Tmod1/Ablim2/Hip1r/Actn4/Myh14/Iqgap1/Myh1/Slc6a4/Myl4/Actn2/Myo10	13	Molecular Function	0.0203443	1.40609
GO:0019903	protein phosphatase binding___Molecular Function	12/639	185/28404	0.00103906	0.0325272	0.0283424	Ambra1/Dynlt4/Cacna1c/Iqgap1/Hsp90b1/Ppp2ca/Dlg4/Gck/Cdc27/Nptxr/Shoc2/Ppp6r3	12	Molecular Function	0.0187793	1.48775
GO:0044325	transmembrane transporter binding___Molecular Function	11/639	148/28404	0.000543734	0.0219099	0.0190911	Camk2d/Ank2/Pde4b/Kcnab2/Cacna1c/Actn4/Fyn/Ank3/Ppp2ca/Actn2/Nedd4l	11	Molecular Function	0.0172144	1.65936
GO:0022843	voltage-gated cation channel activity___Molecular Function	11/639	150/28404	0.000608608	0.0219099	0.0190911	Kcnt2/Kcnt1/Kcnab2/Cacna1c/Cacna1g/Cacng4/Kcns3/Kcnf1/Cacna2d3/Kcnh3/Kcnj4	11	Molecular Function	0.0172144	1.65936
GO:0008234	cysteine-type peptidase activity___Molecular Function	11/639	176/28404	0.00222109	0.0420838	0.0366695	Usp40/Otud1/Scrn3/Mindy3/Ctso/Otud7a/Uchl4/Usp3/Usp34/Josd1/Casp7	11	Molecular Function	0.0172144	1.37588
GO:0003774	cytoskeletal motor activity___Molecular Function	10/639	109/28404	0.000179071	0.0127624	0.0111204	Myo1b/Kif5c/Myh14/Dnah3/Myl6/Myl6b/Myh1/Dnah2/Myo10/Kif6	10	Molecular Function	0.0156495	1.89407
GO:1902936	phosphatidylinositol bisphosphate binding___Molecular Function	10/639	115/28404	0.000277691	0.0153798	0.0134011	Myo1b/Sestd1/Pla2g4e/Clvs1/Hip1r/Picalm/Actn2/Fcho2/Snx18/Cadps	10	Molecular Function	0.0156495	1.81305
GO:0099106	ion channel regulator activity___Molecular Function	10/639	137/28404	0.00110177	0.033053	0.0288005	Camk2d/Ank2/Kcnab2/Dpp6/Prkcb/Fxyd2/Fgf11/Cacng4/Gpld1/Nedd4l	10	Molecular Function	0.0156495	1.48079
GO:0016247	channel regulator activity___Molecular Function	10/639	146/28404	0.00177819	0.0400092	0.0348618	Camk2d/Ank2/Kcnab2/Dpp6/Prkcb/Fxyd2/Fgf11/Cacng4/Gpld1/Nedd4l	10	Molecular Function	0.0156495	1.39784
GO:0005546	phosphatidylinositol-4,5-bisphosphate binding___Molecular Function	9/639	90/28404	0.00019498	0.0127624	0.0111204	Myo1b/Sestd1/Pla2g4e/Hip1r/Picalm/Actn2/Fcho2/Snx18/Cadps	9	Molecular Function	0.0140845	1.89407
GO:0005267	potassium channel activity___Molecular Function	9/639	121/28404	0.0016902	0.0392563	0.0342058	Kcnt2/Kcnt1/Gria2/Kcnab2/Grik4/Kcns3/Kcnf1/Kcnh3/Kcnj4	9	Molecular Function	0.0140845	1.40609
GO:0004843	cysteine-type deubiquitinase activity___Molecular Function	8/639	94/28404	0.00128112	0.0341632	0.0297679	Usp40/Otud1/Mindy3/Otud7a/Uchl4/Usp3/Usp34/Josd1	8	Molecular Function	0.0125196	1.46644
GO:0101005	deubiquitinase activity___Molecular Function	8/639	100/28404	0.00190539	0.0400513	0.0348985	Usp40/Otud1/Mindy3/Otud7a/Uchl4/Usp3/Usp34/Josd1	8	Molecular Function	0.0125196	1.39738
GO:0035254	glutamate receptor binding___Molecular Function	7/639	68/28404	0.000834125	0.0272986	0.0237865	Arpc2/Gria2/Ptpn5/Fyn/Dlg4/Cacng4/Neto1	7	Molecular Function	0.0109546	1.56386
GO:0019003	GDP binding___Molecular Function	7/639	79/28404	0.00201835	0.040367	0.0351736	Ralb/Rit1/Rragd/Mras/Rap1b/Rhebl1/Rab27b	7	Molecular Function	0.0109546	1.39397
GO:0003925	G protein activity___Molecular Function	6/639	38/28404	0.000189363	0.0127624	0.0111204	Ralb/Rit1/Rasl11b/Mras/Rap1b/Rab27b	6	Molecular Function	0.00938967	1.89407
GO:0030374	nuclear receptor coactivator activity___Molecular Function	6/639	53/28404	0.00118452	0.033465	0.0291596	Smarcd3/Prkcb/Actn4/Tacc1/Actn2/Ccar2	6	Molecular Function	0.00938967	1.47541
GO:0017080	sodium channel regulator activity___Molecular Function	5/639	37/28404	0.0013631	0.035051	0.0305416	Camk2d/Fxyd2/Fgf11/Gpld1/Nedd4l	5	Molecular Function	0.00782473	1.4553
GO:0045505	dynein intermediate chain binding___Molecular Function	5/639	40/28404	0.00194694	0.0400513	0.0348985	Dynlt4/Dnah3/Dnah2/BC048507/Dynlt1b	5	Molecular Function	0.00782473	1.39738
GO:0031698	beta-2 adrenergic receptor binding___Molecular Function	3/639	10/28404	0.00120846	0.033465	0.0291596	Prkar2a/Ppp2ca/Dlg4	3	Molecular Function	0.00469484	1.47541
GO:0042609	CD4 receptor binding___Molecular Function	3/639	12/28404	0.00214233	0.0416886	0.0363251	Plscr1/Plscr2/Fyn	3	Molecular Function	0.00469484	1.37998
