## Supplementary Table 17 for "Erythropoietin reshapes the adult hippocampal chromatin landscape to promote neurogenesis"

### Sheet: S17_Neurodevelopmental transcri
GSE ID	Associated Factor(s)
GSE66961	PAX6
GSE67539	NeuroD2
GSE114172, GSE114176	NeuroG2, ASCL1
GSE71384	TBR1
GSE48336	ASCL1, FOXO3
GSE43916	ASCL1
GSE90558	SOX2
GSE189114	FOXG1, NEUROD1
GSE67482	EGR1
GSE60192	FOS, JUN
